# *SPP1*^hi^ macrophages in fibrin niches promote hyperplastic tissue remodeling in rheumatoid arthritis synovium

**DOI:** 10.64898/2026.04.29.721703

**Authors:** Ian Mantel, Haoxuan Zhang, Juan Vargas, Gao Ce, Hope Townsend, Richard Bell, Amit Lakhanpal, Miriam R. Fein, Accelerating Medicines Partnership: RA/SLE Network, Thomas Norman, Dana Orange, Daniel Ramirez, Edward F. DiCarlo, Susan M. Goodman, Melanie H. Smith, Fan Zhang, Kevin Wei, Kushal K. Dey, Alexander Rudensky, Christina S. Leslie, Laura T. Donlin

**Author notes:** These authors contributed equally (Ian Mantel, Haoxuan Zhang).

## Abstract

In chronic inflammatory diseases, maladaptive tissue remodelling is driven by a complex interplay of resident cells, immune infiltrates and the extracellular matrix. In the autoimmune disorder rheumatoid arthritis (RA), synovial tissue undergoes assive expansion to form an invasive pannus that drives the erosion of cartilage and bone. The mechanisms mediating this aggressive growth are incompletely defined. Using spatial transcriptomics profiling of patient tissue, we detected an abundance of proliferating fibroblasts near the synovial tissue lining surface and adjacent to *SPP1*^hi^ macrophages. Notably, these synovial lining regions were also distinctly marked by deposits of the clot-forming protein fibrin. While the *SPP1*^hi^ acrophages phenotypically resemble pro-fibrotic macrophages that drive lung and liver fibrosis, these niches were devoid f the dense highly ordered collagen that marks fibrosis. Functionally, we found that *SPP1*^hi^ macrophages degrade and phagocytose fibrin matrices and promote fibroblast proliferation. As fibrin provides transient matrices for de novo tissue generation in the context of wound healing, these data support a model of hyperplastic tissue outgrowth involving *SPP1*^hi^ acrophages, fibroblasts and fibrin matrices adhered to the exterior synovial tissue surface. While current RA therapies primarily aim to dampen pro-inflammatory responses, our findings provide rationale for targeting pro-generative pathways nd *SPP1*^hi^ macrophages.

**Once Sentence Summary:** *SPP1*^hi^ macrophages in RA synovial fibrin deposits promote tissue hyperplasia.
