## Supplemental_tables for "*SPP1*^hi^ macrophages in fibrin niches promote hyperplastic tissue remodeling in rheumatoid arthritis synovium": Results_3_Supplementary_table_3A_reference_mapping_Fabre_et_al.xlsx

### Sheet: Sheet1
Label	Tissue	SPP1hi	Monocyte	DC
AM	73.8447	25.3225	0.59817	0.234577
cDC1	22.5974	8.31169	0	69.0909
cDC2	18.2983	3.43092	0.914913	77.3559
DC_MHC_high	58.7199	6.95733	2.22635	32.0965
Ex_vivo_activated	65.4545	14.5455	6.36364	13.6364
IFN_responsive	52.3256	23.4884	18.8372	5.34884
Kupffer	62.6933	23.4913	7.2818	6.53367
LYZ_KRLG1_high	62.5	21	7	9.5
Mac_CCL2_CCL7	33.7662	61.1073	3.69105	1.43541
Mac_FN1	44.0213	52.0815	2.21435	1.68291
Mac_HMOX1	74.7468	22.7211	1.08035	1.45172
Mac_MS4A7	61.3636	9.09091	20.4545	9.09091
Mac_RETN	51.9062	37.3167	4.61877	6.15836
Mac_SLC16A10	66.1555	30.0899	2.37969	1.37493
Mac_TIMP1	40.7442	44.093	9.39535	5.76744
Mature_DCs	11.5152	0.606061	0.606061	87.2727
Mo_Classical	42.981	9.05433	45.2407	2.72404
Mo_DC_Transitional	43.75	19.2647	8.52941	28.4559
Mo_FCN1_CLEC4E	38.9408	8.72274	28.972	23.3645
Mo_Inflammatory	37.7082	32.2564	24.7855	5.24987
Mo_Nonclassical	38.9807	2.47934	19.1001	39.4399
PPBP_high	44.3299	53.0928	0.515464	2.06186
preSAMac_APOE	62.5261	36.0125	0.365344	1.09603
Proliferating	30.0613	14.7239	0	55.2147
Resident_Mac_IFN_responsive	78.6276	20.542	0.34965	0.480769
SAMac	29.6174	66.7626	0.822707	2.7972
