## Supplemental_tables for "*SPP1*^hi^ macrophages in fibrin niches promote hyperplastic tissue remodeling in rheumatoid arthritis synovium": Results_3_Supplementary_table_3C_reference_mapping_coculture.csv

Treatment/Source	Cell type	n	prop
Reference	DC	15121	0.198487812
	Monocytes	12703	0.166747614
	SPP1hi	14506	0.190414933
	Tissue	33851	0.444349641
MCSF+Fib	DC	657	0.097796963
	Monocytes	198	0.029473057
	SPP1hi	2400	0.357249181
	Tissue	3463	0.515480798
MCSF+TGFB+Fib	DC	181	0.026998807
	Monocytes	176	0.026252983
	SPP1hi	2696	0.402147971
	Tissue	3651	0.544600239
MCSF+TGFB	DC	1482	0.196369418
	Monocytes	59	0.007817676
	SPP1hi	2750	0.364383199
	Tissue	3256	0.431429707
MCSF	DC	1314	0.158887545
	Monocytes	176	0.021281741
	SPP1hi	1891	0.228657799
	Tissue	4889	0.591172914
