## Supplemental_tables for "*SPP1*^hi^ macrophages in fibrin niches promote hyperplastic tissue remodeling in rheumatoid arthritis synovium": Supplementary_table_1A_custom_probe_list.xlsx

### Sheet: Sheet1
Gene	AMP Cluster	Cell type	Explanation	Ensembl ID	Probesets
A2M	Mu-0: Mural	Endothelial	AMP cluster gene	ENSG00000175899	3
ACE2	NA		General - Smooth muscle cells,Kidney - Proximal tubular cells	ENSG00000130234	8
ACKR1	E-1: LIFR+ venous	Endothelial	AMP cluster gene	ENSG00000213088	8
ACTA2	Mu-0: Mural	Endothelial	AMP cluster gene	ENSG00000107796	8
ACTG2	NA		Breast - Breast myoepithelial cells,General - Smooth muscle cells	ENSG00000163017	8
ADAM17	NA	Myeloid	Gene of interest	ENSG00000151694	8
ADAM28	NA		General - B cells,General - Macrophages	ENSG00000042980	8
ADAMTS1	NA		Breast - Adipocytes,General - Endothelial cells,General - Fibroblasts,General - Smooth muscle cells,Liver - Hepatic stellate cells,Pancreas - Ductal cells	ENSG00000154734	8
ADGRL4	NA		Breast - Adipocytes,General - Endothelial cells,Liver - Hepatic stellate cells	ENSG00000162618	8
ADIPOQ	NA		Breast - adipocytes	ENSG00000181092	8
AGT	F-7: NOTCH3+ sublining	Endothelial	AMP cluster gene	ENSG00000135744	8
AKAP12	E-4: Lymphatic	Endothelial	AMP cluster gene	ENSG00000131016	8
AKR1C1	E-1: LIFR+ venous	Endothelial	AMP cluster gene	ENSG00000187134	8
AKR1C3	NA	Myeloid	M-2 replacement	ENSG00000196139	8
AKT1	NA	Stromal	Fibrosis associated	ENSG00000142208	8
ALDH1A3	NA	Stromal	Valenzi et al fibrosis stroma gene signature	ENSG00000184254	8
AMTN	F-1: PRG4+ lining	Stromal	AMP cluster gene	ENSG00000187689	8
ANGPT2	NA		General - Endothelial cells,General - Smooth muscle cells	ENSG00000091879	8
ANPEP	NA		Breast - Breast glandular cells,Colon - Distal enterocytes,General - Fibroblasts,General - Macrophages,Kidney - Proximal tubular cells,Liver - Cholangiocytes,Liver - Hepatocytes,Pancreas - Exocrine glandular cells,Pancreas - Pancreatic endocrine cells	ENSG00000166825	8
APCDD1	NA		General - Fibroblasts	ENSG00000154856	8
APLN	E-0: SPARC+ capillary	Endothelial	AMP cluster gene	ENSG00000171388	8
APLNR	E-0: SPARC+ capillary	Endothelial	AMP cluster gene	ENSG00000134817	8
APOBEC3A	NA		General - Macrophages	ENSG00000128383	8
APOC1	F-6: CXCL12-hi sublining	Endothelial	AMP cluster gene	ENSG00000130208	7
APOD	F-7: NOTCH3+ sublining	Endothelial	AMP cluster gene	ENSG00000189058	4
APOE	M-2: MERTK+ S100A8+	Myeloid	AMP cluster gene	ENSG00000130203	3
APOLD1	NA		Breast - Adipocytes,General - Endothelial cells,General - Smooth muscle cells,General - T cells	ENSG00000178878	8
AQP1	F-4: DKK3+ sublining	Stromal	AMP cluster gene	ENSG00000240583	8
AQP3	NA		Breast - Breast glandular cells,Colon - Intestinal goblet cells,General - B cells,General - Endothelial cells,General - T cells,Kidney - Collecting duct cells,Liver - Cholangiocytes,Lung - Alveolar cells type 2,Lung - Club cells,Skin - Basal keratinocytes,Skin - Suprabasal keratinocytes	ENSG00000165272	8
AQP9	NA		General - Macrophages,Liver - Hepatocytes	ENSG00000103569	8
ASPN	F-2: CD34+ sublining	Stromal	AMP cluster gene	ENSG00000106819	4
ATF3	M-8: PLCG2+	Myeloid	AMP cluster gene	ENSG00000162772	8
BANK1	NA		General - B cells,General - T cells	ENSG00000153064	8
BASP1	NA		General - B cells,General - Fibroblasts,General - Macrophages,General - Monocytes,General - Smooth muscle cells,Liver - Kupffer cells,Lung - Respiratory ciliated cells,Skin - Langerhans cells	ENSG00000176788	8
BCAM	Mu-0: Mural	Endothelial	AMP cluster gene	ENSG00000187244	8
BCL2L11	NA		General - B cells,General - Pro-apoptotic marker,General - T cells	ENSG00000153094	8
BMX	NA		General - Endothelial cells,Liver - Hepatic stellate cells	ENSG00000102010	8
BTNL9	NA		Breast - Adipocytes,General - Endothelial cells,Liver - Hepatic stellate cells	ENSG00000165810	8
C15orf48	NA	Myeloid	SPP1hiCLEC5A marker	ENSG00000166920	6
C1orf162	NA		General - B cells,General - Granulocytes,General - Macrophages,Liver - Kupffer cells,Skin - Langerhans cells	ENSG00000143110	8
C1QTNF3	F-2: CD34+ sublining	Stromal	AMP cluster gene	ENSG00000082196	8
C3	F-6: CXCL12-hi sublining	Endothelial	AMP cluster gene	ENSG00000125730	8
C5AR1	NA	Myeloid	Monocyte marker	ENSG00000197405	8
C7	F-6: CXCL12-hi sublining	Endothelial	AMP cluster gene	ENSG00000112936	8
CA4	NA		Breast - Adipocytes,Colon - Distal enterocytes,Colon - Paneth cells,General - Endothelial cells,General - Smooth muscle cells,Kidney - Proximal tubular cells	ENSG00000167434	8
CAPG	F-4: DKK3+ sublining	Stromal	AMP cluster gene	ENSG00000042493	8
CAPS	F-1: PRG4+ lining	Stromal	AMP cluster gene	ENSG00000105519	8
CARMN	Mu-0: Mural	Endothelial	AMP cluster gene	ENSG00000249669	8
CAV1	NA		Breast - Adipocytes,General - Endothelial cells,General - Fibroblasts,General - Smooth muscle cells,Liver - Hepatic stellate cells,Lung - Alveolar cells type 1,Skin - Basal keratinocytes	ENSG00000105974	4
CAVIN1	NA		Breast - Adipocytes,General - Endothelial cells,General - Fibroblasts,General - Smooth muscle cells,Lung - Alveolar cells type 1	ENSG00000177469	8
CAVIN2	NA		Breast - Adipocytes,General - Endothelial cells	ENSG00000168497	8
CBLB	NA	Myeloid	Fabre et al human SAMac gene list	ENSG00000114423	8
CCL13	M-0: MERTK+ SELENOP+ LYVE1+	Myeloid	AMP cluster gene	ENSG00000181374	8
CCL14	E-1: LIFR+ venous	Endothelial	AMP cluster gene	ENSG00000276409	8
CCL17	M-10: DC2	Myeloid	AMP cluster gene	ENSG00000102970	7
CCL18	M-0: MERTK+ SELENOP+ LYVE1+	Myeloid	AMP cluster gene	ENSG00000275385	8
CCL19	M-14: LAMP3+	Myeloid	AMP cluster gene	ENSG00000172724	8
CCL2	F-5: CD74-high HLA-high sublining	Endothelial	AMP cluster gene	ENSG00000108691	8
CCL21	E-4: Lymphatic	Endothelial	AMP cluster gene	ENSG00000137077	8
CCL23	E-1: LIFR+ venous	Endothelial	AMP cluster gene	ENSG00000274736	7
CCL5	NA		Breast - Dendritic cells,General - T cells,Lung - Alveolar cells type 2,Pancreas - Ductal cells	ENSG00000271503	8
CCL8	M-6: STAT1+ CXCL10+	Myeloid	AMP cluster gene	ENSG00000108700	8
CCNB2	NA		Colon - Undifferentiated cells,General - Proliferation,General - T cells	ENSG00000157456	8
CCR2	M-7: IL1B+ FCN1+	Myeloid	AMP cluster gene	ENSG00000121807	8
CCR7	M-14: LAMP3+	Myeloid	AMP cluster gene	ENSG00000126353	8
CD109	NA	Myeloid	Fabre et al human SAMac gene list	ENSG00000156535	8
CD14	NA	Myeloid	General myeloid marker	ENSG00000170458	5
CD163	NA		General - Macrophages,Liver - Kupffer cells,Skin - Langerhans cells	ENSG00000177575	8
CD19	NA		General - B cells	ENSG00000177455	8
CD1A	NA		General - Dendritic cells,Skin - Langerhans cells	ENSG00000158477	8
CD1C	M-10: DC2	Myeloid	AMP cluster gene	ENSG00000158481	8
CD1E	NA		General - Macrophages,Skin - Langerhans cells	ENSG00000158488	8
CD2	NA		General - T cells	ENSG00000116824	8
CD247	NA		Breast - Dendritic cells,General - B cells,General - NK cells,General - T cells	ENSG00000198821	8
CD27	NA		General - B cells,General - T cells	ENSG00000139193	8
CD274	NA		General - Immune checkpoint	ENSG00000120217	8
CD28	NA		General - B cells,General - T cells	ENSG00000178562	8
CD300E	NA		General - Macrophages,Liver - Kupffer cells	ENSG00000186407	8
CD34	F-2: CD34+ sublining	Stromal	AMP cluster gene	ENSG00000174059	8
CD3D	NA		Breast - Dendritic cells,General - T cells	ENSG00000167286	8
CD3E	NA		General - T cells	ENSG00000198851	8
CD4	NA		General - Macrophages,General - T cells,Liver - Hepatic stellate cells,Liver - Kupffer cells,Skin - Langerhans cells	ENSG00000010610	8
CD68	NA	Myeloid	General myeloid marker	ENSG00000129226	8
CD69	NA		General - B cells,General - Granulocytes,General - T cells	ENSG00000110848	8
CD70	NA		General - B cells,General - Fibroblasts,General - Monocytes	ENSG00000125726	7
CD79A	NA		General - B cells,Pancreas - Pancreatic endocrine cells	ENSG00000105369	8
CD83	NA		General - B cells,General - Granulocytes,General - Macrophages,General - Monocytes,Heart - Cardiomyocytes,Liver - Kupffer cells,Lung - Alveolar cells type 2,Skin - Langerhans cells	ENSG00000112149	8
CD86	NA		General - Macrophages,General - Monocytes,Liver - Kupffer cells,Skin - Langerhans cells	ENSG00000114013	8
CD8A	NA		Breast - Dendritic cells,General - T cells	ENSG00000153563	8
CD9	NA	Myeloid	SPP1hiCLEC5A marker	ENSG00000010278	7
CD93	NA		Breast - Adipocytes,General - Endothelial cells,Liver - Hepatic stellate cells,Liver - Kupffer cells	ENSG00000125810	8
CDK1	NA		Colon - Undifferentiated cells,General - Proliferation,General - T cells	ENSG00000170312	8
CDKN1C	M-11: DC4	Myeloid	AMP cluster gene	ENSG00000129757	7
CENPF	NA		Colon - Distal enterocytes,Colon - Undifferentiated cells,General - Proliferation,General - T cells	ENSG00000117724	8
CFB	NA		General - Fibroblasts,Liver - Hepatocytes,Pancreas - Ductal cells	ENSG00000243649	8
CFHR1	NA		General - Fibroblasts,Liver - Hepatocytes	ENSG00000244414	8
CHI3L1	F-3: POSTN+ sublining	Stromal	AMP cluster gene	ENSG00000133048	8
CHI3L2	F-5: CD74-high HLA-high sublining	Endothelial	AMP cluster gene	ENSG00000064886	8
CHIT1	NA	Myeloid	Fabre et al human SAMac gene list	ENSG00000133063	8
CLEC10A	M-9: DC3	Myeloid	AMP cluster gene	ENSG00000132514	8
CLEC14A	NA		Breast - Adipocytes,General - Endothelial cells,Liver - Hepatic stellate cells	ENSG00000176435	8
CLEC4C	M-13: pDC	Myeloid	AMP cluster gene	ENSG00000198178	8
CLEC4E	NA		General - Macrophages,Liver - Kupffer cells	ENSG00000166523	8
CLEC5A	M-4: SPP1+	Myeloid	AMP cluster gene	ENSG00000258227	8
CLEC9A	M-12: DC1	Myeloid	AMP cluster gene	ENSG00000197992	8
CLECL1	NA		General - B cells	ENSG00000184293	8
CLIC5	F-0: PRG4+ CLIC5+ lining	Stromal	AMP cluster gene	ENSG00000112782	8
CNN1	NA		Breast - Breast myoepithelial cells,General - Smooth muscle cells,Pancreas - Ductal cells	ENSG00000130176	8
COL12A1	E-0: SPARC+ capillary	Endothelial	AMP cluster gene	ENSG00000111799	8
COL15A1	F-7: NOTCH3+ sublining	Endothelial	AMP cluster gene	ENSG00000204291	8
COL1A1	NA	Stromal	ECM	ENSG00000108821	3
COL4A1	NA	Stromal	ECM	ENSG00000187498	8
COL4A2	NA	Stromal	ECM	ENSG00000134871	8
COL5A2	NA	Stromal	ECM	ENSG00000204262	8
COL6A1	NA	Stromal	ECM	ENSG00000142156	5
COL6A3	NA	Stromal	ECM	ENSG00000163359	4
COLEC12	M-0: MERTK+ SELENOP+ LYVE1+	Myeloid	AMP cluster gene	ENSG00000158270	8
COMP	F-3: POSTN+ sublining	Stromal	AMP cluster gene	ENSG00000105664	6
CPA3	NA		General - Granulocytes	ENSG00000163751	8
CPXM1	F-3: POSTN+ sublining	Stromal	AMP cluster gene	ENSG00000088882	8
CRABP2	F-4: DKK3+ sublining	Stromal	AMP cluster gene	ENSG00000143320	8
CRHBP	E-1: LIFR+ venous	Endothelial	AMP cluster gene	ENSG00000145708	8
CRISPLD2	NA		General - Fibroblasts,General - Smooth muscle cells	ENSG00000103196	8
CSF1	NA	Stromal	SPP1hiCLEC5A development	ENSG00000184371	8
CSF1R	NA	Myeloid	Gene of interest	ENSG00000182578	8
CSF2RA	NA		General - Macrophages,General - Monocytes,Skin - Langerhans cells	ENSG00000198223	8
CSF3	NA		General - Endothelial cells	ENSG00000108342	8
CST7	M-10: DC2	Myeloid	AMP cluster gene	ENSG00000077984	8
CSTB	NA	Myeloid	SPP1hiCLEC5A marker	ENSG00000160213	6
CTHRC1	F-3: POSTN+ sublining	Stromal	AMP cluster gene	ENSG00000164932	8
CTLA4	NA		General - B cells,General - Immune checkpoint,General - T cells	ENSG00000163599	8
CTNNB1	NA	Stromal	Fibrosis associated	ENSG00000168036	8
CTSG	NA		General - Granulocytes	ENSG00000100448	7
CTSK	NA		General - Fibroblasts	ENSG00000143387	8
CTSL	NA	Myeloid	SPP1hiCLEC5A marker	ENSG00000135047	7
CX3CR1	M-9: DC3	Myeloid	AMP cluster gene	ENSG00000168329	8
CXCL10	M-6: STAT1+ CXCL10+	Myeloid	AMP cluster gene	ENSG00000169245	3
CXCL11	M-6: STAT1+ CXCL10+	Myeloid	AMP cluster gene	ENSG00000169248	8
CXCL12	F-5: CD74-high HLA-high sublining	Endothelial	AMP cluster gene	ENSG00000107562	4
CXCL13	M-1: MERTK+ SELENOP+ LYVE1-	Myeloid	AMP cluster gene	ENSG00000156234	8
CXCL14	F-7: NOTCH3+ sublining	Endothelial	AMP cluster gene	ENSG00000145824	8
CXCL2	NA	Myeloid	MERTK+SPP1+ marker	ENSG00000081041	8
CXCL3	M-3: MERTK+ HBEGF+	Myeloid	AMP cluster gene	ENSG00000163734	8
CXCL6	NA		General - Fibroblasts,Liver - Cholangiocytes,Lung - Club cells,Pancreas - Ductal cells	ENSG00000124875	8
CXCL8	NA	Myeloid	Chemokine/angiogenic factor	ENSG00000169429	8
CXCL9	M-6: STAT1+ CXCL10+	Myeloid	AMP cluster gene	ENSG00000138755	8
CXCR4	NA		General - B cells,General - Endothelial cells,General - Lymphocytes,General - Macrophages,General - Monocytes,General - T cells	ENSG00000121966	8
CYGB	F-7: NOTCH3+ sublining	Endothelial	AMP cluster gene	ENSG00000161544	8
CYP4B1	NA		Breast - Adipocytes,General - Endothelial cells,General - Fibroblasts,Lung - Alveolar cells type 1,Lung - Respiratory ciliated cells	ENSG00000142973	8
CYTIP	NA		Breast - Breast glandular cells,Breast - Dendritic cells,General - B cells,General - Macrophages,General - Monocytes,General - T cells,Skin - Langerhans cells	ENSG00000115165	8
DEFB1	F-0: PRG4+ CLIC5+ lining	Stromal	AMP cluster gene	ENSG00000164825	2
DERL3	NA		General - B cells,General - T cells,Skin - Melanocytes	ENSG00000099958	8
DES	NA		General - Smooth muscle cells,Heart - Cardiomyocytes	ENSG00000175084	8
DIO2	F-7: NOTCH3+ sublining	Endothelial	AMP cluster gene	ENSG00000211448	8
DIRAS3	NA		General - Fibroblasts	ENSG00000162595	8
DIRC3	F-0: PRG4+ CLIC5+ lining	Stromal	AMP cluster gene	ENSG00000231672	8
DKK3	F-4: DKK3+ sublining	Stromal	AMP cluster gene	ENSG00000050165	8
DNASE1L3	NA		Breast - Adipocytes,General - Endothelial cells,Liver - Hepatic stellate cells	ENSG00000163687	8
DPEP1	NA		General - Fibroblasts,Kidney - Proximal tubular cells,Pancreas - Exocrine glandular cells	ENSG00000015413	8
DPT	NA		General - Fibroblasts	ENSG00000143196	5
DST	NA		Breast - Breast myoepithelial cells,Colon - Distal enterocytes,Colon - Paneth cells,General - Endothelial cells,General - Fibroblasts,General - Smooth muscle cells,Heart - Cardiomyocytes,Liver - Cholangiocytes,Lung - Alveolar cells type 1,Lung - Club cells,Pancreas - Ductal cells,Pancreas - Pancreatic endocrine cells,Skin - Basal keratinocytes	ENSG00000151914	8
DUSP2	NA		Breast - Dendritic cells,General - B cells,General - Granulocytes,General - T cells,Skin - Langerhans cells	ENSG00000158050	8
EBI3	M-14: LAMP3+	Myeloid	AMP cluster gene	ENSG00000105246	8
ECSCR	NA		General - Endothelial cells	ENSG00000249751	8
EDN1	NA		Breast - Breast glandular cells,Colon - Distal enterocytes,Colon - Undifferentiated cells,General - Endothelial cells,Liver - Hepatic stellate cells,Lung - Alveolar cells type 1,Skin - Basal keratinocytes	ENSG00000078401	8
EDNRB	NA		Breast - Adipocytes,General - Endothelial cells,General - Fibroblasts,General - Smooth muscle cells,Liver - Hepatic stellate cells,Skin - Melanocytes	ENSG00000136160	8
EFEMP1	E-4: Lymphatic	Endothelial	AMP cluster gene	ENSG00000115380	8
EGFL7	NA		Breast - Adipocytes,General - Endothelial cells,Liver - Hepatic stellate cells	ENSG00000172889	8
EGFR	NA	Stromal	HBEGF+IL1B+ function	ENSG00000146648	8
EGR1	M-8: PLCG2+	Myeloid	AMP cluster gene	ENSG00000120738	8
EMP1	NA	Myeloid	Fabre et al human SAMac gene list	ENSG00000134531	8
EMP3	NA	Myeloid	SPP1hiCLEC5A marker	ENSG00000142227	4
ENO1	NA	Myeloid	SPP1hiCLEC5A marker	ENSG00000074800	8
EPCAM	NA		Breast - Breast glandular cells,Colon - Distal enterocytes,Colon - Intestinal goblet cells,Colon - Paneth cells,Colon - Undifferentiated cells,General - Epithelial cells,Kidney - Collecting duct cells,Kidney - Proximal tubular cells,Liver - Cholangiocytes,Lung - Alveolar cells type 1,Lung - Club cells,Lung - Respiratory ciliated cells,Pancreas - Ductal cells	ENSG00000119888	8
ERBB2	NA	Myeloid	EGF-receptor	ENSG00000141736	8
ERBB3	NA	Myeloid	EGF-receptor	ENSG00000065361	8
ERBB4	NA	Myeloid	EGF-receptor	ENSG00000178568	8
EREG	M-7: IL1B+ FCN1+	Myeloid	AMP cluster gene	ENSG00000124882	8
ERG	NA		Breast - Adipocytes,General - Endothelial cells	ENSG00000157554	8
F13A1	M-0: MERTK+ SELENOP+ LYVE1+	Myeloid	AMP cluster gene	ENSG00000124491	8
FABP5	M-4: SPP1+	Myeloid	AMP cluster gene	ENSG00000164687	8
FAM20C	NA	Myeloid	Fabre et al human SAMac gene list	ENSG00000177706	8
FAP	NA	Stromal	Valenzi et al fibrosis stroma gene signature	ENSG00000078098	8
FAS	NA		General - Pro-apoptotic marker,Lung - Alveolar cells type 1	ENSG00000026103	8
FBLN1	NA		General - Fibroblasts	ENSG00000077942	8
FBLN2	F-2: CD34+ sublining	Stromal	AMP cluster gene	ENSG00000163520	8
FBLN5	E-3: NOTCH4+ Arterial	Endothelial	AMP cluster gene	ENSG00000140092	8
FBN1	NA		General - Endothelial cells,General - Fibroblasts,General - Smooth muscle cells	ENSG00000166147	4
FBP1	NA	Myeloid	SPP1hiCLEC5A marker	ENSG00000165140	8
FBXO32	NA	Stromal	Valenzi et al fibrosis stroma gene signature	ENSG00000156804	8
FCER1A	M-9: DC3	Myeloid	AMP cluster gene	ENSG00000179639	8
FCGR1A	M-6: STAT1+ CXCL10+	Myeloid	AMP cluster gene	ENSG00000150337	8
FCGR3A	M-11: DC4	Myeloid	AMP cluster gene	ENSG00000203747	7
FCN1	M-7: IL1B+ FCN1+	Myeloid	AMP cluster gene	ENSG00000085265	8
FCRL6	NA	T cell	Cytotoxic CD4 marker	ENSG00000181036	8
FERMT2	M-2: MERTK+ S100A8+	Myeloid	AMP cluster gene	ENSG00000073712	8
FGFBP2	F-2: CD34+ sublining	Stromal	AMP cluster gene	ENSG00000137441	8
FGL2	NA		General - Endothelial cells,General - Fibroblasts,General - Macrophages,Kidney - Collecting duct cells,Liver - Kupffer cells,Skin - Langerhans cells	ENSG00000127951	8
FHL2	NA		Breast - Breast glandular cells,Breast - Breast myoepithelial cells,Colon - Distal enterocytes,Colon - Paneth cells,General - Fibroblasts,General - Smooth muscle cells,Heart - Cardiomyocytes,Pancreas - Ductal cells,Pancreas - Pancreatic endocrine cells,Skin - Basal keratinocytes,Skin - Suprabasal keratinocytes	ENSG00000115641	8
FKBP11	NA		Colon - Intestinal goblet cells,General - B cells,General - Fibroblasts,General - Smooth muscle cells,General - T cells,Pancreas - Exocrine glandular cells,Pancreas - Pancreatic endocrine cells,Skin - Melanocytes	ENSG00000134285	8
FLT1	NA	Endothelial	SPP1hiCLEC5A function	ENSG00000102755	8
FMOD	F-4: DKK3+ sublining	Stromal	AMP cluster gene	ENSG00000122176	8
FN1	M-2: MERTK+ S100A8+	Myeloid	AMP cluster gene	ENSG00000115414	3
FNDC1	F-3: POSTN+ sublining	Stromal	AMP cluster gene	ENSG00000164694	8
FOLR2	M-0: MERTK+ SELENOP+ LYVE1+	Myeloid	AMP cluster gene	ENSG00000165457	8
FOSB	NA	Myeloid	AP1 signaling	ENSG00000125740	4
FOXP3	NA		General - T cells	ENSG00000049768	8
FRZB	NA	Stromal	Gene of interest - ADAM17 inhibitor	ENSG00000162998	8
FSCN1	M-14: LAMP3+	Myeloid	AMP cluster gene	ENSG00000075618	8
G0S2	M-7: IL1B+ FCN1+	Myeloid	AMP cluster gene	ENSG00000123689	6
GAP43	F-4: DKK3+ sublining	Stromal	AMP cluster gene	ENSG00000172020	8
GATA2	NA		Breast - Adipocytes,General - Endothelial cells,General - Granulocytes,Kidney - Collecting duct cells	ENSG00000179348	8
GATM	NA		General - Macrophages,General - Smooth muscle cells,Kidney - Proximal tubular cells,Liver - Hepatocytes,Pancreas - Exocrine glandular cells,Pancreas - Pancreatic endocrine cells,Skin - Langerhans cells,Skin - Suprabasal keratinocytes	ENSG00000171766	8
GBP1	M-6: STAT1+ CXCL10+	Myeloid	AMP cluster gene	ENSG00000117228	7
GEM	NA		General - Fibroblasts,General - Macrophages,General - Smooth muscle cells,General - T cells	ENSG00000164949	8
GGT5	F-6: CXCL12-hi sublining	Endothelial	AMP cluster gene	ENSG00000099998	8
GJA4	E-3: NOTCH4+ Arterial	Endothelial	AMP cluster gene	ENSG00000187513	8
GJA5	E-3: NOTCH4+ Arterial	Endothelial	AMP cluster gene	ENSG00000265107	8
GJB2	F-0: PRG4+ CLIC5+ lining	Stromal	AMP cluster gene	ENSG00000165474	8
GLIPR1	NA		Breast - Dendritic cells,General - B cells,General - Macrophages,General - Smooth muscle cells,General - T cells,Liver - Kupffer cells,Pancreas - Ductal cells,Skin - Langerhans cells	ENSG00000139278	8
GNG11	NA		Breast - Adipocytes,General - Endothelial cells,Kidney - Collecting duct cells,Liver - Hepatic stellate cells	ENSG00000127920	8
GNLY	NA		Breast - Dendritic cells,General - NK cells,General - T cells	ENSG00000115523	4
GPC1	NA		General - smooth muscle cells	ENSG00000063660	8
GPC3	NA		General - Fibroblasts,Lung - Respiratory ciliated cells	ENSG00000147257	8
GPNMB	NA	Myeloid	Fabre et al human SAMac gene list	ENSG00000136235	8
GPR1	F-0: PRG4+ CLIC5+ lining	Stromal	AMP cluster gene	ENSG00000183671	8
GPR183	NA		General - B cells,General - Macrophages,General - Monocytes,General - T cells,Skin - Langerhans cells	ENSG00000169508	8
GPRC5A	NA		Breast - Breast glandular cells,Colon - Distal enterocytes,Colon - Paneth cells,General - Fibroblasts,Lung - Alveolar cells type 1,Pancreas - Pancreatic endocrine cells	ENSG00000013588	8
GZMA	NA		Breast - Dendritic cells,General - T cells	ENSG00000145649	8
GZMB	M-13: pDC	Myeloid	AMP cluster gene	ENSG00000100453	8
GZMK	NA		General - T cells	ENSG00000113088	8
HAMP	NA		Breast - Breast glandular cells,General - Granulocytes,Liver - Hepatocytes,Pancreas - Exocrine glandular cells	ENSG00000105697	7
HAVCR2	NA		General - Granulocytes,General - Immune checkpoint,General - Macrophages,General - T cells,Kidney - Proximal tubular cells	ENSG00000135077	8
HBEGF	M-3: MERTK+ HBEGF+	Myeloid	AMP cluster gene	ENSG00000113070	8
HEY1	E-3: NOTCH4+ Arterial	Endothelial	AMP cluster gene	ENSG00000164683	8
HIGD1B	NA		Breast - Adipocytes,General - Endothelial cells,General - Smooth muscle cells	ENSG00000131097	6
HLA-DQA1	E-1: LIFR+ venous	Endothelial	AMP cluster gene	ENSG00000196735	3
HLA-DQB2	NA		General - Macrophages,Skin - Langerhans cells	ENSG00000232629	8
HPGDS	NA		General - Granulocytes	ENSG00000163106	8
HSD3B7	NA	Myeloid	Fabre et al human SAMac gene list	ENSG00000099377	8
HSPA1A	E-2: ICAM1+ venous	Endothelial	AMP cluster gene	ENSG00000204389	4
HTRA4	F-0: PRG4+ CLIC5+ lining	Stromal	AMP cluster gene	ENSG00000169495	8
ICAM1	E-2: ICAM1+ venous	Endothelial	AMP cluster gene	ENSG00000090339	8
IER3	M-8: PLCG2+	Myeloid	AMP cluster gene	ENSG00000137331	8
IER5L	M-8: PLCG2+	Myeloid	AMP cluster gene	ENSG00000188483	8
IFIT1	M-6: STAT1+ CXCL10+	Myeloid	AMP cluster gene	ENSG00000185745	8
IFIT3	M-6: STAT1+ CXCL10+	Myeloid	AMP cluster gene	ENSG00000119917	8
IFITM3	M-11: DC4	Myeloid	AMP cluster gene	ENSG00000142089	4
IGF1	NA		General - Endothelial cells,General - Fibroblasts,Liver - Hepatocytes	ENSG00000017427	8
IGFBP3	E-3: NOTCH4+ Arterial	Endothelial	AMP cluster gene	ENSG00000146674	8
IGFBP6	F-2: CD34+ sublining	Stromal	AMP cluster gene	ENSG00000167779	4
IGSF6	NA		General - Macrophages,Liver - Kupffer cells,Skin - Langerhans cells	ENSG00000140749	8
IL1B	M-7: IL1B+ FCN1+	Myeloid	AMP cluster gene	ENSG00000125538	8
IL1R1	E-1: LIFR+ venous	Endothelial	AMP cluster gene	ENSG00000115594	8
IL1R2	M-10: DC2	Myeloid	AMP cluster gene	ENSG00000115590	8
IL1RL1	NA		General - Endothelial cells,General - Granulocytes,General - Smooth muscle cells	ENSG00000115602	8
IL2RA	NA		General - Granulocytes,General - Monocytes,General - T cells	ENSG00000134460	8
IL3RA	NA	Myeloid	SPP1hiCLEC5A marker	ENSG00000185291	8
IL4R	NA	Myeloid/T cell	Cytokine receptor	ENSG00000077238	8
IL6	NA	Stromal	SPP1hiCLEC5A development	ENSG00000136244	8
IL6R	NA	Myeloid	Drug target	ENSG00000160712	8
IL7R	NA		General - B cells,General - Monocytes,General - T cells	ENSG00000168685	8
INMT	NA		General - Endothelial cells,General - Fibroblasts	ENSG00000241644	8
IRF7	NA	Immune	Signaling	ENSG00000185507	8
IRF8	NA		General - B cells,General - Macrophages,General - T cells,Skin - Langerhans cells	ENSG00000140968	8
ITGB1	NA	Stromal	Fibrosis associated	ENSG00000150093	8
ITGB8	F-1: PRG4+ lining	Stromal	AMP cluster gene	ENSG00000105855	8
ITGBL1	F-8: RSPO3-hi lining	Endothelial	AMP cluster gene	ENSG00000198542	8
ITIH5	E-0: SPARC+ capillary	Endothelial	AMP cluster gene	ENSG00000123243	8
JUNB	NA	Myeloid	AP1 signaling	ENSG00000171223	5
JUND	NA	Myeloid	AP1 signaling	ENSG00000130522	5
KCNMA1	F-4: DKK3+ sublining	Stromal	AMP cluster gene	ENSG00000156113	8
KDR	NA	Endothelial	SPP1hiCLEC5A function	ENSG00000128052	8
KIT	NA		Breast - Breast glandular cells,General - Granulocytes,General - Proliferation,Skin - Melanocytes	ENSG00000157404	8
KLF5	NA	Stromal	Fibrosis associated	ENSG00000102554	8
KLRB1	NA		Breast - Dendritic cells,General - NK cells; T cells (CD161+),General - T cells	ENSG00000111796	8
KLRC1	NA		Breast - Dendritic cells,General - NK cells,General - T cells	ENSG00000134545	8
KLRD1	NA		Breast - Dendritic cells,General - T cells	ENSG00000134539	8
LAG3	NA		General - Immune checkpoint,General - T cells	ENSG00000089692	8
LAMA2	F-7: NOTCH3+ sublining	Endothelial	AMP cluster gene	ENSG00000196569	8
LAMP3	M-14: LAMP3+	Myeloid	AMP cluster gene	ENSG00000078081	8
LDHA	NA	Myeloid	SPP1hiCLEC5A marker	ENSG00000134333	8
LGI4	NA		Colon - Distal enterocytes,General - Smooth muscle cells	ENSG00000153902	8
LGMN	NA	Myeloid	M-0 replacement	ENSG00000100600	8
LIF	NA		Breast - Breast glandular cells,General - Granulocytes,Lung - Alveolar cells type 2,Pancreas - Ductal cells	ENSG00000128342	8
LIFR	E-1: LIFR+ venous	Endothelial	AMP cluster gene	ENSG00000113594	8
LILRA4	NA		General - Plasmacytoid dendritic cells	ENSG00000239961	8
LILRA5	NA		General - Macrophages,Liver - Kupffer cells	ENSG00000187116	8
LILRB2	NA		General - Macrophages,Liver - Kupffer cells	ENSG00000131042	8
LILRB4	NA		General - Macrophages,Liver - Kupffer cells	ENSG00000186818	8
LPL	M-4: SPP1+	Myeloid	AMP cluster gene	ENSG00000175445	8
LRRC17	NA	Stromal	Valenzi et al fibrosis stroma gene signature	ENSG00000128606	8
LTBP2	NA		General - Fibroblasts	ENSG00000119681	8
LY86	NA		General - B cells,General - Macrophages,Liver - Kupffer cells,Skin - Langerhans cells	ENSG00000112799	8
LYVE1	M-0: MERTK+ SELENOP+ LYVE1+	Myeloid	AMP cluster gene	ENSG00000133800	8
MALL	NA		Colon - Distal enterocytes,Colon - Paneth cells,General - Endothelial cells,Lung - Alveolar cells type 2,Pancreas - Ductal cells,Pancreas - Pancreatic endocrine cells	ENSG00000144063	8
MAMDC2	NA		General - Fibroblasts,General - Smooth muscle cells	ENSG00000165072	8
MARCO	M-2: MERTK+ S100A8+	Myeloid	AMP cluster gene	ENSG00000019169	5
MATK	NA	Myeloid	Fabre et al human SAMac gene list	ENSG00000007264	8
MATN2	F-4: DKK3+ sublining	Stromal	AMP cluster gene	ENSG00000132561	8
MCAM	Mu-0: Mural	Endothelial	AMP cluster gene	ENSG00000076706	8
MCEMP1	NA		General - Macrophages	ENSG00000183019	8
MCF2L	NA		Breast - Adipocytes,General - Endothelial cells	ENSG00000126217	8
MEDAG	NA		General - Fibroblasts	ENSG00000102802	8
MEF2C	NA		Breast - Adipocytes,General - B cells,General - Endothelial cells,General - Macrophages,General - Smooth muscle cells,Liver - Hepatic stellate cells,Liver - Kupffer cells,Skin - Langerhans cells	ENSG00000081189	8
MEST	NA		General - Fibroblasts	ENSG00000106484	8
MET	NA		General - Endothelial cells,Lung - Alveolar cells type 2,Lung - Club cells	ENSG00000105976	8
MFAP5	F-2: CD34+ sublining	Stromal	AMP cluster gene	ENSG00000197614	4
MKI67	NA		Colon - Distal enterocytes,Colon - Undifferentiated cells,General - Proliferation,General - T cells	ENSG00000148773	8
MLPH	NA		Breast - Breast glandular cells,Colon - Intestinal goblet cells,General - Granulocytes,Lung - Alveolar cells type 1,Lung - Alveolar cells type 2	ENSG00000115648	8
MMP1	F-1: PRG4+ lining	Stromal	AMP cluster gene	ENSG00000196611	8
MMP14	NA	Stromal	Fibrosis associated	ENSG00000157227	8
MMP2	NA	Stromal	Fibrosis associated	ENSG00000087245	3
MMP3	F-0: PRG4+ CLIC5+ lining	Stromal	AMP cluster gene	ENSG00000149968	8
MMP9	NA	Myeloid	Fabre et al human SAMac gene list	ENSG00000100985	8
MMRN1	NA		General - Endothelial cells,Liver - Hepatic stellate cells	ENSG00000138722	8
MMRN2	NA		Breast - Adipocytes,General - Endothelial cells,Liver - Hepatic stellate cells	ENSG00000173269	8
MNDA	NA		General - Macrophages,Liver - Kupffer cells,Skin - Langerhans cells	ENSG00000163563	8
MPEG1	NA		General - Macrophages,Liver - Kupffer cells,Skin - Langerhans cells	ENSG00000197629	8
MPP7	E-4: Lymphatic	Endothelial	AMP cluster gene	ENSG00000150054	8
MRC1	E-4: Lymphatic	Endothelial	AMP cluster gene	ENSG00000260314	8
MS4A1	NA		General - B cells,General - T cells	ENSG00000156738	8
MS4A2	NA		General - Granulocytes	ENSG00000149534	8
MS4A4A	NA		General - Macrophages,Liver - Kupffer cells,Skin - Langerhans cells	ENSG00000110079	8
MS4A6A	NA		General - Macrophages,Liver - Hepatic stellate cells,Liver - Kupffer cells,Skin - Langerhans cells	ENSG00000110077	7
MT1G	F-1: PRG4+ lining	Stromal	AMP cluster gene	ENSG00000125144	8
MYC	NA		Breast - Adipocytes,Breast - Breast glandular cells,Breast - Breast myoepithelial cells,Colon - Distal enterocytes,Colon - Undifferentiated cells,General - B cells,General - Endothelial cells,General - Fibroblasts,General - Smooth muscle cells,Liver - Hepatic stellate cells,Pancreas - Ductal cells,Skin - Basal keratinocytes,Skin - Suprabasal keratinocytes	ENSG00000136997	8
MYH11	Mu-0: Mural	Endothelial	AMP cluster gene	ENSG00000133392	8
MYLK	Mu-0: Mural	Endothelial	AMP cluster gene	ENSG00000065534	8
MZB1	NA		Colon - Undifferentiated cells,General - B cells,General - T cells,Skin - Melanocytes	ENSG00000170476	8
NAMPT	NA	Myeloid	HBEGF+IL1B+ marker	ENSG00000105835	8
NKG7	NA		Breast - Dendritic cells,General - NK cells,General - T cells	ENSG00000105374	4
NOTCH1	NA	Stromal	Fibrosis associated	ENSG00000148400	8
NOTCH2	NA	Stromal	Fibrosis associated	ENSG00000134250	8
NOTCH4	E-3: NOTCH4+ Arterial	Endothelial	AMP cluster gene	ENSG00000204301	8
NOX4	NA	Stromal	Fibrosis associated	ENSG00000086991	8
NPDC1	NA		Colon - Distal enterocytes,Colon - Enteroendocrine cells,Colon - Intestinal goblet cells,General - Endothelial cells,Liver - Hepatic stellate cells,Pancreas - Ductal cells	ENSG00000107281	8
NTN4	NA		Breast - Breast glandular cells,General - Smooth muscle cells,Kidney - Collecting duct cells,Kidney - Proximal tubular cells,Liver - Hepatic stellate cells,Lung - Alveolar cells type 2	ENSG00000074527	8
NUPR1	M-0: MERTK+ SELENOP+ LYVE1+	Myeloid	AMP cluster gene	ENSG00000176046	8
OGN	NA		General - Fibroblasts	ENSG00000106809	8
PARD6G	E-4: Lymphatic	Endothelial	AMP cluster gene	ENSG00000178184	8
PCNA	NA		Colon - Undifferentiated cells,General - Proliferation,General - Smooth muscle cells,General - T cells,Kidney - Collecting duct cells	ENSG00000132646	8
PCOLCE	NA		General - Fibroblasts,General - Smooth muscle cells	ENSG00000106333	6
PCP4	NA		General - Smooth muscle cells,Kidney - Proximal tubular cells	ENSG00000183036	8
PCSK6	F-0: PRG4+ CLIC5+ lining	Stromal	AMP cluster gene	ENSG00000140479	8
PDCD1	NA		General - Immune checkpoint	ENSG00000188389	8
PDCD1LG2	NA	Myeloid	Inhibitory ligand	ENSG00000197646	8
PDGFRA	NA		General - Fibroblasts	ENSG00000134853	8
PDGFRB	NA		General - Fibroblasts,General - Smooth muscle cells	ENSG00000113721	8
PDPN	E-4: Lymphatic	Endothelial	AMP cluster gene	ENSG00000162493	8
PECAM1	NA		General - Endothelial cells,General - Macrophages	ENSG00000261371	8
PI16	F-2: CD34+ sublining	Stromal	AMP cluster gene	ENSG00000164530	8
PID1	M-7: IL1B+ FCN1+	Myeloid	AMP cluster gene	ENSG00000153823	8
PLA2G7	NA	Myeloid	Fabre et al human SAMac gene list	ENSG00000146070	8
PLAC8	M-7: IL1B+ FCN1+	Myeloid	AMP cluster gene	ENSG00000145287	8
PLAC9	NA		General - Endothelial cells,General - Fibroblasts,General - Smooth muscle cells	ENSG00000189129	6
PLAUR	NA	Myeloid	HBEGF+IL1B+ development	ENSG00000011422	8
PLCG2	M-8: PLCG2+	Myeloid	AMP cluster gene	ENSG00000197943	6
PLD4	NA		General - Macrophages	ENSG00000166428	8
PMP22	NA		General - Endothelial cells,General - Fibroblasts,General - Granulocytes,General - Macrophages,General - Smooth muscle cells,Liver - Hepatic stellate cells,Skin - Melanocytes	ENSG00000109099	8
POSTN	F-3: POSTN+ sublining	Stromal	AMP cluster gene	ENSG00000133110	7
PPARG	NA		Breast - Adipocytes,Colon - Distal enterocytes,Colon - Paneth cells,General - Macrophages	ENSG00000132170	8
PRDM1	NA		Colon - Distal enterocytes,General - B cells,General - Endothelial cells,General - Macrophages,General - T cells,Skin - Langerhans cells	ENSG00000057657	8
PRF1	NA		Breast - Dendritic cells,General - T cells	ENSG00000180644	8
PROX1	E-4: Lymphatic	Endothelial	AMP cluster gene	ENSG00000117707	8
PSME2	NA	Myeloid	M-11 replacement	ENSG00000100911	7
PTGDS	M-13: pDC	Myeloid	AMP cluster gene	ENSG00000107317	4
PTGS2	NA	Stromal	HBEGF+IL1B+ development	ENSG00000073756	8
PTN	NA		Breast - Breast glandular cells,General - Fibroblasts	ENSG00000105894	8
PTPRC	NA		Breast - Dendritic cells,General - B cells,General - Immune cells,General - Macrophages,General - T cells,Liver - Kupffer cells	ENSG00000081237	8
RAMP2	NA		Breast - Adipocytes,General - Endothelial cells,Liver - Hepatic stellate cells	ENSG00000131477	6
RAMP3	F-8: RSPO3-hi lining	Endothelial	AMP cluster gene	ENSG00000122679	8
RAPGEF3	NA		Breast - Adipocytes,General - Endothelial cells,Kidney - Collecting duct cells	ENSG00000079337	8
RBP7	NA	Myeloid	Monocyte marker	ENSG00000162444	6
RERGL	NA		General - Smooth muscle cells	ENSG00000111404	8
RGCC	E-0: SPARC+ capillary	Endothelial	AMP cluster gene	ENSG00000102760	8
RGS16	NA		Breast - Adipocytes,Colon - Enteroendocrine cells,General - B cells,General - Endothelial cells,General - Granulocytes,General - Macrophages,General - Smooth muscle cells,General - T cells,Lung - Alveolar cells type 1,Lung - Alveolar cells type 2	ENSG00000143333	8
RGS2	NA	Myeloid	Monocyte marker	ENSG00000116741	8
RGS5	Mu-0: Mural	Endothelial	AMP cluster gene	ENSG00000143248	8
RHOB	NA	Myeloid	MERTK+SPP1+ marker	ENSG00000143878	8
RNASE1	M-2: MERTK+ S100A8+	Myeloid	AMP cluster gene	ENSG00000129538	4
RND1	NA		Breast - Breast glandular cells,Colon - Enteroendocrine cells,General - Endothelial cells,Lung - Alveolar cells type 2,Pancreas - Ductal cells,Pancreas - Pancreatic endocrine cells	ENSG00000172602	8
RSPO3	F-8: RSPO3-hi lining	Endothelial	AMP cluster gene	ENSG00000146374	8
S100A12	M-7: IL1B+ FCN1+	Myeloid	AMP cluster gene	ENSG00000163221	7
SCG2	F-3: POSTN+ sublining	Stromal	AMP cluster gene	ENSG00000171951	8
SCGN	NA		Colon - Enteroendocrine cells,General - Endothelial cells,Liver - Cholangiocytes	ENSG00000079689	8
SDC2	NA	Myeloid	Fabre et al human SAMac gene list	ENSG00000169439	8
SELE	NA		General - Endothelial cells	ENSG00000007908	8
SELENOP	M-0: MERTK+ SELENOP+ LYVE1+	Myeloid	AMP cluster gene	ENSG00000250722	7
SELL	NA		General - B cells,General - Macrophages,General - T cells,Liver - Kupffer cells	ENSG00000188404	8
SELP	E-1: LIFR+ venous	Endothelial	AMP cluster gene	ENSG00000174175	8
SEMA3C	NA		Breast - Breast myoepithelial cells,Colon - Distal enterocytes,General - Fibroblasts,Lung - Respiratory ciliated cells	ENSG00000075223	8
SEMA3G	E-3: NOTCH4+ Arterial	Endothelial	AMP cluster gene	ENSG00000010319	8
SERPINB2	NA		General - Macrophages,Skin - Basal keratinocytes	ENSG00000197632	8
SERPINB9	NA		General - B cells,General - Macrophages,General - T cells,Skin - Langerhans cells	ENSG00000170542	8
SERPINE1	F-4: DKK3+ sublining	Stromal	AMP cluster gene	ENSG00000106366	8
SERPINF1	NA	Stromal	Fibroblast marker	ENSG00000132386	7
SFRP1	F-6: CXCL12-hi sublining	Endothelial	AMP cluster gene	ENSG00000104332	8
SFRP2	F-3: POSTN+ sublining	Stromal	AMP cluster gene	ENSG00000145423	8
SFRP4	F-2: CD34+ sublining	Stromal	AMP cluster gene	ENSG00000106483	8
SH2D3C	NA		General - Endothelial cells,Heart - Cardiomyocytes	ENSG00000095370	8
SHH	NA	Stromal	Fibrosis associated	ENSG00000164690	8
SIRT1	NA	Stromal	Fibrosis associated	ENSG00000096717	8
SLAMF1	NA		General - b-cells	ENSG00000117090	8
SLAMF7	NA		General - Monocytes,General - T cells	ENSG00000026751	8
SLC18A2	NA		General - Granulocytes	ENSG00000165646	8
SLC26A2	NA		Colon - Distal enterocytes,General - Endothelial cells,General - Granulocytes	ENSG00000155850	8
SLC40A1	M-0: MERTK+ SELENOP+ LYVE1+	Myeloid	AMP cluster gene	ENSG00000138449	8
SLCO2B1	M-1: MERTK+ SELENOP+ LYVE1-	Myeloid	AMP cluster gene	ENSG00000137491	8
SMAD7	NA	Stromal	Fibrosis associated	ENSG00000101665	8
SMIM25	M-11: DC4	Myeloid	AMP cluster gene	ENSG00000224397	8
SMIM3	NA	Myeloid	Fabre et al human SAMac gene list	ENSG00000256235	8
SNAI1	NA		Breast - Adipocytes,General - B cells,General - Fibroblasts,General - Macrophages	ENSG00000124216	8
SNCA	NA		General - Endothelial cells,Liver - Erythroid cells,Skin - Melanocytes	ENSG00000145335	8
SNCG	NA		General - Endothelial cells,General - Smooth muscle cells,Kidney - Distal tubular cells,Liver - Hepatic stellate cells	ENSG00000173267	5
SOCS3	NA	Endothelial	E-2 replacement	ENSG00000184557	8
SOD2	NA	Stromal	F-5 replacement	ENSG00000112096	5
SOX17	E-3: NOTCH4+ Arterial	Endothelial	AMP cluster gene	ENSG00000164736	8
SOX18	NA		Breast - Adipocytes,General - Endothelial cells,Liver - Hepatic stellate cells	ENSG00000203883	8
SPARC	E-0: SPARC+ capillary	Endothelial	AMP cluster gene	ENSG00000113140	3
SPI1	NA		General - B cells,General - Granulocytes,General - Macrophages,Liver - Kupffer cells,Skin - Langerhans cells	ENSG00000066336	8
SPIB	NA		Colon - Paneth cells,General - B cells	ENSG00000269404	8
SPP1	M-3: MERTK+ HBEGF+	Myeloid	AMP cluster gene	ENSG00000118785	3
SRPX	NA		General - Endothelial cells,General - Fibroblasts,Liver - Hepatic stellate cells	ENSG00000101955	8
STAB1	M-8: PLCG2+	Myeloid	AMP cluster gene	ENSG00000010327	8
STAT1	NA	Immune	Signaling	ENSG00000115415	8
STAT2	NA	Immune	Signaling	ENSG00000170581	8
STAT3	NA	Immune	Signaling	ENSG00000168610	8
STC1	NA		Breast - Breast glandular cells,General - Endothelial cells,Kidney - Collecting duct cells	ENSG00000159167	8
STC2	NA		Breast - Breast glandular cells,General - Endothelial cells,General - Smooth muscle cells	ENSG00000113739	8
STEAP4	NA		General - Smooth muscle cells,Lung - Alveolar cells type 2	ENSG00000127954	8
SYNM	E-0: SPARC+ capillary	Endothelial	AMP cluster gene	ENSG00000182253	8
TAC1	NA		General - fibroblasts	ENSG00000006128	8
TBX2	Mu-0: Mural	Endothelial	AMP cluster gene	ENSG00000121068	8
TBX3	NA		Breast - Breast glandular cells,General - Endothelial cells	ENSG00000135111	8
TCF12	NA	Stromal	Valenzi et al fibrosis stroma gene signature	ENSG00000140262	8
TCF15	NA		Breast - Adipocytes,General - Endothelial cells,General - Smooth muscle cells	ENSG00000125878	8
TCF4	M-13: pDC	Myeloid	AMP cluster gene	ENSG00000196628	8
TCF7L2	M-11: DC4	Myeloid	AMP cluster gene	ENSG00000148737	8
TCIM	NA		Breast - Breast glandular cells,General - Endothelial cells,Kidney - Collecting duct cells,Kidney - Distal tubular cells,Lung - Alveolar cells type 2,Pancreas - Ductal cells	ENSG00000176907	8
TCL1A	NA		General - B cells	ENSG00000100721	8
TENT5C	NA		General - T cells	ENSG00000183508	8
TFF3	E-4: Lymphatic	Endothelial	AMP cluster gene	ENSG00000160180	8
TFPI	NA		General - Endothelial cells,General - Fibroblasts,General - Smooth muscle cells,Kidney - Proximal tubular cells,Liver - Hepatic stellate cells,Pancreas - Ductal cells,Pancreas - Exocrine glandular cells,Pancreas - Pancreatic endocrine cells	ENSG00000003436	8
TGFB1	NA	Endothelial	SPP1hiCLEC5A development	ENSG00000105329	8
TGFB2	NA	Stromal/endothelial	Fibrosis, immune regulation	ENSG00000092969	8
TGFB3	NA	Stromal/endothelial	Fibrosis, immune regulation	ENSG00000119699	8
TGFBR1	NA	Myeloid/stromal/endothelial	Fibrosis, immune regulation	ENSG00000106799	8
TGFBR2	NA	Myeloid/stromal/endothelial	Fibrosis, immune regulation	ENSG00000163513	8
TGFBR3	NA	Myeloid/stromal/endothelial	Fibrosis, immune regulation	ENSG00000069702	8
THAP2	NA		General - Granulocytes,General - Smooth muscle cells	ENSG00000173451	8
THBS2	NA		General - Fibroblasts,General - Smooth muscle cells	ENSG00000186340	8
THY1	E-0: SPARC+ capillary	Endothelial	AMP cluster gene	ENSG00000154096	8
TIMD4	M-2: MERTK+ S100A8+	Myeloid	AMP cluster gene	ENSG00000145850	8
TIMP4	NA		Breast - Adipocytes,General - Endothelial cells	ENSG00000157150	8
TINAGL1	Mu-0: Mural	Endothelial	AMP cluster gene	ENSG00000142910	8
TLR7	NA	Immune	PRR	ENSG00000196664	8
TM4SF18	NA		Breast - Adipocytes,General - Endothelial cells,Liver - Hepatic stellate cells	ENSG00000163762	8
TMC5	NA		Breast - Breast glandular cells,Colon - Distal enterocytes,Colon - Undifferentiated cells,Liver - Cholangiocytes,Lung - Respiratory ciliated cells,Pancreas - Ductal cells,Pancreas - Pancreatic endocrine cells	ENSG00000103534	8
TMEM100	NA		Breast - Adipocytes,General - Endothelial cells	ENSG00000166292	8
TMEM196	F-8: RSPO3-hi lining	Endothelial	AMP cluster gene	ENSG00000173452	8
TNC	NA		General - Smooth muscle cells,Pancreas - Ductal cells	ENSG00000041982	8
TNF	M-8: PLCG2+	Myeloid	AMP cluster gene	ENSG00000232810	8
TNFRSF13B	NA		General - B cells	ENSG00000240505	8
TNFRSF17	NA		General - B cells	ENSG00000048462	8
TNFRSF4	E-0: SPARC+ capillary	Endothelial	AMP cluster gene	ENSG00000186827	4
TNFRSF9	NA		General - Granulocytes,General - T cells	ENSG00000049249	8
TOP2A	NA		Colon - Distal enterocytes,Colon - Undifferentiated cells,General - Proliferation,General - T cells	ENSG00000131747	8
TRAC	NA		General - T cells	ENSG00000277734	8
TREM2	NA	Myeloid	Fabre et al human SAMac gene list	ENSG00000095970	8
UBE2C	NA		Colon - Undifferentiated cells,General - Smooth muscle cells,General - T cells	ENSG00000175063	8
UPK3B	NA		General - Fibroblasts,Lung - Alveolar cells type 1	ENSG00000243566	8
VCAN	M-8: PLCG2+	Myeloid	AMP cluster gene	ENSG00000038427	6
VEGFA	NA	Myeloid	SPP1hiCLEC5A function	ENSG00000112715	8
VEGFC	E-3: NOTCH4+ Arterial	Endothelial	AMP cluster gene	ENSG00000150630	8
VSIG4	M-5: C1QA+	Myeloid	AMP cluster gene	ENSG00000155659	8
VWA5A	NA		General - Granulocytes	ENSG00000110002	8
VWF	NA		General - Endothelial cells	ENSG00000110799	8
WNT5A	NA	Stromal	Gene of interest	ENSG00000114251	8
			211
