## Supplemental_tables for "*SPP1*^hi^ macrophages in fibrin niches promote hyperplastic tissue remodeling in rheumatoid arthritis synovium": Supplementary_table_1B_patient_information.xlsx

### Sheet: Sheet1
Patient ID	SLI	Lining hyperplasia	Sclerosis/Fibrosis	Mucoid change	Vascularity	Fibrin	Acute/neutrophil inflammation	Plasma cell inflammation	Pathology diagnosis
RA1	3	1-3 cells thick	Focal	Marked (perivascular or focal interstitial)	Normal	Present	None	<50% plasma cells	?
RA2	4	> 4 Cells Thick	Focal	Marked (perivascular or focal interstitial)	Normal	Present	Interstitial	>50% plasma cells	Inflammatory
RA3	3	3-4 Cells Thick	Focal	Slight (perivascular or focal interstitial)	Normal	Present	Interstitial	>50% plasma cells	Inflammatory
RA4	3	1-3 Cells Thick	Focal	Moderate (perivascular or focal interstitial)	Normal	Present	Interstitial	>50% plasma cells	Inflammatory
RA5	4	1-3 Cells Thick	Focal	Slight (perivascular or focal interstitial)	Normal	None	Interstitial	>50% plasma cells	Inflammatory
RA6	4	> 4 Cells Thick	None	None	Normal	Present	None	>50% plasma cells	Inflammatory
RA7	3	> 4 Cells Thick	Focal	Slight (perivascular or focal interstitial)	Normal	Present	Interstitial	<50% plasma cells	Inflammatory
RA8	4	1-3 Cells Thick	None	None	Normal	Present	Interstitial	>50% plasma cells	Inflammatory
RA9	4	3-4 Cells Thick	Focal	None	Normal	Present	Interstitial	>50% plasma cells	Inflammatory
RA10	2	3-4 Cells Thick	Focal	Slight (perivascular or focal interstitial)	Normal	None	None	>50% plasma cells	Possibly inflammatory
