## Supplemental_tables for "*SPP1*^hi^ macrophages in fibrin niches promote hyperplastic tissue remodeling in rheumatoid arthritis synovium": Supplementary_table_1C_cell_annotation.xlsx

### Sheet: Sheet1
				Top 5 genes - cluster vs all					Top 5 genes - cluster vs broad cell type
Cell type	Subcluster	Annotation	Cell number	1	2	3	4	5	1	2	3	4	5
B	0	Plasma cells	204752	MZB1	DERL3	TENT5C	TNFRSF17	SLAMF7	DPEP1	TENT5C	WNT5A	MZB1	FKBP11
	1	B cells	90172	MS4A1	CD19	BANK1	TCL1A	SPIB	MS4A1	BANK1	CD83	CD1C	CCR7
	2	GC-like	18112	TOP2A	CDK1	MKI67	UBE2C	CD19	TOP2A	CDK1	MKI67	UBE2C	CCNB2
	3	Naïve/MZ-like	10354	LILRA4	CLEC4C	GZMB	PLD4	TCL1A	LILRA4	CLEC4C	GZMB	NOTCH4	IL3RA
	4	Misidentified?	2322	CD1E	SHH	SERPINB2	ERBB4	ACE2	CD1E	IL1R2	SPP1	SHH	TAC1
EC	0	Venular	129764	ACKR1	CCL14	SELE	VWF	SELP	ACKR1	SELP	MLPH	CCL23	DNASE1L3
	1	NOTCH4+ Arteriolar	64559	KDR	BTNL9	NOTCH4	FLT1	TM4SF18	SPP1	RGCC	CA4	EDNRB	TOP2A
	2	Capillary	61097	APLNR	TM4SF18	APLN	HIGD1B	MYH11	DES	FOLR2	CPA3	CCL13	CHI3L2
	3	SEMA3G+ arteriolar	56113	SEMA3G	GJA5	IGFBP3	NOTCH4	SOX17	SEMA3G	RERGL	GJA5	IGFBP3	FBLN5
	4	Lymphatic	7852	PROX1	CCL21	TFF3	MMRN1	PARD6G	TFF3	PROX1	CCL21	PDPN	MPP7
FC	0	FNDC1+ sublining	572766	ASPN	FNDC1	COMP	MFAP5	SFRP4	CD70	FNDC1	ASPN	LTBP2	CTHRC1
	1	HBEGF+ sublining	916675	SFRP1	CHI3L1	SFRP2	CXCL14	DPT	CXCL14	FOLR2	CLEC10A	AKAP12	F13A1
	2	HBEGF+ lining	255674	HBEGF	GPR1	HTRA4	GJB2	AMTN	HBEGF	AMTN	HTRA4	GJB2	DIRC3
	3	Mural/myofibroblast	214374	CARMN	CNN1	TBX2	MYH11	TINAGL1	TINAGL1	CNN1	MYH11	GJA4	CARMN
	4	ERBB3+ sublining	123832	APOD	LAMA2	GPC3	C7	AGT	ERBB3	LAMA2	APOD	CD3E	CD2
	5	Granulocyte (misidentified)	39297	SLC18A2	CTSG	MS4A2	IL1RL1	CPA3	SLC18A2	IL1RL1	MS4A2	CTSG	LIF
	6	Adipocyte	17893	ADIPOQ	LPL	G0S2	TIMP4	MEST	ADIPOQ	LPL	G0S2	TIMP4	APCDD1
	7	Proliferating	9698	TOP2A	CDK1	UBE2C	CCNB2	CENPF	TOP2A	CDK1	MKI67	UBE2C	CCNB2
MC	0	LYVE1+ tissue mac	340923	LYVE1	STAB1	MRC1	SLCO2B1	F13A1	LYVE1	EGFL7	STAB1	MRC1	SLC40A1
	1	FOLR2+ Tissue mac	404363	FOLR2	MARCO	VSIG4	CCL18	RNASE1	AKAP12	IFITM3	ITGB8	CLIC5	CAVIN1
	2	SPP1hi mac	195595	SPP1	FBP1	TIMD4	TREM2	MARCO	FBP1	SPP1	SERPINE1	CXCL10	C15orf48
	3	MonoDC	83136	FCN1	FCER1A	CD1C	CD1E	CLEC10A	CD1C	FCN1	FCER1A	CD1E	CCR2
	4	Immunosuppressive mac	75991	MMP9	PLA2G7	CXCL13	PDCD1LG2	LILRB4	CXCL13	CD3E	GZMK	CD8A	GZMA
	5	SPP1hiCXCL8+ (proliferating) mac	23072	CXCL8	AQP9	APOBEC3A	IL1R2	S100A12	CYP4B1	TAC1	ERBB3	CA4	ERBB4
	6	Granulocyte	18239	SLC18A2	MS4A2	IL1RL1	CPA3	KIT	SLC18A2	CTSG	KIT	IL1RL1	MS4A2
	7	DC1 (proliferating) CLEC9A+IRF8+	11291	CLEC9A	TOP2A	UBE2C	CDK1	MKI67	CLEC9A	TOP2A	MKI67	CDK1	UBE2C
	8	ADIPOQ+ mac	1861	ADIPOQ	LPL	LYVE1	G0S2	TIMP4	ADIPOQ	TIMP4	SEMA3G	LPL	ITIH5
	9	LAMP3+ DC	5851	LAMP3	CCL17	CD83	EBI3	CD1E	LAMP3	CCR7	CCL17	CCL19	SPIB
	10	pDC	2290	LILRA4	CLEC4C	GZMB	PLD4	PLAC8	LILRA4	GZMB	CLEC4C	TCL1A	PLAC8
NKC	0	NK	16467	GNLY	KLRD1	KLRC1	PRF1	NKG7	CX3CR1	RAMP2	FGFBP2	VWF	GZMB
	1	NK	847	GNLY	TOP2A	MKI67	KLRD1	KLRC1	TOP2A	MKI67	CDK1	UBE2C	CENPF
	2	NK	279	SERPINB2	ERBB4	CLEC9A	EPCAM	TMC5	SLC18A2	CYP4B1	GPC3	ERBB4	SERPINB2
TC	0	CD4+	149715	CTLA4	FOXP3	IL7R	KLRB1	CCR7	FOXP3	LAMP3	CTLA4	IL6R	PI16
	1	CD8+GZMK+	119367	CD8A	GZMK	CCL5	GZMA	NKG7	FCRL6	NKG7	CD8A	CCL5	KLRD1
	2	(proliferating)	26943	TOP2A	MKI67	UBE2C	CDK1	CENPF	TOP2A	CDK1	MKI67	UBE2C	CCNB2
	3	CD8+GZMB+	11878	LILRA4	CLEC4C	PLD4	GZMB	CCR7	LILRA4	PLD4	CLEC4C	IL3RA	NOTCH4
	Total:		4274575
