## Supplemental_tables for "*SPP1*^hi^ macrophages in fibrin niches promote hyperplastic tissue remodeling in rheumatoid arthritis synovium": Supplementary_table_1K_cell_type_number_proportion_per_niche.xlsx

### Sheet: Supplementary_table_1K_cell_typ
	sample	celltype_subcluster	n	proportion	niche
1	RA1	B0	2563	0.0465898	1
2	RA1	B1	856	0.0155602	1
3	RA1	B2	158	0.0028721	1
4	RA1	B3	89	0.00161783	1
5	RA1	E0	227	0.00412637	1
6	RA1	E1	1135	0.0206319	1
7	RA1	E2	383	0.00696212	1
8	RA1	E3	275	0.00499891	1
9	RA1	F0	4049	0.0736021	1
10	RA1	F1	8438	0.153385	1
11	RA1	F2	450	0.00818003	1
12	RA1	F3	1388	0.0252309	1
13	RA1	F4	2373	0.043136	1
14	RA1	F5	177	0.00321748	1
15	RA1	F7	286	0.00519887	1
16	RA1	M0	7093	0.128936	1
17	RA1	M1	4293	0.0780375	1
18	RA1	M10	51	0.00092707	1
19	RA1	M2	1606	0.0291936	1
20	RA1	M3	1335	0.0242674	1
21	RA1	M4	4027	0.0732022	1
22	RA1	M5	138	0.00250854	1
23	RA1	M6	126	0.00229041	1
24	RA1	M7	218	0.00396277	1
25	RA1	M9	169	0.00307206	1
26	RA1	NK	183	0.00332655	1
27	RA1	T0	4038	0.0734022	1
28	RA1	T1	8094	0.147132	1
29	RA1	T2	673	0.0122337	1
30	RA1	T3	121	0.00219952	1
31	RA1	B0	1151	0.0182736	2
32	RA1	B1	197	0.00312763	2
33	RA1	B2	47	0.000746186	2
34	RA1	B3	21	0.000333402	2
35	RA1	E0	7283	0.115627	2
36	RA1	E1	4334	0.0688078	2
37	RA1	E2	3965	0.0629495	2
38	RA1	E3	2250	0.0357217	2
39	RA1	E4	4	6.35052e-05	2
40	RA1	F0	3843	0.0610126	2
41	RA1	F1	10828	0.171908	2
42	RA1	F2	32	0.000508041	2
43	RA1	F3	10982	0.174353	2
44	RA1	F4	2693	0.0427549	2
45	RA1	F5	219	0.00347691	2
46	RA1	F7	260	0.00412784	2
47	RA1	M0	6644	0.105482	2
48	RA1	M1	2353	0.0373569	2
49	RA1	M10	5	7.93815e-05	2
50	RA1	M2	111	0.00176227	2
51	RA1	M3	864	0.0137171	2
52	RA1	M4	483	0.00766825	2
53	RA1	M5	166	0.00263546	2
54	RA1	M6	137	0.00217505	2
55	RA1	M7	48	0.000762062	2
56	RA1	M9	43	0.000682681	2
57	RA1	NK	256	0.00406433	2
58	RA1	T0	1544	0.024513	2
59	RA1	T1	2056	0.0326417	2
60	RA1	T2	150	0.00238144	2
61	RA1	T3	18	0.000285773	2
62	RA1	B0	71	0.00143446	3
63	RA1	B1	163	0.0032932	3
64	RA1	B2	13	0.000262647	3
65	RA1	B3	2	4.04073e-05	3
66	RA1	E0	1	2.02037e-05	3
67	RA1	E1	7	0.000141426	3
68	RA1	E2	142	0.00286892	3
69	RA1	E3	8	0.000161629	3
70	RA1	F0	200	0.00404073	3
71	RA1	F1	1946	0.0393163	3
72	RA1	F2	1408	0.0284467	3
73	RA1	F3	5	0.000101018	3
74	RA1	F4	29	0.000585906	3
75	RA1	F5	21	0.000424277	3
76	RA1	F6	1	2.02037e-05	3
77	RA1	F7	334	0.00674802	3
78	RA1	M0	835	0.0168701	3
79	RA1	M1	12873	0.260082	3
80	RA1	M10	3	6.0611e-05	3
81	RA1	M2	17075	0.344977	3
82	RA1	M3	761	0.015375	3
83	RA1	M4	526	0.0106271	3
84	RA1	M5	10093	0.203915	3
85	RA1	M6	133	0.00268709	3
86	RA1	M7	457	0.00923307	3
87	RA1	M9	91	0.00183853	3
88	RA1	NK	252	0.00509132	3
89	RA1	T0	1062	0.0214563	3
90	RA1	T1	837	0.0169105	3
91	RA1	T2	121	0.00244464	3
92	RA1	T3	26	0.000525295	3
93	RA1	B0	3004	0.0173764	4
94	RA1	B1	497	0.00287486	4
95	RA1	B2	117	0.000676778	4
96	RA1	B3	34	0.00019667	4
97	RA1	E0	778	0.00450028	4
98	RA1	E1	1980	0.0114532	4
99	RA1	E2	1034	0.0059811	4
100	RA1	E3	468	0.00270711	4
101	RA1	E4	5	2.89221e-05	4
102	RA1	F0	42402	0.245271	4
103	RA1	F1	54957	0.317895	4
104	RA1	F2	408	0.00236005	4
105	RA1	F3	2573	0.0148833	4
106	RA1	F4	2062	0.0119275	4
107	RA1	F5	2615	0.0151263	4
108	RA1	F7	523	0.00302525	4
109	RA1	M0	32067	0.185489	4
110	RA1	M1	13445	0.0777716	4
111	RA1	M10	13	7.51975e-05	4
112	RA1	M2	1038	0.00600423	4
113	RA1	M3	1422	0.00822545	4
114	RA1	M4	1257	0.00727102	4
115	RA1	M5	200	0.00115689	4
116	RA1	M6	1385	0.00801143	4
117	RA1	M7	127	0.000734622	4
118	RA1	M9	73	0.000422263	4
119	RA1	NK	153	0.000885017	4
120	RA1	T0	3387	0.0195919	4
121	RA1	T1	4479	0.0259084	4
122	RA1	T2	315	0.00182209	4
123	RA1	T3	60	0.000347066	4
124	RA1	B0	71	0.0168127	5
125	RA1	B1	1009	0.23893	5
126	RA1	B2	93	0.0220223	5
127	RA1	B3	49	0.0116031	5
128	RA1	E0	18	0.00426237	5
129	RA1	E1	24	0.00568316	5
130	RA1	E2	18	0.00426237	5
131	RA1	E3	10	0.00236798	5
132	RA1	E4	1	0.000236798	5
133	RA1	F0	47	0.0111295	5
134	RA1	F1	190	0.0449917	5
135	RA1	F2	3	0.000710395	5
136	RA1	F3	41	0.00970874	5
137	RA1	F4	130	0.0307838	5
138	RA1	F5	2	0.000473597	5
139	RA1	F7	3	0.000710395	5
140	RA1	M0	70	0.0165759	5
141	RA1	M1	88	0.0208383	5
142	RA1	M10	3	0.000710395	5
143	RA1	M2	28	0.00663036	5
144	RA1	M3	39	0.00923514	5
145	RA1	M4	254	0.0601468	5
146	RA1	M5	9	0.00213119	5
147	RA1	M6	3	0.000710395	5
148	RA1	M7	6	0.00142079	5
149	RA1	M9	20	0.00473597	5
150	RA1	NK	8	0.00189439	5
151	RA1	T0	826	0.195596	5
152	RA1	T1	886	0.209803	5
153	RA1	T2	194	0.0459389	5
154	RA1	T3	80	0.0189439	5
155	RA2	B0	41050	0.233576	1
156	RA2	B1	4762	0.0270959	1
157	RA2	B2	3102	0.0176505	1
158	RA2	B3	628	0.00357334	1
159	RA2	E0	1121	0.00637852	1
160	RA2	E1	2814	0.0160117	1
161	RA2	E2	1046	0.00595177	1
162	RA2	E3	916	0.00521207	1
163	RA2	E4	4	2.27601e-05	1
164	RA2	F0	6846	0.0389539	1
165	RA2	F1	19781	0.112554	1
166	RA2	F2	2079	0.0118296	1
167	RA2	F3	6505	0.0370136	1
168	RA2	F4	8806	0.0501064	1
169	RA2	F5	167	0.000950235	1
170	RA2	F6	189	0.00107542	1
171	RA2	F7	308	0.00175253	1
172	RA2	M0	10128	0.0576286	1
173	RA2	M1	15729	0.0894985	1
174	RA2	M10	292	0.00166149	1
175	RA2	M2	3301	0.0187828	1
176	RA2	M3	6327	0.0360008	1
177	RA2	M4	12261	0.0697655	1
178	RA2	M5	653	0.00371559	1
179	RA2	M6	234	0.00133147	1
180	RA2	M7	606	0.00344816	1
181	RA2	M9	747	0.00425045	1
182	RA2	NK	655	0.00372697	1
183	RA2	T0	13152	0.0748353	1
184	RA2	T1	8491	0.048314	1
185	RA2	T2	2414	0.0137357	1
186	RA2	T3	625	0.00355627	1
187	RA2	M8	7	3.98302e-05	1
188	RA2	B0	4170	0.0428395	2
189	RA2	B1	485	0.00498254	2
190	RA2	B2	260	0.00267105	2
191	RA2	B3	105	0.00107869	2
192	RA2	E0	12444	0.127841	2
193	RA2	E1	5022	0.0515924	2
194	RA2	E2	6074	0.0623998	2
195	RA2	E3	4641	0.0476782	2
196	RA2	E4	106	0.00108897	2
197	RA2	F0	2625	0.0269673	2
198	RA2	F1	13154	0.135135	2
199	RA2	F2	320	0.00328745	2
200	RA2	F3	19254	0.197802	2
201	RA2	F4	6340	0.0651325	2
202	RA2	F5	66	0.000678036	2
203	RA2	F6	484	0.00497226	2
204	RA2	F7	191	0.00196219	2
205	RA2	M0	5958	0.0612081	2
206	RA2	M1	6373	0.0654715	2
207	RA2	M10	32	0.000328745	2
208	RA2	M2	564	0.00579412	2
209	RA2	M3	1734	0.0178138	2
210	RA2	M4	780	0.00801315	2
211	RA2	M5	496	0.00509554	2
212	RA2	M6	82	0.000842408	2
213	RA2	M7	131	0.0013458	2
214	RA2	M9	137	0.00140744	2
215	RA2	NK	305	0.00313335	2
216	RA2	T0	2897	0.0297617	2
217	RA2	T1	1579	0.0162215	2
218	RA2	T2	408	0.00419149	2
219	RA2	T3	76	0.000780768	2
220	RA2	M8	47	0.000482844	2
221	RA2	B0	252	0.00239753	3
222	RA2	B1	116	0.00110363	3
223	RA2	B2	27	0.000256879	3
224	RA2	B3	39	0.000371047	3
225	RA2	E0	6	5.70841e-05	3
226	RA2	E1	70	0.000665982	3
227	RA2	E2	47	0.000447159	3
228	RA2	E3	11	0.000104654	3
229	RA2	F0	2413	0.0229573	3
230	RA2	F1	12707	0.120895	3
231	RA2	F2	32027	0.304706	3
232	RA2	F3	200	0.0019028	3
233	RA2	F4	338	0.00321574	3
234	RA2	F5	44	0.000418617	3
235	RA2	F6	19	0.000180766	3
236	RA2	F7	705	0.00670739	3
237	RA2	M0	2087	0.0198558	3
238	RA2	M1	18933	0.180129	3
239	RA2	M10	24	0.000228337	3
240	RA2	M2	27903	0.26547	3
241	RA2	M3	2130	0.0202649	3
242	RA2	M4	595	0.00566084	3
243	RA2	M5	1168	0.0111124	3
244	RA2	M6	81	0.000770636	3
245	RA2	M7	431	0.00410054	3
246	RA2	M9	154	0.00146516	3
247	RA2	NK	247	0.00234996	3
248	RA2	T0	1358	0.01292	3
249	RA2	T1	720	0.0068501	3
250	RA2	T2	224	0.00213114	3
251	RA2	T3	30	0.000285421	3
252	RA2	M8	2	1.9028e-05	3
253	RA2	B0	3591	0.0189849	4
254	RA2	B1	238	0.00125826	4
255	RA2	B2	129	0.000681998	4
256	RA2	B3	43	0.000227333	4
257	RA2	E0	192	0.00101507	4
258	RA2	E1	735	0.0038858	4
259	RA2	E2	515	0.00272271	4
260	RA2	E3	136	0.000719006	4
261	RA2	E4	440	0.0023262	4
262	RA2	F0	29978	0.158488	4
263	RA2	F1	61184	0.323468	4
264	RA2	F2	5316	0.0281047	4
265	RA2	F3	1072	0.00566746	4
266	RA2	F4	2072	0.0109543	4
267	RA2	F5	634	0.00335184	4
268	RA2	F6	2019	0.0106741	4
269	RA2	F7	362	0.00191383	4
270	RA2	M0	34760	0.183769	4
271	RA2	M1	37467	0.198081	4
272	RA2	M10	13	6.87285e-05	4
273	RA2	M2	1504	0.00795136	4
274	RA2	M3	2200	0.011631	4
275	RA2	M4	534	0.00282316	4
276	RA2	M5	263	0.00139043	4
277	RA2	M6	1089	0.00575734	4
278	RA2	M7	165	0.000872324	4
279	RA2	M9	62	0.000327782	4
280	RA2	NK	135	0.000713719	4
281	RA2	T0	1266	0.0066931	4
282	RA2	T1	676	0.00357388	4
283	RA2	T2	155	0.000819455	4
284	RA2	T3	27	0.000142744	4
285	RA2	M8	178	0.000941052	4
286	RA2	B0	5087	0.0665246	5
287	RA2	B1	13222	0.172909	5
288	RA2	B2	2756	0.0360412	5
289	RA2	B3	2614	0.0341842	5
290	RA2	E0	1078	0.0140974	5
291	RA2	E1	377	0.00493017	5
292	RA2	E2	383	0.00500863	5
293	RA2	E3	171	0.00223623	5
294	RA2	E4	2	2.61547e-05	5
295	RA2	F0	553	0.00723178	5
296	RA2	F1	2875	0.0375974	5
297	RA2	F2	111	0.00145159	5
298	RA2	F3	3242	0.0423968	5
299	RA2	F4	2685	0.0351127	5
300	RA2	F5	12	0.000156928	5
301	RA2	F6	3	3.92321e-05	5
302	RA2	F7	48	0.000627714	5
303	RA2	M0	303	0.00396244	5
304	RA2	M1	1449	0.0189491	5
305	RA2	M10	268	0.00350473	5
306	RA2	M2	286	0.00374013	5
307	RA2	M3	959	0.0125412	5
308	RA2	M4	4715	0.0616598	5
309	RA2	M5	124	0.00162159	5
310	RA2	M6	16	0.000209238	5
311	RA2	M7	122	0.00159544	5
312	RA2	M9	696	0.00910185	5
313	RA2	NK	141	0.00184391	5
314	RA2	T0	18123	0.237001	5
315	RA2	T1	5515	0.0721217	5
316	RA2	T2	4705	0.061529	5
317	RA2	T3	3827	0.0500471	5
318	RA3	B0	26258	0.26539	1
319	RA3	B1	2704	0.0273294	1
320	RA3	B2	1372	0.0138668	1
321	RA3	B3	339	0.00342628	1
322	RA3	E0	950	0.00960168	1
323	RA3	E1	1363	0.0137759	1
324	RA3	E2	559	0.00564983	1
325	RA3	E3	1072	0.0108347	1
326	RA3	F0	6373	0.0644121	1
327	RA3	F1	11436	0.115584	1
328	RA3	F2	856	0.00865162	1
329	RA3	F3	3493	0.0353039	1
330	RA3	F4	3741	0.0378104	1
331	RA3	F5	354	0.00357789	1
332	RA3	F6	42	0.000424495	1
333	RA3	F7	139	0.00140488	1
334	RA3	M0	8602	0.0869407	1
335	RA3	M1	7086	0.0716184	1
336	RA3	M10	127	0.00128359	1
337	RA3	M2	2917	0.0294822	1
338	RA3	M3	3070	0.0310286	1
339	RA3	M4	3878	0.0391951	1
340	RA3	M5	337	0.00340607	1
341	RA3	M6	242	0.0024459	1
342	RA3	M7	368	0.00371939	1
343	RA3	M9	156	0.0015767	1
344	RA3	NK	498	0.0050333	1
345	RA3	T0	4302	0.0434805	1
346	RA3	T1	5118	0.0517278	1
347	RA3	T2	1076	0.0108752	1
348	RA3	T3	112	0.00113199	1
349	RA3	M8	1	1.0107e-05	1
350	RA3	B0	7034	0.0468915	2
351	RA3	B1	1179	0.00785969	2
352	RA3	B2	338	0.00225324	2
353	RA3	B3	105	0.000699972	2
354	RA3	E0	21367	0.142441	2
355	RA3	E1	4375	0.0291655	2
356	RA3	E2	7405	0.0493647	2
357	RA3	E3	7076	0.0471714	2
358	RA3	E4	1	6.6664e-06	2
359	RA3	F0	10432	0.0695439	2
360	RA3	F1	23874	0.159154	2
361	RA3	F2	965	0.00643308	2
362	RA3	F3	30982	0.206538	2
363	RA3	F4	7657	0.0510446	2
364	RA3	F5	928	0.00618642	2
365	RA3	F6	338	0.00225324	2
366	RA3	F7	263	0.00175326	2
367	RA3	M0	9257	0.0617109	2
368	RA3	M1	7439	0.0495913	2
369	RA3	M10	41	0.000273322	2
370	RA3	M2	1038	0.00691972	2
371	RA3	M3	2406	0.0160394	2
372	RA3	M4	434	0.00289322	2
373	RA3	M5	577	0.00384651	2
374	RA3	M6	311	0.00207325	2
375	RA3	M7	226	0.00150661	2
376	RA3	M9	43	0.000286655	2
377	RA3	NK	327	0.00217991	2
378	RA3	T0	1874	0.0124928	2
379	RA3	T1	1401	0.00933963	2
380	RA3	T2	274	0.00182659	2
381	RA3	T3	33	0.000219991	2
382	RA3	M8	6	3.99984e-05	2
383	RA3	B0	521	0.00547326	3
384	RA3	B1	143	0.00150226	3
385	RA3	B2	37	0.000388696	3
386	RA3	B3	21	0.000220611	3
387	RA3	E0	79	0.000829919	3
388	RA3	E1	348	0.00365585	3
389	RA3	E2	217	0.00227965	3
390	RA3	E3	88	0.000924467	3
391	RA3	F0	5508	0.0578632	3
392	RA3	F1	12535	0.131684	3
393	RA3	F2	30602	0.321483	3
394	RA3	F3	572	0.00600903	3
395	RA3	F4	236	0.00247925	3
396	RA3	F5	251	0.00263683	3
397	RA3	F6	27	0.000283643	3
398	RA3	F7	678	0.0071226	3
399	RA3	M0	2459	0.0258325	3
400	RA3	M1	13633	0.143219	3
401	RA3	M10	12	0.000126064	3
402	RA3	M2	21815	0.229173	3
403	RA3	M3	770	0.00808908	3
404	RA3	M4	285	0.00299401	3
405	RA3	M5	2299	0.0241517	3
406	RA3	M6	160	0.00168085	3
407	RA3	M7	307	0.00322513	3
408	RA3	M9	51	0.000535771	3
409	RA3	NK	271	0.00284694	3
410	RA3	T0	407	0.00427566	3
411	RA3	T1	699	0.00734321	3
412	RA3	T2	149	0.00156529	3
413	RA3	T3	9	9.45477e-05	3
414	RA3	M8	1	1.05053e-05	3
415	RA3	B0	10142	0.0522043	4
416	RA3	B1	511	0.00263029	4
417	RA3	B2	296	0.00152361	4
418	RA3	B3	71	0.000365461	4
419	RA3	E0	2099	0.0108043	4
420	RA3	E1	2506	0.0128992	4
421	RA3	E2	1197	0.00616137	4
422	RA3	E3	1670	0.00859606	4
423	RA3	F0	47790	0.245992	4
424	RA3	F1	53064	0.273139	4
425	RA3	F2	5448	0.0280427	4
426	RA3	F3	4082	0.0210115	4
427	RA3	F4	2066	0.0106344	4
428	RA3	F5	4232	0.0217836	4
429	RA3	F6	1389	0.00714966	4
430	RA3	F7	257	0.00132287	4
431	RA3	M0	27462	0.141356	4
432	RA3	M1	20698	0.10654	4
433	RA3	M10	23	0.000118389	4
434	RA3	M2	2173	0.0111852	4
435	RA3	M3	2031	0.0104543	4
436	RA3	M4	422	0.00217218	4
437	RA3	M5	360	0.00185304	4
438	RA3	M6	1879	0.00967186	4
439	RA3	M7	145	0.000746365	4
440	RA3	M9	35	0.000180157	4
441	RA3	NK	221	0.00113756	4
442	RA3	T0	743	0.00382448	4
443	RA3	T1	1113	0.00572899	4
444	RA3	T2	127	0.000653713	4
445	RA3	T3	10	5.14734e-05	4
446	RA3	M8	13	6.69155e-05	4
447	RA3	B0	500	0.0406306	5
448	RA3	B1	3552	0.28864	5
449	RA3	B2	205	0.0166585	5
450	RA3	B3	375	0.0304729	5
451	RA3	E0	136	0.0110515	5
452	RA3	E1	54	0.0043881	5
453	RA3	E2	38	0.00308792	5
454	RA3	E3	22	0.00178775	5
455	RA3	F0	178	0.0144645	5
456	RA3	F1	599	0.0486754	5
457	RA3	F2	10	0.000812612	5
458	RA3	F3	482	0.0391679	5
459	RA3	F4	509	0.0413619	5
460	RA3	F5	10	0.000812612	5
461	RA3	F6	2	0.000162522	5
462	RA3	F7	7	0.000568828	5
463	RA3	M0	256	0.0208029	5
464	RA3	M1	326	0.0264911	5
465	RA3	M10	39	0.00316919	5
466	RA3	M2	83	0.00674468	5
467	RA3	M3	281	0.0228344	5
468	RA3	M4	521	0.0423371	5
469	RA3	M5	34	0.00276288	5
470	RA3	M6	8	0.000650089	5
471	RA3	M7	26	0.00211279	5
472	RA3	M9	83	0.00674468	5
473	RA3	NK	48	0.00390054	5
474	RA3	T0	2685	0.218186	5
475	RA3	T1	714	0.0580205	5
476	RA3	T2	354	0.0287665	5
477	RA3	T3	169	0.0137331	5
478	RA4	B0	5446	0.193904	1
479	RA4	B1	1113	0.0396283	1
480	RA4	B2	70	0.00249234	1
481	RA4	B3	25	0.000890123	1
482	RA4	E0	311	0.0110731	1
483	RA4	E1	459	0.0163427	1
484	RA4	E2	127	0.00452183	1
485	RA4	E3	236	0.00840276	1
486	RA4	F0	1494	0.0531938	1
487	RA4	F1	4460	0.158798	1
488	RA4	F2	312	0.0111087	1
489	RA4	F3	934	0.033255	1
490	RA4	F4	2016	0.0717795	1
491	RA4	F5	185	0.00658691	1
492	RA4	F6	61	0.0021719	1
493	RA4	F7	6	0.00021363	1
494	RA4	M0	1487	0.0529445	1
495	RA4	M1	2198	0.0782596	1
496	RA4	M10	18	0.000640889	1
497	RA4	M2	142	0.0050559	1
498	RA4	M3	1136	0.0404472	1
499	RA4	M4	1174	0.0418002	1
500	RA4	M5	9	0.000320444	1
501	RA4	M6	126	0.00448622	1
502	RA4	M7	91	0.00324005	1
503	RA4	M9	45	0.00160222	1
504	RA4	NK	36	0.00128178	1
505	RA4	T0	1633	0.0581428	1
506	RA4	T1	2581	0.0918963	1
507	RA4	T2	113	0.00402336	1
508	RA4	T3	36	0.00128178	1
509	RA4	M8	6	0.00021363	1
510	RA4	B0	1061	0.0168498	2
511	RA4	B1	167	0.00265214	2
512	RA4	B2	10	0.000158811	2
513	RA4	B3	6	9.52865e-05	2
514	RA4	E0	6604	0.104879	2
515	RA4	E1	2035	0.032318	2
516	RA4	E2	1814	0.0288083	2
517	RA4	E3	2891	0.0459122	2
518	RA4	E4	3	4.76432e-05	2
519	RA4	F0	4894	0.077722	2
520	RA4	F1	11571	0.18376	2
521	RA4	F2	353	0.00560602	2
522	RA4	F3	11828	0.187841	2
523	RA4	F4	6402	0.101671	2
524	RA4	F5	146	0.00231864	2
525	RA4	F6	539	0.0085599	2
526	RA4	F7	29	0.000460551	2
527	RA4	M0	4315	0.0685269	2
528	RA4	M1	4229	0.0671611	2
529	RA4	M2	126	0.00200102	2
530	RA4	M3	1101	0.0174851	2
531	RA4	M4	308	0.00489137	2
532	RA4	M5	23	0.000365265	2
533	RA4	M6	80	0.00127049	2
534	RA4	M7	64	0.00101639	2
535	RA4	M9	18	0.000285859	2
536	RA4	NK	75	0.00119108	2
537	RA4	T0	861	0.0136736	2
538	RA4	T1	1257	0.0199625	2
539	RA4	T2	54	0.000857578	2
540	RA4	T3	9	0.00014293	2
541	RA4	M8	95	0.0015087	2
542	RA4	B0	22	0.000660343	3
543	RA4	B1	8	0.000240125	3
544	RA4	B3	3	9.00468e-05	3
545	RA4	E0	8	0.000240125	3
546	RA4	E1	101	0.00303158	3
547	RA4	E2	29	0.000870453	3
548	RA4	E3	15	0.000450234	3
549	RA4	F0	2166	0.0650138	3
550	RA4	F1	4136	0.124145	3
551	RA4	F2	17394	0.522091	3
552	RA4	F3	83	0.0024913	3
553	RA4	F4	28	0.000840437	3
554	RA4	F5	190	0.00570297	3
555	RA4	F6	101	0.00303158	3
556	RA4	F7	48	0.00144075	3
557	RA4	M0	535	0.0160584	3
558	RA4	M1	3368	0.101093	3
559	RA4	M10	1	3.00156e-05	3
560	RA4	M2	4671	0.140203	3
561	RA4	M3	115	0.00345179	3
562	RA4	M4	7	0.000210109	3
563	RA4	M5	17	0.000510265	3
564	RA4	M6	61	0.00183095	3
565	RA4	M7	116	0.00348181	3
566	RA4	M9	3	9.00468e-05	3
567	RA4	NK	11	0.000330172	3
568	RA4	T0	14	0.000420219	3
569	RA4	T1	47	0.00141073	3
570	RA4	T2	3	9.00468e-05	3
571	RA4	M8	15	0.000450234	3
572	RA4	B0	2359	0.0169566	4
573	RA4	B1	119	0.000855377	4
574	RA4	B2	26	0.000186889	4
575	RA4	B3	8	5.75043e-05	4
576	RA4	E0	638	0.00458597	4
577	RA4	E1	1632	0.0117309	4
578	RA4	E2	412	0.00296147	4
579	RA4	E3	401	0.0028824	4
580	RA4	F0	38975	0.280154	4
581	RA4	F1	40182	0.28883	4
582	RA4	F2	5143	0.0369681	4
583	RA4	F3	2253	0.0161947	4
584	RA4	F4	1951	0.0140239	4
585	RA4	F5	2082	0.0149655	4
586	RA4	F6	3317	0.0238427	4
587	RA4	F7	64	0.000460035	4
588	RA4	M0	16014	0.115109	4
589	RA4	M1	17789	0.127868	4
590	RA4	M10	2	1.43761e-05	4
591	RA4	M2	1455	0.0104586	4
592	RA4	M3	1093	0.00785653	4
593	RA4	M4	209	0.0015023	4
594	RA4	M5	18	0.000129385	4
595	RA4	M6	1017	0.00731024	4
596	RA4	M7	137	0.000984761	4
597	RA4	M9	15	0.000107821	4
598	RA4	NK	32	0.000230017	4
599	RA4	T0	468	0.003364	4
600	RA4	T1	856	0.00615296	4
601	RA4	T2	26	0.000186889	4
602	RA4	T3	2	1.43761e-05	4
603	RA4	M8	425	0.00305492	4
604	RA4	B0	194	0.045852	5
605	RA4	B1	856	0.202316	5
606	RA4	B2	34	0.00803593	5
607	RA4	B3	48	0.0113448	5
608	RA4	E0	61	0.0144174	5
609	RA4	E1	35	0.00827228	5
610	RA4	E2	14	0.00330891	5
611	RA4	E3	7	0.00165446	5
612	RA4	F0	10	0.00236351	5
613	RA4	F1	130	0.0307256	5
614	RA4	F2	5	0.00118175	5
615	RA4	F3	118	0.0278894	5
616	RA4	F4	138	0.0326164	5
617	RA4	F5	2	0.000472701	5
618	RA4	F6	1	0.000236351	5
619	RA4	M0	33	0.00779957	5
620	RA4	M1	137	0.0323801	5
621	RA4	M10	3	0.000709052	5
622	RA4	M2	7	0.00165446	5
623	RA4	M3	85	0.0200898	5
624	RA4	M4	180	0.0425431	5
625	RA4	M5	1	0.000236351	5
626	RA4	M7	15	0.00354526	5
627	RA4	M9	46	0.0108721	5
628	RA4	NK	7	0.00165446	5
629	RA4	T0	1233	0.29142	5
630	RA4	T1	633	0.14961	5
631	RA4	T2	121	0.0285984	5
632	RA4	T3	77	0.018199	5
633	RA5	B0	16242	0.164326	1
634	RA5	B1	2072	0.0209632	1
635	RA5	B2	1199	0.0121307	1
636	RA5	B3	99	0.00100162	1
637	RA5	E0	687	0.00695063	1
638	RA5	E1	1689	0.0170882	1
639	RA5	E2	477	0.00482598	1
640	RA5	E3	515	0.00521044	1
641	RA5	E4	702	0.00710239	1
642	RA5	F0	8680	0.0878187	1
643	RA5	F1	12232	0.123756	1
644	RA5	F2	1381	0.0139721	1
645	RA5	F3	3342	0.0338122	1
646	RA5	F4	4811	0.0486746	1
647	RA5	F5	333	0.00336908	1
648	RA5	F7	259	0.0026204	1
649	RA5	M0	5181	0.052418	1
650	RA5	M1	7667	0.0775698	1
651	RA5	M10	36	0.000364225	1
652	RA5	M2	3275	0.0331344	1
653	RA5	M3	4973	0.0503136	1
654	RA5	M4	5642	0.0570822	1
655	RA5	M5	128	0.00129502	1
656	RA5	M6	271	0.0027418	1
657	RA5	M7	549	0.00555443	1
658	RA5	M9	294	0.0029745	1
659	RA5	NK	693	0.00701133	1
660	RA5	T0	5577	0.0564245	1
661	RA5	T1	8184	0.0828005	1
662	RA5	T2	1527	0.0154492	1
663	RA5	T3	123	0.00124444	1
664	RA5	B0	2566	0.0181819	2
665	RA5	B1	420	0.002976	2
666	RA5	B2	162	0.00114789	2
667	RA5	B3	34	0.000240914	2
668	RA5	E0	19130	0.13555	2
669	RA5	E1	4772	0.033813	2
670	RA5	E2	6176	0.0437614	2
671	RA5	E3	4580	0.0324526	2
672	RA5	E4	502	0.00355703	2
673	RA5	F0	9592	0.0679662	2
674	RA5	F1	25289	0.179191	2
675	RA5	F2	388	0.00274926	2
676	RA5	F3	32289	0.228791	2
677	RA5	F4	8960	0.063488	2
678	RA5	F5	430	0.00304686	2
679	RA5	F7	341	0.00241623	2
680	RA5	M0	7343	0.0520304	2
681	RA5	M1	7080	0.0501669	2
682	RA5	M10	9	6.37714e-05	2
683	RA5	M2	354	0.00250834	2
684	RA5	M3	3761	0.0266494	2
685	RA5	M4	541	0.00383337	2
686	RA5	M5	162	0.00114789	2
687	RA5	M6	204	0.00144549	2
688	RA5	M7	226	0.00160137	2
689	RA5	M9	69	0.000488914	2
690	RA5	NK	997	0.00706446	2
691	RA5	T0	1932	0.0136896	2
692	RA5	T1	2486	0.0176151	2
693	RA5	T2	307	0.00217531	2
694	RA5	T3	26	0.000184229	2
695	RA5	M8	1	7.08572e-06	2
696	RA5	B0	109	0.00244834	3
697	RA5	B1	34	0.000763702	3
698	RA5	B2	8	0.000179695	3
699	RA5	B3	7	0.000157233	3
700	RA5	E0	10	0.000224618	3
701	RA5	E1	89	0.0019991	3
702	RA5	E2	30	0.000673854	3
703	RA5	E3	7	0.000157233	3
704	RA5	E4	34	0.000763702	3
705	RA5	F0	2497	0.0560872	3
706	RA5	F1	4373	0.0982255	3
707	RA5	F2	14694	0.330054	3
708	RA5	F3	158	0.00354897	3
709	RA5	F4	264	0.00592992	3
710	RA5	F5	98	0.00220126	3
711	RA5	F7	388	0.00871518	3
712	RA5	M0	1116	0.0250674	3
713	RA5	M1	6276	0.14097	3
714	RA5	M10	3	6.73854e-05	3
715	RA5	M2	10719	0.240768	3
716	RA5	M3	854	0.0191824	3
717	RA5	M4	434	0.00974843	3
718	RA5	M5	164	0.00368374	3
719	RA5	M6	93	0.00208895	3
720	RA5	M7	243	0.00545822	3
721	RA5	M9	29	0.000651393	3
722	RA5	NK	175	0.00393082	3
723	RA5	T0	336	0.00754717	3
724	RA5	T1	1103	0.0247754	3
725	RA5	T2	169	0.00379605	3
726	RA5	T3	6	0.000134771	3
727	RA5	B0	5725	0.0155778	4
728	RA5	B1	390	0.00106119	4
729	RA5	B2	205	0.000557806	4
730	RA5	B3	19	5.16991e-05	4
731	RA5	E0	1615	0.00439443	4
732	RA5	E1	3552	0.00966502	4
733	RA5	E2	1486	0.00404342	4
734	RA5	E3	1409	0.0038339	4
735	RA5	E4	4378	0.0119126	4
736	RA5	F0	110957	0.301915	4
737	RA5	F1	132602	0.360811	4
738	RA5	F2	3379	0.00919428	4
739	RA5	F3	5317	0.0144676	4
740	RA5	F4	4039	0.0109901	4
741	RA5	F5	6783	0.0184566	4
742	RA5	F7	692	0.00188294	4
743	RA5	M0	34392	0.0935809	4
744	RA5	M1	31314	0.0852056	4
745	RA5	M10	9	2.44891e-05	4
746	RA5	M2	1649	0.00448694	4
747	RA5	M3	4637	0.0126173	4
748	RA5	M4	1149	0.00312644	4
749	RA5	M5	169	0.00045985	4
750	RA5	M6	2687	0.00731135	4
751	RA5	M7	292	0.000794534	4
752	RA5	M9	89	0.00024217	4
753	RA5	NK	596	0.00162172	4
754	RA5	T0	3015	0.00820384	4
755	RA5	T1	4469	0.0121602	4
756	RA5	T2	468	0.00127343	4
757	RA5	T3	28	7.61882e-05	4
758	RA5	B0	607	0.0464956	5
759	RA5	B1	2941	0.225278	5
760	RA5	B2	433	0.0331674	5
761	RA5	B3	152	0.011643	5
762	RA5	E0	126	0.00965147	5
763	RA5	E1	79	0.00605132	5
764	RA5	E2	42	0.00321716	5
765	RA5	E3	8	0.000612792	5
766	RA5	E4	99	0.0075833	5
767	RA5	F0	158	0.0121026	5
768	RA5	F1	675	0.0517043	5
769	RA5	F2	13	0.000995787	5
770	RA5	F3	463	0.0354653	5
771	RA5	F4	506	0.0387591	5
772	RA5	F5	3	0.000229797	5
773	RA5	F7	6	0.000459594	5
774	RA5	M0	30	0.00229797	5
775	RA5	M1	241	0.0184604	5
776	RA5	M10	13	0.000995787	5
777	RA5	M2	64	0.00490234	5
778	RA5	M3	269	0.0206051	5
779	RA5	M4	752	0.0576025	5
780	RA5	M5	16	0.00122558	5
781	RA5	M6	2	0.000153198	5
782	RA5	M7	56	0.00428954	5
783	RA5	M9	63	0.00482574	5
784	RA5	NK	42	0.00321716	5
785	RA5	T0	3397	0.260207	5
786	RA5	T1	826	0.0632708	5
787	RA5	T2	742	0.0568365	5
788	RA5	T3	231	0.0176944	5
789	RA6	B0	11193	0.19459	1
790	RA6	B1	782	0.013595	1
791	RA6	B2	453	0.00787538	1
792	RA6	B3	30	0.000521549	1
793	RA6	E0	925	0.0160811	1
794	RA6	E1	1131	0.0196624	1
795	RA6	E2	463	0.00804923	1
796	RA6	E3	559	0.00971819	1
797	RA6	F0	3724	0.0647416	1
798	RA6	F1	7425	0.129083	1
799	RA6	F2	1097	0.0190713	1
800	RA6	F3	1790	0.0311191	1
801	RA6	F4	2423	0.0421237	1
802	RA6	F5	212	0.00368561	1
803	RA6	F6	51	0.000886633	1
804	RA6	F7	38	0.000660628	1
805	RA6	M0	4201	0.0730342	1
806	RA6	M1	4340	0.0754507	1
807	RA6	M10	24	0.000417239	1
808	RA6	M2	806	0.0140123	1
809	RA6	M3	2171	0.0377427	1
810	RA6	M4	3015	0.0524156	1
811	RA6	M5	41	0.000712783	1
812	RA6	M6	119	0.00206881	1
813	RA6	M7	181	0.00314668	1
814	RA6	M9	139	0.00241651	1
815	RA6	NK	181	0.00314668	1
816	RA6	T0	3258	0.0566402	1
817	RA6	T1	5656	0.0983293	1
818	RA6	T2	1025	0.0178196	1
819	RA6	T3	65	0.00113002	1
820	RA6	M8	3	5.21549e-05	1
821	RA6	B0	1288	0.0296904	2
822	RA6	B1	180	0.00414928	2
823	RA6	B2	51	0.00117563	2
824	RA6	B3	7	0.000161361	2
825	RA6	E0	5369	0.123764	2
826	RA6	E1	2239	0.0516125	2
827	RA6	E2	2259	0.0520735	2
828	RA6	E3	2534	0.0584127	2
829	RA6	E4	1	2.30516e-05	2
830	RA6	F0	2408	0.0555082	2
831	RA6	F1	7173	0.165349	2
832	RA6	F2	366	0.00843687	2
833	RA6	F3	5978	0.137802	2
834	RA6	F4	3194	0.0736267	2
835	RA6	F5	110	0.00253567	2
836	RA6	F6	418	0.00963555	2
837	RA6	F7	44	0.00101427	2
838	RA6	M0	2937	0.0677025	2
839	RA6	M1	2438	0.0561997	2
840	RA6	M2	170	0.00391877	2
841	RA6	M3	961	0.0221526	2
842	RA6	M4	242	0.00557848	2
843	RA6	M5	33	0.000760702	2
844	RA6	M6	46	0.00106037	2
845	RA6	M7	79	0.00182107	2
846	RA6	M9	22	0.000507134	2
847	RA6	NK	280	0.00645444	2
848	RA6	T0	855	0.0197091	2
849	RA6	T1	1497	0.0345082	2
850	RA6	T2	155	0.00357299	2
851	RA6	T3	7	0.000161361	2
852	RA6	M8	40	0.000922063	2
853	RA6	B0	72	0.00060348	3
854	RA6	B1	15	0.000125725	3
855	RA6	B2	1	8.38167e-06	3
856	RA6	B3	1	8.38167e-06	3
857	RA6	E0	30	0.00025145	3
858	RA6	E1	215	0.00180206	3
859	RA6	E2	104	0.000871693	3
860	RA6	E3	92	0.000771113	3
861	RA6	F0	5075	0.042537	3
862	RA6	F1	15395	0.129036	3
863	RA6	F2	46551	0.390175	3
864	RA6	F3	197	0.00165119	3
865	RA6	F4	179	0.00150032	3
866	RA6	F5	133	0.00111476	3
867	RA6	F6	40	0.000335267	3
868	RA6	F7	152	0.00127401	3
869	RA6	M0	4081	0.0342056	3
870	RA6	M1	21409	0.179443	3
871	RA6	M10	1	8.38167e-06	3
872	RA6	M2	23242	0.194807	3
873	RA6	M3	378	0.00316827	3
874	RA6	M4	258	0.00216247	3
875	RA6	M5	64	0.000536427	3
876	RA6	M6	107	0.000896838	3
877	RA6	M7	554	0.00464344	3
878	RA6	M9	19	0.000159252	3
879	RA6	NK	48	0.00040232	3
880	RA6	T0	193	0.00161766	3
881	RA6	T1	624	0.00523016	3
882	RA6	T2	67	0.000561572	3
883	RA6	T3	5	4.19083e-05	3
884	RA6	M8	6	5.029e-05	3
885	RA6	B0	1384	0.0121268	4
886	RA6	B1	79	0.000692211	4
887	RA6	B2	38	0.000332962	4
888	RA6	B3	6	5.2573e-05	4
889	RA6	E0	357	0.00312809	4
890	RA6	E1	938	0.00821891	4
891	RA6	E2	298	0.00261113	4
892	RA6	E3	233	0.00204159	4
893	RA6	F0	32749	0.286952	4
894	RA6	F1	34798	0.304906	4
895	RA6	F2	4750	0.0416203	4
896	RA6	F3	874	0.00765814	4
897	RA6	F4	1073	0.00940181	4
898	RA6	F5	967	0.00847302	4
899	RA6	F6	459	0.00402184	4
900	RA6	F7	104	0.000911266	4
901	RA6	M0	15605	0.136734	4
902	RA6	M1	14115	0.123678	4
903	RA6	M10	3	2.62865e-05	4
904	RA6	M2	1408	0.0123371	4
905	RA6	M3	1048	0.00918275	4
906	RA6	M4	334	0.00292656	4
907	RA6	M5	38	0.000332962	4
908	RA6	M6	579	0.0050733	4
909	RA6	M7	150	0.00131433	4
910	RA6	M9	17	0.000148957	4
911	RA6	NK	54	0.000473157	4
912	RA6	T0	474	0.00415327	4
913	RA6	T1	1035	0.00906884	4
914	RA6	T2	126	0.00110403	4
915	RA6	T3	9	7.88595e-05	4
916	RA6	M8	25	0.000219054	4
917	RA6	B0	117	0.0268164	5
918	RA6	B1	957	0.219344	5
919	RA6	B2	86	0.0197112	5
920	RA6	B3	34	0.0077928	5
921	RA6	E0	129	0.0295668	5
922	RA6	E1	19	0.0043548	5
923	RA6	E2	30	0.006876	5
924	RA6	E3	10	0.002292	5
925	RA6	F0	43	0.0098556	5
926	RA6	F1	186	0.0426312	5
927	RA6	F2	14	0.0032088	5
928	RA6	F3	215	0.049278	5
929	RA6	F4	109	0.0249828	5
930	RA6	F5	1	0.0002292	5
931	RA6	F7	3	0.0006876	5
932	RA6	M0	34	0.0077928	5
933	RA6	M1	107	0.0245244	5
934	RA6	M10	9	0.0020628	5
935	RA6	M2	19	0.0043548	5
936	RA6	M3	81	0.0185652	5
937	RA6	M4	193	0.0442356	5
938	RA6	M5	5	0.001146	5
939	RA6	M7	7	0.0016044	5
940	RA6	M9	39	0.0089388	5
941	RA6	NK	13	0.0029796	5
942	RA6	T0	1174	0.269081	5
943	RA6	T1	445	0.101994	5
944	RA6	T2	231	0.0529452	5
945	RA6	T3	53	0.0121476	5
946	RA7	B0	168	0.0180277	1
947	RA7	B1	541	0.0580534	1
948	RA7	B2	25	0.00268269	1
949	RA7	B3	97	0.0104088	1
950	RA7	E0	74	0.00794077	1
951	RA7	E1	137	0.0147011	1
952	RA7	E2	41	0.00439961	1
953	RA7	E3	34	0.00364846	1
954	RA7	F0	799	0.0857388	1
955	RA7	F1	1681	0.180384	1
956	RA7	F2	60	0.00643846	1
957	RA7	F3	300	0.0321923	1
958	RA7	F4	533	0.057195	1
959	RA7	F5	46	0.00493615	1
960	RA7	F6	10	0.00107308	1
961	RA7	F7	19	0.00203885	1
962	RA7	M0	588	0.0630969	1
963	RA7	M1	880	0.0944307	1
964	RA7	M10	56	0.00600923	1
965	RA7	M2	135	0.0144865	1
966	RA7	M3	831	0.0891727	1
967	RA7	M4	418	0.0448546	1
968	RA7	M5	75	0.00804807	1
969	RA7	M6	27	0.00289731	1
970	RA7	M7	74	0.00794077	1
971	RA7	M9	56	0.00600923	1
972	RA7	NK	49	0.00525807	1
973	RA7	T0	803	0.086168	1
974	RA7	T1	684	0.0733984	1
975	RA7	T2	49	0.00525807	1
976	RA7	T3	27	0.00289731	1
977	RA7	M8	2	0.000214615	1
978	RA7	B0	107	0.00278581	2
979	RA7	B1	254	0.00661303	2
980	RA7	B2	7	0.000182249	2
981	RA7	B3	32	0.000833138	2
982	RA7	E0	3201	0.0833398	2
983	RA7	E1	1258	0.0327527	2
984	RA7	E2	1680	0.0437397	2
985	RA7	E3	2159	0.0562108	2
986	RA7	E4	1	2.60356e-05	2
987	RA7	F0	2425	0.0631362	2
988	RA7	F1	6965	0.181338	2
989	RA7	F2	117	0.00304616	2
990	RA7	F3	6910	0.179906	2
991	RA7	F4	4738	0.123357	2
992	RA7	F5	63	0.00164024	2
993	RA7	F6	1211	0.0315291	2
994	RA7	F7	94	0.00244734	2
995	RA7	M0	2433	0.0633445	2
996	RA7	M1	1900	0.0494676	2
997	RA7	M10	9	0.00023432	2
998	RA7	M2	100	0.00260356	2
999	RA7	M3	969	0.0252285	2
1000	RA7	M4	120	0.00312427	2
1001	RA7	M5	48	0.00124971	2
1002	RA7	M6	32	0.000833138	2
1003	RA7	M7	66	0.00171835	2
1004	RA7	M9	28	0.000728996	2
1005	RA7	NK	118	0.0030722	2
1006	RA7	T0	653	0.0170012	2
1007	RA7	T1	393	0.010232	2
1008	RA7	T2	47	0.00122367	2
1009	RA7	T3	13	0.000338462	2
1010	RA7	M8	258	0.00671718	2
1011	RA7	B0	5	0.000113056	3
1012	RA7	B1	32	0.000723556	3
1013	RA7	B2	1	2.26111e-05	3
1014	RA7	B3	15	0.000339167	3
1015	RA7	E0	16	0.000361778	3
1016	RA7	E1	61	0.00137928	3
1017	RA7	E2	17	0.000384389	3
1018	RA7	E3	7	0.000158278	3
1019	RA7	F0	2608	0.0589698	3
1020	RA7	F1	4449	0.100597	3
1021	RA7	F2	17317	0.391557	3
1022	RA7	F3	99	0.0022385	3
1023	RA7	F4	61	0.00137928	3
1024	RA7	F5	102	0.00230634	3
1025	RA7	F6	30	0.000678334	3
1026	RA7	F7	698	0.0157826	3
1027	RA7	M0	814	0.0184055	3
1028	RA7	M1	5186	0.117261	3
1029	RA7	M10	10	0.000226111	3
1030	RA7	M2	11340	0.25641	3
1031	RA7	M3	449	0.0101524	3
1032	RA7	M4	86	0.00194456	3
1033	RA7	M5	267	0.00603717	3
1034	RA7	M6	55	0.00124361	3
1035	RA7	M7	187	0.00422828	3
1036	RA7	M9	18	0.000407	3
1037	RA7	NK	25	0.000565278	3
1038	RA7	T0	139	0.00314295	3
1039	RA7	T1	104	0.00235156	3
1040	RA7	T2	22	0.000497445	3
1041	RA7	T3	2	4.52223e-05	3
1042	RA7	M8	4	9.04445e-05	3
1043	RA7	B0	125	0.00218413	4
1044	RA7	B1	305	0.00532928	4
1045	RA7	B2	4	6.98922e-05	4
1046	RA7	B3	90	0.00157257	4
1047	RA7	E0	287	0.00501476	4
1048	RA7	E1	773	0.0135067	4
1049	RA7	E2	255	0.00445563	4
1050	RA7	E3	323	0.00564379	4
1051	RA7	F0	14750	0.257727	4
1052	RA7	F1	19171	0.334976	4
1053	RA7	F2	1870	0.0326746	4
1054	RA7	F3	814	0.0142231	4
1055	RA7	F4	880	0.0153763	4
1056	RA7	F5	601	0.0105013	4
1057	RA7	F6	1538	0.0268735	4
1058	RA7	F7	184	0.00321504	4
1059	RA7	M0	6308	0.11022	4
1060	RA7	M1	4911	0.0858101	4
1061	RA7	M10	33	0.000576611	4
1062	RA7	M2	412	0.0071989	4
1063	RA7	M3	1434	0.0250564	4
1064	RA7	M4	132	0.00230644	4
1065	RA7	M5	105	0.00183467	4
1066	RA7	M6	374	0.00653492	4
1067	RA7	M7	56	0.000978491	4
1068	RA7	M9	16	0.000279569	4
1069	RA7	NK	51	0.000891125	4
1070	RA7	T0	622	0.0108682	4
1071	RA7	T1	448	0.00782793	4
1072	RA7	T2	42	0.000733868	4
1073	RA7	T3	14	0.000244623	4
1074	RA7	M8	303	0.00529433	4
1075	RA7	B0	66	0.0166456	5
1076	RA7	B1	899	0.226734	5
1077	RA7	B2	24	0.00605296	5
1078	RA7	B3	197	0.0496847	5
1079	RA7	E0	46	0.0116015	5
1080	RA7	E1	13	0.00327869	5
1081	RA7	E2	7	0.00176545	5
1082	RA7	E3	1	0.000252207	5
1083	RA7	F0	114	0.0287516	5
1084	RA7	F1	347	0.0875158	5
1085	RA7	F2	6	0.00151324	5
1086	RA7	F3	112	0.0282472	5
1087	RA7	F4	177	0.0446406	5
1088	RA7	F5	8	0.00201765	5
1089	RA7	F7	2	0.000504414	5
1090	RA7	M0	120	0.0302648	5
1091	RA7	M1	221	0.0557377	5
1092	RA7	M10	29	0.007314	5
1093	RA7	M2	19	0.00479193	5
1094	RA7	M3	111	0.027995	5
1095	RA7	M4	222	0.0559899	5
1096	RA7	M5	20	0.00504414	5
1097	RA7	M6	6	0.00151324	5
1098	RA7	M7	20	0.00504414	5
1099	RA7	M9	37	0.00933165	5
1100	RA7	NK	16	0.00403531	5
1101	RA7	T0	699	0.176293	5
1102	RA7	T1	259	0.0653216	5
1103	RA7	T2	62	0.0156368	5
1104	RA7	T3	105	0.0264817	5
1105	RA8	B0	29068	0.134089	1
1106	RA8	B1	9799	0.0452021	1
1107	RA8	B2	1933	0.00891679	1
1108	RA8	B3	745	0.00343663	1
1109	RA8	E0	2065	0.0095257	1
1110	RA8	E1	2812	0.0129716	1
1111	RA8	E2	1639	0.00756059	1
1112	RA8	E3	1343	0.00619516	1
1113	RA8	E4	14	6.4581e-05	1
1114	RA8	F0	9061	0.0417978	1
1115	RA8	F1	24354	0.112343	1
1116	RA8	F2	2072	0.00955799	1
1117	RA8	F3	3716	0.0171416	1
1118	RA8	F4	8005	0.0369265	1
1119	RA8	F5	661	0.00304915	1
1120	RA8	F6	25	0.000115323	1
1121	RA8	F7	189	0.000871844	1
1122	RA8	M0	13068	0.0602818	1
1123	RA8	M1	21340	0.0984399	1
1124	RA8	M10	501	0.00231108	1
1125	RA8	M2	11372	0.0524582	1
1126	RA8	M3	11648	0.0537314	1
1127	RA8	M4	16349	0.0754168	1
1128	RA8	M5	645	0.00297534	1
1129	RA8	M6	648	0.00298918	1
1130	RA8	M7	1533	0.00707162	1
1131	RA8	M9	676	0.00311834	1
1132	RA8	NK	4310	0.0198817	1
1133	RA8	T0	14373	0.0663016	1
1134	RA8	T1	19404	0.0895093	1
1135	RA8	T2	2903	0.0133913	1
1136	RA8	T3	507	0.00233876	1
1137	RA8	M8	4	1.84517e-05	1
1138	RA8	B0	4801	0.0376416	2
1139	RA8	B1	1554	0.0121839	2
1140	RA8	B2	218	0.0017092	2
1141	RA8	B3	53	0.00041554	2
1142	RA8	E0	16309	0.127869	2
1143	RA8	E1	4337	0.0340037	2
1144	RA8	E2	8630	0.0676624	2
1145	RA8	E3	9071	0.07112	2
1146	RA8	E4	182	0.00142695	2
1147	RA8	F0	6886	0.0539888	2
1148	RA8	F1	22341	0.175162	2
1149	RA8	F2	596	0.00467286	2
1150	RA8	F3	18905	0.148222	2
1151	RA8	F4	9508	0.0745462	2
1152	RA8	F5	884	0.00693089	2
1153	RA8	F6	53	0.00041554	2
1154	RA8	F7	126	0.000987887	2
1155	RA8	M0	7786	0.0610451	2
1156	RA8	M1	5977	0.0468619	2
1157	RA8	M10	23	0.000180329	2
1158	RA8	M2	341	0.00267357	2
1159	RA8	M3	2426	0.0190207	2
1160	RA8	M4	477	0.00373986	2
1161	RA8	M5	66	0.000517464	2
1162	RA8	M6	314	0.00246188	2
1163	RA8	M7	178	0.00139559	2
1164	RA8	M9	74	0.000580187	2
1165	RA8	NK	726	0.00569211	2
1166	RA8	T0	2391	0.0187463	2
1167	RA8	T1	2052	0.0160884	2
1168	RA8	T2	214	0.00167784	2
1169	RA8	T3	39	0.000305774	2
1170	RA8	M8	7	5.48826e-05	2
1171	RA8	B0	248	0.00228428	3
1172	RA8	B1	311	0.00286456	3
1173	RA8	B2	22	0.000202638	3
1174	RA8	B3	76	0.000700022	3
1175	RA8	E0	31	0.000285535	3
1176	RA8	E1	198	0.00182374	3
1177	RA8	E2	157	0.0014461	3
1178	RA8	E3	21	0.000193427	3
1179	RA8	F0	6340	0.0583966	3
1180	RA8	F1	16524	0.1522	3
1181	RA8	F2	35407	0.326127	3
1182	RA8	F3	143	0.00131715	3
1183	RA8	F4	643	0.00592256	3
1184	RA8	F5	441	0.00406197	3
1185	RA8	F6	9	8.28974e-05	3
1186	RA8	F7	413	0.00380407	3
1187	RA8	M0	1792	0.0165058	3
1188	RA8	M1	13363	0.123084	3
1189	RA8	M10	45	0.000414487	3
1190	RA8	M2	20755	0.191171	3
1191	RA8	M3	1596	0.0147005	3
1192	RA8	M4	1109	0.0102148	3
1193	RA8	M5	1088	0.0100214	3
1194	RA8	M6	241	0.00221981	3
1195	RA8	M7	870	0.00801341	3
1196	RA8	M9	142	0.00130794	3
1197	RA8	NK	2176	0.0200427	3
1198	RA8	T0	1142	0.0105188	3
1199	RA8	T1	2891	0.0266285	3
1200	RA8	T2	337	0.00310405	3
1201	RA8	T3	34	0.000313168	3
1202	RA8	M8	3	2.76325e-05	3
1203	RA8	B0	3662	0.0197822	4
1204	RA8	B1	960	0.00518594	4
1205	RA8	B2	174	0.000939951	4
1206	RA8	B3	58	0.000313317	4
1207	RA8	E0	1109	0.00599084	4
1208	RA8	E1	2058	0.0111174	4
1209	RA8	E2	1158	0.00625554	4
1210	RA8	E3	654	0.00353292	4
1211	RA8	E4	506	0.00273342	4
1212	RA8	F0	43694	0.236036	4
1213	RA8	F1	58446	0.315726	4
1214	RA8	F2	3785	0.0204466	4
1215	RA8	F3	1738	0.00938871	4
1216	RA8	F4	2451	0.0132403	4
1217	RA8	F5	5161	0.0278798	4
1218	RA8	F6	221	0.00119385	4
1219	RA8	F7	183	0.000988569	4
1220	RA8	M0	24262	0.131064	4
1221	RA8	M1	20600	0.111282	4
1222	RA8	M10	31	0.000167463	4
1223	RA8	M2	3519	0.0190097	4
1224	RA8	M3	2015	0.0108851	4
1225	RA8	M4	1001	0.00540742	4
1226	RA8	M5	113	0.000610428	4
1227	RA8	M6	2278	0.0123058	4
1228	RA8	M7	308	0.00166382	4
1229	RA8	M9	66	0.000356533	4
1230	RA8	NK	841	0.0045431	4
1231	RA8	T0	1606	0.00867564	4
1232	RA8	T1	2201	0.0118898	4
1233	RA8	T2	205	0.00110741	4
1234	RA8	T3	28	0.000151257	4
1235	RA8	M8	24	0.000129648	4
1236	RA8	B0	3878	0.027281	5
1237	RA8	B1	34786	0.244713	5
1238	RA8	B2	3682	0.0259022	5
1239	RA8	B3	3919	0.0275695	5
1240	RA8	E0	1731	0.0121773	5
1241	RA8	E1	952	0.00669715	5
1242	RA8	E2	766	0.00538867	5
1243	RA8	E3	320	0.00225114	5
1244	RA8	E4	4	2.81393e-05	5
1245	RA8	F0	610	0.00429124	5
1246	RA8	F1	5135	0.0361238	5
1247	RA8	F2	94	0.000661273	5
1248	RA8	F3	2570	0.0180795	5
1249	RA8	F4	3410	0.0239887	5
1250	RA8	F5	20	0.000140696	5
1251	RA8	F7	52	0.000365811	5
1252	RA8	M0	763	0.00536757	5
1253	RA8	M1	3014	0.021203	5
1254	RA8	M10	441	0.00310236	5
1255	RA8	M2	614	0.00431938	5
1256	RA8	M3	2716	0.0191066	5
1257	RA8	M4	7669	0.0539501	5
1258	RA8	M5	214	0.00150545	5
1259	RA8	M6	57	0.000400985	5
1260	RA8	M7	429	0.00301794	5
1261	RA8	M9	1057	0.00743581	5
1262	RA8	NK	739	0.00519873	5
1263	RA8	T0	40602	0.285628	5
1264	RA8	T1	11206	0.0788322	5
1265	RA8	T2	5617	0.0395146	5
1266	RA8	T3	5083	0.035758	5
1267	RA9	B0	7	0.000938715	1
1268	RA9	B1	6	0.000804613	1
1269	RA9	B3	6	0.000804613	1
1270	RA9	E0	82	0.0109964	1
1271	RA9	E1	100	0.0134102	1
1272	RA9	E2	66	0.00885074	1
1273	RA9	E3	37	0.00496178	1
1274	RA9	F0	581	0.0779134	1
1275	RA9	F1	1077	0.144428	1
1276	RA9	F2	138	0.0185061	1
1277	RA9	F3	518	0.0694649	1
1278	RA9	F4	335	0.0449242	1
1279	RA9	F5	24	0.00321845	1
1280	RA9	F6	14	0.00187743	1
1281	RA9	F7	20	0.00268204	1
1282	RA9	M0	500	0.0670511	1
1283	RA9	M1	603	0.0808636	1
1284	RA9	M10	8	0.00107282	1
1285	RA9	M2	288	0.0386214	1
1286	RA9	M3	592	0.0793885	1
1287	RA9	M4	482	0.0646373	1
1288	RA9	M5	22	0.00295025	1
1289	RA9	M6	16	0.00214563	1
1290	RA9	M7	124	0.0166287	1
1291	RA9	M9	39	0.00522999	1
1292	RA9	NK	82	0.0109964	1
1293	RA9	T0	663	0.0889097	1
1294	RA9	T1	803	0.107684	1
1295	RA9	T2	200	0.0268204	1
1296	RA9	T3	23	0.00308435	1
1297	RA9	M8	1	0.000134102	1
1298	RA9	B0	10	0.000128738	2
1299	RA9	B1	6	7.72429e-05	2
1300	RA9	B3	8	0.000102991	2
1301	RA9	E0	8785	0.113097	2
1302	RA9	E1	2224	0.0286314	2
1303	RA9	E2	3429	0.0441443	2
1304	RA9	E3	3237	0.0416726	2
1305	RA9	E4	1	1.28738e-05	2
1306	RA9	F0	4917	0.0633006	2
1307	RA9	F1	16389	0.210989	2
1308	RA9	F2	319	0.00410675	2
1309	RA9	F3	15987	0.205814	2
1310	RA9	F4	5875	0.0756337	2
1311	RA9	F5	182	0.00234304	2
1312	RA9	F6	1889	0.0243187	2
1313	RA9	F7	191	0.0024589	2
1314	RA9	M0	5104	0.065708	2
1315	RA9	M1	4417	0.0568637	2
1316	RA9	M10	8	0.000102991	2
1317	RA9	M2	176	0.00226579	2
1318	RA9	M3	1677	0.0215894	2
1319	RA9	M4	172	0.0022143	2
1320	RA9	M5	357	0.00459596	2
1321	RA9	M6	138	0.00177659	2
1322	RA9	M7	303	0.00390077	2
1323	RA9	M9	33	0.000424836	2
1324	RA9	NK	181	0.00233016	2
1325	RA9	T0	673	0.00866408	2
1326	RA9	T1	645	0.00830362	2
1327	RA9	T2	146	0.00187958	2
1328	RA9	T3	11	0.000141612	2
1329	RA9	M8	187	0.00240741	2
1330	RA9	B0	2	5.14046e-05	3
1331	RA9	B1	4	0.000102809	3
1332	RA9	E0	4	0.000102809	3
1333	RA9	E1	51	0.00131082	3
1334	RA9	E2	31	0.000796772	3
1335	RA9	E3	10	0.000257023	3
1336	RA9	F0	2789	0.0716838	3
1337	RA9	F1	4816	0.123782	3
1338	RA9	F2	11691	0.300486	3
1339	RA9	F3	104	0.00267304	3
1340	RA9	F4	75	0.00192767	3
1341	RA9	F5	38	0.000976688	3
1342	RA9	F6	10	0.000257023	3
1343	RA9	F7	318	0.00817334	3
1344	RA9	M0	1680	0.0431799	3
1345	RA9	M1	6181	0.158866	3
1346	RA9	M2	9306	0.239186	3
1347	RA9	M3	463	0.0119002	3
1348	RA9	M4	150	0.00385535	3
1349	RA9	M5	306	0.00786491	3
1350	RA9	M6	54	0.00138793	3
1351	RA9	M7	415	0.0106665	3
1352	RA9	M9	17	0.000436939	3
1353	RA9	NK	47	0.00120801	3
1354	RA9	T0	97	0.00249312	3
1355	RA9	T1	199	0.00511476	3
1356	RA9	T2	45	0.0011566	3
1357	RA9	T3	3	7.71069e-05	3
1358	RA9	M8	1	2.57023e-05	3
1359	RA9	B0	1	9.05461e-06	4
1360	RA9	B1	4	3.62184e-05	4
1361	RA9	B3	3	2.71638e-05	4
1362	RA9	E0	689	0.00623863	4
1363	RA9	E1	962	0.00871053	4
1364	RA9	E2	433	0.00392065	4
1365	RA9	E3	345	0.00312384	4
1366	RA9	E4	11	9.96007e-05	4
1367	RA9	F0	31638	0.28647	4
1368	RA9	F1	43299	0.392055	4
1369	RA9	F2	2342	0.0212059	4
1370	RA9	F3	1663	0.0150578	4
1371	RA9	F4	955	0.00864715	4
1372	RA9	F5	596	0.00539655	4
1373	RA9	F6	2996	0.0271276	4
1374	RA9	F7	244	0.00220932	4
1375	RA9	M0	11107	0.10057	4
1376	RA9	M1	9470	0.0857471	4
1377	RA9	M10	2	1.81092e-05	4
1378	RA9	M2	991	0.00897312	4
1379	RA9	M3	931	0.00842984	4
1380	RA9	M4	142	0.00128575	4
1381	RA9	M5	114	0.00103223	4
1382	RA9	M6	380	0.00344075	4
1383	RA9	M7	136	0.00123143	4
1384	RA9	M9	17	0.000153928	4
1385	RA9	NK	97	0.000878297	4
1386	RA9	T0	234	0.00211878	4
1387	RA9	T1	391	0.00354035	4
1388	RA9	T2	69	0.000624768	4
1389	RA9	T3	2	1.81092e-05	4
1390	RA9	M8	177	0.00160267	4
1391	RA9	B1	3	0.00473934	5
1392	RA9	B3	6	0.00947867	5
1393	RA9	E0	13	0.0205371	5
1394	RA9	E1	1	0.00157978	5
1395	RA9	E2	4	0.00631912	5
1396	RA9	E3	1	0.00157978	5
1397	RA9	F0	11	0.0173776	5
1398	RA9	F1	19	0.0300158	5
1399	RA9	F3	70	0.110585	5
1400	RA9	F4	11	0.0173776	5
1401	RA9	M0	12	0.0189573	5
1402	RA9	M1	28	0.0442338	5
1403	RA9	M10	1	0.00157978	5
1404	RA9	M2	3	0.00473934	5
1405	RA9	M3	36	0.056872	5
1406	RA9	M4	42	0.0663507	5
1407	RA9	M5	2	0.00315956	5
1408	RA9	M7	8	0.0126382	5
1409	RA9	M9	5	0.00789889	5
1410	RA9	NK	4	0.00631912	5
1411	RA9	T0	192	0.303318	5
1412	RA9	T1	88	0.139021	5
1413	RA9	T2	49	0.0774092	5
1414	RA9	T3	24	0.0379147	5
1415	RA10	B0	3239	0.157608	1
1416	RA10	B1	221	0.0107537	1
1417	RA10	B2	115	0.00559583	1
1418	RA10	B3	15	0.000729891	1
1419	RA10	E0	426	0.0207289	1
1420	RA10	E1	360	0.0175174	1
1421	RA10	E2	151	0.00734757	1
1422	RA10	E3	392	0.0190745	1
1423	RA10	E4	30	0.00145978	1
1424	RA10	F0	1378	0.0670527	1
1425	RA10	F1	3358	0.163398	1
1426	RA10	F2	96	0.00467131	1
1427	RA10	F3	690	0.033575	1
1428	RA10	F4	1195	0.058148	1
1429	RA10	F5	166	0.00807747	1
1430	RA10	F6	24	0.00116783	1
1431	RA10	F7	16	0.000778551	1
1432	RA10	M0	1390	0.0676366	1
1433	RA10	M1	1519	0.0739137	1
1434	RA10	M10	9	0.000437935	1
1435	RA10	M2	511	0.024865	1
1436	RA10	M3	1165	0.0566882	1
1437	RA10	M4	1034	0.0503139	1
1438	RA10	M5	147	0.00715294	1
1439	RA10	M6	102	0.00496326	1
1440	RA10	M7	105	0.00510924	1
1441	RA10	M9	37	0.0018004	1
1442	RA10	NK	197	0.00958591	1
1443	RA10	T0	1018	0.0495353	1
1444	RA10	T1	1225	0.0596078	1
1445	RA10	T2	197	0.00958591	1
1446	RA10	T3	23	0.00111917	1
1447	RA10	B0	2085	0.0307029	2
1448	RA10	B1	159	0.00234137	2
1449	RA10	B2	68	0.00100134	2
1450	RA10	B3	3	4.41768e-05	2
1451	RA10	E0	8671	0.127686	2
1452	RA10	E1	2371	0.0349144	2
1453	RA10	E2	4502	0.0662946	2
1454	RA10	E3	4074	0.059992	2
1455	RA10	E4	179	0.00263588	2
1456	RA10	F0	5007	0.073731	2
1457	RA10	F1	14447	0.212741	2
1458	RA10	F2	52	0.000765731	2
1459	RA10	F3	7438	0.109529	2
1460	RA10	F4	4782	0.0704178	2
1461	RA10	F5	849	0.012502	2
1462	RA10	F6	75	0.00110442	2
1463	RA10	F7	82	0.0012075	2
1464	RA10	M0	4085	0.060154	2
1465	RA10	M1	3492	0.0514218	2
1466	RA10	M10	4	5.89024e-05	2
1467	RA10	M2	328	0.00482999	2
1468	RA10	M3	1569	0.0231044	2
1469	RA10	M4	332	0.0048889	2
1470	RA10	M5	555	0.0081727	2
1471	RA10	M6	285	0.00419679	2
1472	RA10	M7	96	0.00141366	2
1473	RA10	M9	24	0.000353414	2
1474	RA10	NK	595	0.00876173	2
1475	RA10	T0	731	0.0107644	2
1476	RA10	T1	860	0.012664	2
1477	RA10	T2	91	0.00134003	2
1478	RA10	T3	8	0.000117805	2
1479	RA10	M8	10	0.000147256	2
1480	RA10	B0	25	0.00240778	3
1481	RA10	B1	14	0.00134836	3
1482	RA10	B2	2	0.000192623	3
1483	RA10	B3	1	9.63113e-05	3
1484	RA10	E0	16	0.00154098	3
1485	RA10	E1	23	0.00221516	3
1486	RA10	E2	29	0.00279303	3
1487	RA10	E3	18	0.0017336	3
1488	RA10	F0	1011	0.0973707	3
1489	RA10	F1	1551	0.149379	3
1490	RA10	F2	2709	0.260907	3
1491	RA10	F3	25	0.00240778	3
1492	RA10	F4	33	0.00317827	3
1493	RA10	F5	35	0.00337089	3
1494	RA10	F6	4	0.000385245	3
1495	RA10	F7	73	0.00703072	3
1496	RA10	M0	175	0.0168545	3
1497	RA10	M1	1284	0.123664	3
1498	RA10	M2	2393	0.230473	3
1499	RA10	M3	158	0.0152172	3
1500	RA10	M4	45	0.00433401	3
1501	RA10	M5	436	0.0419917	3
1502	RA10	M6	22	0.00211885	3
1503	RA10	M7	52	0.00500819	3
1504	RA10	M9	8	0.00077049	3
1505	RA10	NK	45	0.00433401	3
1506	RA10	T0	48	0.00462294	3
1507	RA10	T1	119	0.011461	3
1508	RA10	T2	29	0.00279303	3
1509	RA10	B0	3342	0.0165582	4
1510	RA10	B1	194	0.000961191	4
1511	RA10	B2	99	0.000490505	4
1512	RA10	B3	10	4.95459e-05	4
1513	RA10	E0	2404	0.0119108	4
1514	RA10	E1	1734	0.00859126	4
1515	RA10	E2	1310	0.00649051	4
1516	RA10	E3	1754	0.00869035	4
1517	RA10	E4	642	0.00318085	4
1518	RA10	F0	51471	0.255018	4
1519	RA10	F1	84055	0.416458	4
1520	RA10	F2	1128	0.00558878	4
1521	RA10	F3	1829	0.00906195	4
1522	RA10	F4	2279	0.0112915	4
1523	RA10	F5	8010	0.0396863	4
1524	RA10	F6	284	0.0014071	4
1525	RA10	F7	166	0.000822462	4
1526	RA10	M0	13637	0.0675658	4
1527	RA10	M1	15045	0.0745418	4
1528	RA10	M10	3	1.48638e-05	4
1529	RA10	M2	3442	0.0170537	4
1530	RA10	M3	3331	0.0165037	4
1531	RA10	M4	510	0.00252684	4
1532	RA10	M5	685	0.00339389	4
1533	RA10	M6	1931	0.00956732	4
1534	RA10	M7	184	0.000911645	4
1535	RA10	M9	25	0.000123865	4
1536	RA10	NK	352	0.00174402	4
1537	RA10	T0	573	0.00283898	4
1538	RA10	T1	1278	0.00633197	4
1539	RA10	T2	107	0.000530141	4
1540	RA10	T3	10	4.95459e-05	4
1541	RA10	M8	9	4.45913e-05	4
1542	RA10	B0	63	0.0485362	5
1543	RA10	B1	353	0.271957	5
1544	RA10	B2	12	0.00924499	5
1545	RA10	B3	6	0.0046225	5
1546	RA10	E0	26	0.0200308	5
1547	RA10	E1	5	0.00385208	5
1548	RA10	E2	8	0.00616333	5
1549	RA10	E3	1	0.000770416	5
1550	RA10	F0	17	0.0130971	5
1551	RA10	F1	56	0.0431433	5
1552	RA10	F3	31	0.0238829	5
1553	RA10	F4	56	0.0431433	5
1554	RA10	F5	3	0.00231125	5
1555	RA10	M0	14	0.0107858	5
1556	RA10	M1	39	0.0300462	5
1557	RA10	M2	1	0.000770416	5
1558	RA10	M3	27	0.0208012	5
1559	RA10	M4	89	0.068567	5
1560	RA10	M5	2	0.00154083	5
1561	RA10	M6	1	0.000770416	5
1562	RA10	M7	4	0.00308166	5
1563	RA10	M9	9	0.00693374	5
1564	RA10	NK	2	0.00154083	5
1565	RA10	T0	372	0.286595	5
1566	RA10	T1	40	0.0308166	5
1567	RA10	T2	39	0.0300462	5
1568	RA10	T3	22	0.0169492	5
