## Supplemental_tables for "*SPP1*^hi^ macrophages in fibrin niches promote hyperplastic tissue remodeling in rheumatoid arthritis synovium": Supplementary_table_1L_proportion_F_near_M2M5.xlsx

### Sheet: near_m25_count
	dataset_count	ct	near_m25_count	sample_id
1	6860	B0	1912	RA1
2	2722	B1	1358	RA1
3	428	B2	176	RA1
4	195	B3	93	RA1
5	8307	E0	1678	RA1
6	7480	E1	2472	RA1
7	5542	E2	1540	RA1
8	3011	E3	732	RA1
9	10	E4	1	RA1
10	50541	F0	12625	RA1
11	76359	F1	22447	RA1
12	2301	F2	2118	RA1
13	14989	F3	3790	RA1
14	7287	F4	2776	RA1
15	3034	F5	610	RA1
16	1	F6	1	RA1
17	1406	F7	879	RA1
18	46709	M0	15656	RA1
19	33052	M1	20826	RA1
20	75	M10	44	RA1
21	19858	M2	19472	RA1
22	4421	M3	2283	RA1
23	6547	M4	4308	RA1
24	10606	M5	10454	RA1
25	1784	M6	468	RA1
26	856	M7	665	RA1
27	396	M9	258	RA1
28	852	NK	501	RA1
29	10857	T0	5882	RA1
30	16352	T1	8617	RA1
31	1453	T2	877	RA1
32	305	T3	170	RA1
33	54150	B0	23057	RA2
34	18823	B1	6464	RA2
35	6274	B2	2554	RA2
36	3429	B3	1499	RA2
37	14841	E0	4229	RA2
38	9018	E1	5723	RA2
39	8065	E2	2687	RA2
40	5875	E3	1263	RA2
41	552	E4	22	RA2
42	42415	F0	16165	RA2
43	109701	F1	44656	RA2
44	39853	F2	36186	RA2
45	30273	F3	13738	RA2
46	20241	F4	7700	RA2
47	923	F5	341	RA2
48	2714	F6	158	RA2
49	1614	F7	1182	RA2
50	53236	M0	17512	RA2
51	79951	M1	42650	RA2
52	629	M10	372	RA2
53	33558	M2	33215	RA2
54	13350	M3	8410	RA2
55	18885	M4	11366	RA2
56	2704	M5	2378	RA2
57	1502	M6	545	RA2
58	1455	M7	1057	RA2
59	234	M8	11	RA2
60	1796	M9	1052	RA2
61	1483	NK	973	RA2
62	36796	T0	15897	RA2
63	16981	T1	9049	RA2
64	7906	T2	3449	RA2
65	4585	T3	1805	RA2
66	44455	B0	18208	RA3
67	8089	B1	3688	RA3
68	2248	B2	1161	RA3
69	911	B3	573	RA3
70	24631	E0	6760	RA3
71	8646	E1	4862	RA3
72	9416	E2	3253	RA3
73	9928	E3	2344	RA3
74	1	E4	0	RA3
75	70281	F0	25063	RA3
76	101508	F1	39829	RA3
77	37881	F2	33254	RA3
78	39611	F3	14110	RA3
79	14209	F4	4971	RA3
80	5775	F5	1587	RA3
81	1798	F6	94	RA3
82	1344	F7	1018	RA3
83	48036	M0	21257	RA3
84	49182	M1	30710	RA3
85	242	M10	187	RA3
86	28026	M2	27502	RA3
87	8558	M3	4894	RA3
88	5540	M4	4301	RA3
89	3607	M5	3162	RA3
90	2600	M6	1045	RA3
91	1072	M7	793	RA3
92	21	M8	3	RA3
93	368	M9	268	RA3
94	1365	NK	944	RA3
95	10011	T0	6282	RA3
96	9045	T1	6363	RA3
97	1980	T2	1450	RA3
98	333	T3	219	RA3
99	9082	B0	2478	RA4
100	2263	B1	513	RA4
101	140	B2	26	RA4
102	90	B3	33	RA4
103	7622	E0	1135	RA4
104	4262	E1	1658	RA4
105	2396	E2	501	RA4
106	3550	E3	474	RA4
107	3	E4	0	RA4
108	47539	F0	13489	RA4
109	60479	F1	17246	RA4
110	23207	F2	19452	RA4
111	15216	F3	2658	RA4
112	10535	F4	1578	RA4
113	2605	F5	1437	RA4
114	4019	F6	250	RA4
115	147	F7	81	RA4
116	22384	M0	5356	RA4
117	27721	M1	9613	RA4
118	24	M10	13	RA4
119	6401	M2	5863	RA4
120	3530	M3	1428	RA4
121	1878	M4	648	RA4
122	68	M5	36	RA4
123	1284	M6	704	RA4
124	423	M7	237	RA4
125	541	M8	12	RA4
126	127	M9	38	RA4
127	161	NK	53	RA4
128	4209	T0	1100	RA4
129	5374	T1	1705	RA4
130	317	T2	100	RA4
131	124	T3	40	RA4
132	25249	B0	12495	RA5
133	5857	B1	2710	RA5
134	2007	B2	1140	RA5
135	311	B3	184	RA5
136	21568	E0	3265	RA5
137	10181	E1	4310	RA5
138	8211	E2	1774	RA5
139	6519	E3	1340	RA5
140	5715	E4	1338	RA5
141	131884	F0	28100	RA5
142	175171	F1	32849	RA5
143	19855	F2	17777	RA5
144	41569	F3	9828	RA5
145	18580	F4	6045	RA5
146	7647	F5	1150	RA5
147	1686	F7	838	RA5
148	48062	M0	12635	RA5
149	52578	M1	20708	RA5
150	70	M10	39	RA5
151	16061	M2	15403	RA5
152	14494	M3	6570	RA5
153	8518	M4	5712	RA5
154	639	M5	413	RA5
155	3257	M6	777	RA5
156	1366	M7	762	RA5
157	1	M8	1	RA5
158	544	M9	321	RA5
159	2503	NK	1047	RA5
160	14257	T0	6606	RA5
161	17068	T1	9093	RA5
162	3213	T2	1905	RA5
163	414	T3	211	RA5
164	14054	B0	6689	RA6
165	2013	B1	1040	RA6
166	629	B2	322	RA6
167	78	B3	55	RA6
168	6810	E0	1868	RA6
169	4542	E1	2363	RA6
170	3154	E2	1163	RA6
171	3428	E3	928	RA6
172	1	E4	0	RA6
173	43999	F0	17893	RA6
174	64977	F1	32287	RA6
175	52778	F2	47445	RA6
176	9054	F3	3395	RA6
177	6978	F4	2345	RA6
178	1423	F5	664	RA6
179	968	F6	25	RA6
180	341	F7	230	RA6
181	26858	M0	13394	RA6
182	42409	M1	32014	RA6
183	37	M10	29	RA6
184	25645	M2	25252	RA6
185	4639	M3	2862	RA6
186	4042	M4	2888	RA6
187	181	M5	154	RA6
188	851	M6	489	RA6
189	971	M7	779	RA6
190	74	M8	1	RA6
191	236	M9	165	RA6
192	576	NK	292	RA6
193	5954	T0	3366	RA6
194	9257	T1	5537	RA6
195	1604	T2	1044	RA6
196	139	T3	88	RA6
197	471	B0	120	RA7
198	2031	B1	619	RA7
199	61	B2	25	RA7
200	431	B3	198	RA7
201	3624	E0	451	RA7
202	2242	E1	846	RA7
203	2000	E2	344	RA7
204	2524	E3	135	RA7
205	1	E4	0	RA7
206	20696	F0	6317	RA7
207	32613	F1	10451	RA7
208	19370	F2	17746	RA7
209	8235	F3	1584	RA7
210	6389	F4	748	RA7
211	820	F5	434	RA7
212	2789	F6	67	RA7
213	997	F7	742	RA7
214	10263	M0	3118	RA7
215	13098	M1	7982	RA7
216	137	M10	82	RA7
217	12006	M2	11937	RA7
218	3794	M3	1716	RA7
219	978	M4	533	RA7
220	515	M5	434	RA7
221	494	M6	300	RA7
222	403	M7	260	RA7
223	567	M8	5	RA7
224	155	M9	72	RA7
225	259	NK	81	RA7
226	2916	T0	1054	RA7
227	1888	T1	706	RA7
228	222	T2	80	RA7
229	161	T3	74	RA7
230	41657	B0	23150	RA8
231	47410	B1	20479	RA8
232	6029	B2	2745	RA8
233	4851	B3	2534	RA8
234	21245	E0	6068	RA8
235	10357	E1	4968	RA8
236	12350	E2	3963	RA8
237	11409	E3	2669	RA8
238	706	E4	14	RA8
239	66591	F0	27683	RA8
240	126800	F1	62323	RA8
241	41954	F2	36926	RA8
242	27072	F3	7391	RA8
243	24017	F4	10357	RA8
244	7167	F5	2369	RA8
245	308	F6	72	RA8
246	963	F7	695	RA8
247	47671	M0	22240	RA8
248	64294	M1	46119	RA8
249	1041	M10	777	RA8
250	36601	M2	36083	RA8
251	20401	M3	14727	RA8
252	26605	M4	20108	RA8
253	2126	M5	1891	RA8
254	3538	M6	1927	RA8
255	3318	M7	2654	RA8
256	38	M8	10	RA8
257	2015	M9	1182	RA8
258	8792	NK	6984	RA8
259	60114	T0	28352	RA8
260	37754	T1	25549	RA8
261	9276	T2	5103	RA8
262	5691	T3	2560	RA8
263	20	B0	11	RA9
264	23	B1	12	RA9
265	23	B3	14	RA9
266	9573	E0	2414	RA9
267	3338	E1	1136	RA9
268	3963	E2	1005	RA9
269	3630	E3	591	RA9
270	12	E4	1	RA9
271	39936	F0	9820	RA9
272	65600	F1	14556	RA9
273	14490	F2	13135	RA9
274	18342	F3	5115	RA9
275	7251	F4	1167	RA9
276	840	F5	252	RA9
277	4909	F6	149	RA9
278	773	F7	437	RA9
279	18403	M0	5494	RA9
280	20699	M1	10319	RA9
281	19	M10	12	RA9
282	10764	M2	10497	RA9
283	3699	M3	1791	RA9
284	988	M4	694	RA9
285	801	M5	548	RA9
286	588	M6	239	RA9
287	986	M7	658	RA9
288	366	M8	11	RA9
289	111	M9	68	RA9
290	411	NK	180	RA9
291	1859	T0	976	RA9
292	2126	T1	1137	RA9
293	509	T2	294	RA9
294	63	T3	29	RA9
295	8754	B0	2210	RA10
296	941	B1	309	RA10
297	296	B2	94	RA10
298	35	B3	18	RA10
299	11543	E0	2809	RA10
300	4493	E1	1272	RA10
301	6000	E2	1445	RA10
302	6239	E3	1225	RA10
303	851	E4	165	RA10
304	58884	F0	17948	RA10
305	103467	F1	28844	RA10
306	3985	F2	3745	RA10
307	10013	F3	2854	RA10
308	8345	F4	2142	RA10
309	9063	F5	1394	RA10
310	387	F6	125	RA10
311	337	F7	187	RA10
312	19301	M0	5066	RA10
313	21379	M1	9408	RA10
314	16	M10	8	RA10
315	6675	M2	6121	RA10
316	6250	M3	2761	RA10
317	2010	M4	855	RA10
318	1825	M5	1351	RA10
319	2341	M6	556	RA10
320	441	M7	240	RA10
321	19	M8	3	RA10
322	103	M9	62	RA10
323	1191	NK	438	RA10
324	2742	T0	1167	RA10
325	3522	T1	1597	RA10
326	463	T2	212	RA10
327	63	T3	31	RA10
