## Supplemental_tables for "*SPP1*^hi^ macrophages in fibrin niches promote hyperplastic tissue remodeling in rheumatoid arthritis synovium": Supplementary_table_1M_weighted gene modules.xlsx

### Sheet: Sheet1
M2+M5 vs. all myeloid cells			M2 vs. all myeloid			M5 vs. all myeloid
gene_name	Log2FC		gene_name	Log2FC		gene_name	Log2FC
CXCL8	2.98773		FBP1	2.18272		5.29278	CYP4B1
ERBB4	2.72857		SPP1	2.1187		5.25513	TAC1
AQP9	2.6339		SERPINE1	2.11269		5.23282	ERBB3
TAC1	2.5758		CXCL10	2.02068		5.2116	CA4
SPP1	2.56251		C15orf48	1.93963		5.20032	ERBB4
ERBB3	2.54135		FN1	1.91294		5.14152	SHH
CYP4B1	2.35372		CXCL3	1.86054		5.06415	ACE2
SERPINB2	2.23604		DEFB1	1.81961		5.01802	SERPINB2
SOX17	2.18475		TREM2	1.77686		4.96816	CXCL8
CA4	2.15069		IL3RA	1.76225		4.8934	PCP4
SERPINE1	2.15004		AQP9	1.74726		4.80145	TCF15
CAPS	2.13758		FABP5	1.65612		4.79898	SCGN
FBP1	2.10723		LPL	1.64067		4.74979	SOX17
PCP4	2.09713		MATK	1.57254		4.73621	CSF3
ACE2	2.08834		MMP3	1.54915		4.71291	TFF3
EREG	2.07548		FERMT2	1.5008		4.64605	TMC5
STC1	2.03647		NUPR1	1.40162		4.55248	STC1
C15orf48	1.99266		CHIT1	1.38852		4.46404	STC2
AMTN	1.97506		TIMD4	1.35988		4.41582	EREG
TM4SF18	1.95363		MMP1	1.34931		4.3337	HEY1
TCF15	1.94916		CD109	1.32205		4.32842	GPC3
HEY1	1.92827		CD300E	1.31985		4.30298	CAPS
SHH	1.88628		AMTN	1.28412		4.25629	APOBEC3A
SCGN	1.86107		PPARG	1.27814		4.22404	BMX
CXCL3	1.86027		MARCO	1.2736		4.17345	CD1A
STC2	1.8195		HAMP	1.26163		4.13442	LILRA4
FN1	1.79192		VEGFA	1.25747		4.13263	TM4SF18
CXCL10	1.76354		CXCL2	1.23325		3.96265	APLN
EPCAM	1.75936		APOC1	1.22817		3.95379	IL1R2
TFF3	1.75212		ANPEP	1.22763		3.94965	SELE
CXCL6	1.75153		RGCC	1.22653		3.91718	MMRN1
FABP5	1.72434		PLAUR	1.18227		3.87153	EPCAM
DEFB1	1.72219		CLIC5	1.13427		3.8335	PTGS2
IL3RA	1.68702		GJB2	1.13291		3.77873	BTNL9
SMIM25	1.67409		CD83	1.13129		3.7496	RND1
BMX	1.63955		CTSL	1.0796		3.71207	IL6
APLN	1.63108		EMP3	1.07874		3.69169	PI16
CHIT1	1.62909		GPNMB	1.07335		3.6405	CDK1
WNT5A	1.62472		MT1G	1.05551		3.6401	AQP9
NUPR1	1.60248		HTRA4	1.04614		3.54721	TBX3
GJA5	1.58106		CAPG	1.03954		3.53496	RERGL
CSF3	1.57935		SMIM25	1.02374		3.53364	CXCL6
FLT1	1.57263		FAM20C	1.02324		3.50248	FCRL6
TMC5	1.57171		KCNMA1	1.00121		3.49914	DPEP1
APOBEC3A	1.56669		SMAD7	0.988919		3.4772	CLEC4C
MATK	1.56535		CSTB	0.973914		3.4523	S100A12
CXCL11	1.52581		TNF	0.964045		3.38777	PARD6G
TREM2	1.49552		CXCL8	0.936993		3.35123	ANGPT2
LPL	1.47706		CLEC5A	0.923413		3.33703	EDN1
MMRN1	1.47102		CXCL11	0.876864		3.32699	KLRC1
TIMD4	1.46664		IFIT3	0.848033		3.30059	G0S2
MET	1.46457		HBEGF	0.841125		3.26543	GJA5
FERMT2	1.44263		ITGBL1	0.838156		3.26107	KLF5
PTGS2	1.43093		CD9	0.834508		3.24634	KLRD1
MMP3	1.42388		AQP3	0.823596		3.21842	AMTN
CD109	1.41146		HAVCR2	0.818951		3.21442	FRZB
PPARG	1.36468		HSD3B7	0.812509		3.20249	NOX4
HTRA4	1.36372		FCGR3A	0.749833		3.18233	APCDD1
GPC3	1.34414		ATF3	0.74968		3.14653	THAP2
IL6	1.34243		TGFB2	0.735602		3.13856	IL1B
VEGFA	1.3302		LDHA	0.733097		3.13214	UBE2C
KLRD1	1.3128		CYTIP	0.732188		3.11422	TCL1A
SELE	1.28982		ADAM17	0.719734		3.10712	CLEC9A
GJB2	1.28586		FOSB	0.715667		3.09057	FLT1
CXCL2	1.27751		SOCS3	0.709975		3.08624	CNN1
MARCO	1.25635		APOE	0.700855		3.07881	SMIM25
EDN1	1.23666		C5AR1	0.699757		3.07869	CCNB2
MT1G	1.23644		NTN4	0.681523		3.0772	IL1RL1
MMP1	1.23366		JUNB	0.671685		3.06543	MCEMP1
RND1	1.22946		TGFBR1	0.660272		3.04858	WNT5A
KLRC1	1.19613		DIRC3	0.649062		3.01729	CXCL11
PARD6G	1.18052		CXCL9	0.631951		2.99192	ADGRL4
APOC1	1.17853		ENO1	0.621837		2.98661	TOP2A
KLF5	1.16099		IER5L	0.607725		2.98341	CTHRC1
GPR1	1.15782		GBP1	0.603721		2.9558	NOTCH4
NOX4	1.14182		ICAM1	0.582393		2.94535	MCF2L
FCRL6	1.14099		GPR1	0.565585		2.91526	KDR
TMEM196	1.13163		VEGFC	0.554872		2.87004	GJA4
THAP2	1.12505		SEMA3C	0.543023		2.86288	GZMB
VEGFC	1.12215		LILRA5	0.53858		2.84756	SNAI1
TBX3	1.12199		EMP1	0.537088		2.84179	CD70
CLIC5	1.10857		MCEMP1	0.520173		2.83514	MET
PLAUR	1.0791		CXCL6	0.518371		2.80157	CTLA4
HAMP	1.06773		AKR1C3	0.51491		2.79998	ACKR1
DIRC3	1.05732		NOTCH1	0.513604		2.79878	DES
MCEMP1	1.04984		RHOB	0.509059		2.79697	SELL
ANPEP	1.04957		LILRB2	0.501734		2.74147	TNFRSF17
RGCC	1.02989		IER3	0.48084		2.72079	GNLY
ANGPT2	1.02816		CBLB	0.463214		2.66907	CARMN
G0S2	1.01635		LILRB4	0.460092		2.66115	CAVIN2
CD1A	1.01394		DST	0.441182		2.62625	CENPF
CDK1	1.01261		MMP9	0.439448		2.61098	MPP7
GAP43	0.975664		PCSK6	0.429897		2.59768	TMEM196
EMP3	0.961116		SOD2	0.425054		2.5937	APOLD1
GPNMB	0.95635		IL7R	0.42226		2.56196	DIRAS3
GPRC5A	0.956322		SPI1	0.417698		2.5522	GAP43
CTHRC1	0.940229		FCGR1A	0.398808		2.54496	TNFRSF13B
CD83	0.938755		MLPH	0.398582		2.53979	TCIM
TNF	0.933836		GPRC5A	0.394144		2.52015	CD69
CTSL	0.931053		FLT1	0.375766		2.51177	UPK3B
NAMPT	0.92072		PSME2	0.372842		2.50461	PLD4
TGFB2	0.89139		STAT2	0.357335		2.49134	RGS16
IFIT3	0.888436		SH2D3C	0.354365		2.49029	CLEC14A
CD69	0.880126		CD163	0.353231		2.47363	EDNRB
HBEGF	0.876765		IGSF6	0.353201		2.47144	CRHBP
AQP3	0.86748		VSIG4	0.347543		2.46871	PLAC8
NTN4	0.857064		EPCAM	0.346643		2.45811	MALL
CSTB	0.852132		CCL2	0.341463		2.44067	KLRB1
KCNMA1	0.851997		CFB	0.335376		2.4396	SELP
TNFRSF17	0.828603		HLA-DQB2	0.330956		2.40641	CD19
MCF2L	0.821959		LY86	0.31644		2.40186	NAMPT
CLEC5A	0.81903		BANK1	0.314632		2.40046	FOXP3
NOTCH4	0.813507		C1orf162	0.310386		2.39822	RGS2
SMAD7	0.811506		CD68	0.298338		2.34682	CFHR1
ITGBL1	0.808539		NAMPT	0.284972		2.33396	LGI4
IL1B	0.797829		STAT1	0.274428		2.3134	ECSCR
ATF3	0.796134		EREG	0.271564		2.30163	PDCD1
CENPF	0.78554		IRF7	0.264899		2.28993	SPP1
PCSK6	0.784283		SDC2	0.261542		2.27808	LIF
CCNB2	0.780177		IFIT1	0.260223		2.2772	CCL17
FRZB	0.771025		GAP43	0.258675		2.27548	SLAMF1
CYTIP	0.770346		PTPRC	0.249244		2.23987	SLC18A2
ADGRL4	0.766587		CLECL1	0.245179		2.22461	TNFRSF9
DES	0.764959		VCAN	0.244095		2.22169	MS4A2
CAPG	0.764442		CXCR4	0.24245		2.22034	VEGFC
LILRA4	0.759604		PDPN	0.231939		2.21423	SYNM
KDR	0.756569		HLA-DQA1	0.23108		2.19129	MLPH
CD300E	0.753999		IL4R	0.213837		2.17826	INMT
FAM20C	0.735723		TCF12	0.210472		2.17321	LAMA2
MMP9	0.734478		SLC26A2	0.208805		2.16823	DERL3
MLPH	0.723662		TMEM196	0.202661		2.14818	CD1E
UBE2C	0.720616		NOTCH2	0.200507		2.11122	DIRC3
LDHA	0.720039		ITGB8	0.189845		2.10972	PROX1
HSD3B7	0.715944		MET	0.179118		2.0895	TBX2
ADAM17	0.706731		CD86	0.168094		2.06734	GPRC5A
CLECL1	0.704957		FBLN5	0.167382		2.06644	ERG
RGS16	0.700862		CSF2RA	0.160544		2.05556	C15orf48
CD70	0.693326		MNDA	0.151325		2.03583	GPR1
GJA4	0.685845		MMP14	0.150425		1.99866	ADIPOQ
FOSB	0.682068		CTSK	0.14432		1.96873	MATN2
TNFRSF13B	0.650143		A2M	0.136047		1.96622	CRISPLD2
MPP7	0.641915		JUND	0.135933		1.94126	CD274
SELP	0.627025		IRF8	0.135114		1.93829	CCL23
TCIM	0.616186		PECAM1	0.133025		1.92957	FHL2
MALL	0.60508		ACTG2	0.129763		1.92922	CLEC4E
APOLD1	0.602304		PCNA	0.108987		1.89987	CLECL1
IL1R2	0.598238		IL6R	0.103435		1.88066	MS4A1
FCGR3A	0.595994		AKT1	0.103353		1.87097	HTRA4
C5AR1	0.584101		APOBEC3A	-0.108093		1.86344	TCF7L2
CD19	0.578719		STEAP4	-0.114901		1.85247	FAS
HAVCR2	0.574958		CD4	-0.120021		1.84924	GJB2
UPK3B	0.569399		FBXO32	-0.133238		1.8383	NUPR1
GBP1	0.564313		TLR7	-0.135948		1.81864	LRRC17
TGFBR1	0.546235		PLA2G7	-0.138929		1.81296	CXCL3
CBLB	0.526635		LTBP2	-0.139479		1.80506	DUSP2
IFIT1	0.521316		SLAMF7	-0.14537		1.77969	ITIH5
AKR1C3	0.521255		CTNNB1	-0.146074		1.74002	MT1G
LILRA5	0.520272		PLCG2	-0.147026		1.73114	CHIT1
ENO1	0.51054		MS4A4A	-0.176605		1.72446	MMRN2
BANK1	0.505314		CCL8	-0.185207		1.71968	RAMP3
CD9	0.503435		TAC1	-0.187243		1.7019	ERBB2
FAS	0.500705		SIRT1	-0.195777		1.67273	RBP7
JUNB	0.500416		EGR1	-0.200841		1.66538	MKI67
IER5L	0.497154		CSF1R	-0.202224		1.63529	PTN
SOCS3	0.489336		FGL2	-0.206553		1.62561	CLEC5A
PDPN	0.486475		EDNRB	-0.208366		1.61325	RSPO3
EMP1	0.482766		RAMP3	-0.210132		1.59195	BCAM
APOE	0.480169		TNC	-0.211523		1.57007	EGFR
SEMA3C	0.470635		MKI67	-0.219901		1.5648	TNF
CLEC4C	0.457214		LGMN	-0.226129		1.56306	SOX18
TOP2A	0.455085		TCF7L2	-0.232703		1.55598	IFIT3
CFHR1	0.452592		CCL23	-0.262026		1.55267	CXCL10
TNFRSF9	0.44772		TIMP4	-0.265829		1.54114	MEST
TCF7L2	0.44699		VWA5A	-0.269183		1.53433	VEGFA
SNAI1	0.446037		KLRD1	-0.276343		1.50898	C1QTNF3
NOTCH1	0.439511		SERPINB9	-0.28467		1.5016	AGT
ITGB8	0.432785		THAP2	-0.293672		1.50018	PRF1
EDNRB	0.422127		TNFRSF13B	-0.322903		1.49787	IGFBP3
S100A12	0.41379		CCL5	-0.329347		1.45454	IL3RA
RHOB	0.407349		RNASE1	-0.343163		1.44178	KIT
SOD2	0.403053		C1QTNF3	-0.343482		1.44155	LAG3
MATN2	0.400215		HPGDS	-0.367014		1.43381	TMEM100
TCL1A	0.38723		IL6	-0.380549		1.43015	LILRA5
RGS2	0.380896		FKBP11	-0.381561		1.41594	CCL21
DST	0.377613		HEY1	-0.404673		1.39559	GPC1
IER3	0.361923		KLRC1	-0.416834		1.39094	VWF
CARMN	0.35943		ADAM28	-0.44221		1.33828	IFIT1
CD274	0.357834		MPP7	-0.463304		1.33752	GATA2
LILRB4	0.348872		RSPO3	-0.468266		1.32424	BANK1
RAMP3	0.342211		RGS2	-0.482529		1.31157	DNASE1L3
CXCR4	0.341256		CSF1	-0.484442		1.30922	STEAP4
ICAM1	0.334612		STAB1	-0.490044		1.29903	APLNR
LILRB2	0.322224		C3	-0.506194		1.28523	BCL2L11
IL7R	0.317859		MAMDC2	-0.513299		1.28133	FABP5
CLEC4E	0.31507		CDK1	-0.520969		1.25871	CPA3
CXCL9	0.314791		G0S2	-0.523297		1.24974	SNCG
TFPI	0.306636		DUSP2	-0.524011		1.23857	MNDA
CTLA4	0.301686		AKR1C1	-0.542341		1.23833	CD8A
SLAMF1	0.297127		TNFRSF9	-0.550033		1.23105	TINAGL1
CAVIN2	0.293099		GNG11	-0.551009		1.21736	HAMP
FBLN5	0.276545		ERBB2	-0.564557		1.21699	MMP1
ALDH1A3	0.275109		BCL2L11	-0.570677		1.20859	SEMA3G
CCL23	0.274816		CHI3L2	-0.582386		1.20765	PLAUR
CRHBP	0.265534		CAVIN1	-0.583561		1.19189	ATF3
SH2D3C	0.258911		CCL18	-0.590423		1.17597	CD247
KLRB1	0.25444		FAP	-0.600256		1.17506	RGS5
SNCA	0.252165		COLEC12	-0.602971		1.17204	GGT5
CCL2	0.249403		APOLD1	-0.610035		1.17103	SPIB
C1QTNF3	0.243167		NPDC1	-0.618403		1.16507	CST7
CLEC9A	0.234089		IGFBP3	-0.630857		1.13358	CYTIP
RSPO3	0.230224		ACTA2	-0.632752		1.12745	CXCL2
STEAP4	0.220503		MATN2	-0.640105		1.12625	HBEGF
PROX1	0.214286		IGFBP6	-0.649589		1.1224	PPARG
CFB	0.206634		TMEM100	-0.653551		1.09434	IRF7
CLEC14A	0.203845		RBP7	-0.65441		1.088	CXCR4
VSIG4	0.190075		SELP	-0.656725		1.08514	FGFBP2
SYNM	0.187694		GATM	-0.658633		1.05965	COL4A2
SDC2	0.17828		TCF4	-0.665526		1.031	GNG11
PSME2	0.175564		COL6A3	-0.677545		1.02925	ADAMTS1
IGSF6	0.167582		MEDAG	-0.693814		1.01568	MCAM
SPI1	0.164429		COL5A2	-0.719298		1.01458	CD109
SLC26A2	0.159245		MRC1	-0.729273		1.0126	SERPINE1
FBXO32	0.154587		AQP1	-0.730646		1.00611	MFAP5
PTPRC	0.147064		DNASE1L3	-0.753871		1.00427	SH2D3C
MNDA	0.144162		RAMP2	-0.757795		1.00025	MYLK
STAT2	0.141107		PRDM1	-0.778668		0.963458	TGFB2
STAT1	0.128865		TOP2A	-0.782703		0.962564	SCG2
TCF12	0.12645		PLAC9	-0.797704		0.947628	GBP1
DIRAS3	0.124941		IL1R1	-0.835603		0.946151	CD83
MYC	0.120271		CD28	-0.851882		0.945557	AKR1C3
CD68	0.113017		NKG7	-0.898766		0.937159	COL4A1
IRF7	0.109061		DKK3	-0.90318		0.922639	GZMK
ERBB2	0.104288		MMP2	-0.903601		0.921579	PDPN
			CX3CR1	-0.909579		0.917614	TFPI
			CD2	-0.930592		0.916736	PCSK6
			MPEG1	-0.958252		0.916056	CCR7
			GEM	-0.984216		0.915235	ALDH1A3
			LAG3	-0.986515		0.900789	AKR1C1
			NOX4	-0.987719		0.88386	MMP3
			TGFBR3	-0.995478		0.879509	IL7R
			COL12A1	-1.00048		0.873915	CD3D
			CRHBP	-1.00885		0.871771	LPL
			CLEC10A	-1.0253		0.869044	SNCA
			CD247	-1.03607		0.868766	RAPGEF3
			EGFR	-1.05088		0.861207	MEDAG
			CFHR1	-1.05492		0.848315	ITGB8
			ADAMTS1	-1.05825		0.847476	GZMA
			SELL	-1.06041		0.84614	SIRT1
			CRABP2	-1.06418		0.839628	GEM
			FOLR2	-1.06585		0.823011	PLA2G7
			CCL13	-1.08884		0.80653	COL12A1
			COL6A1	-1.09818		0.792452	SFRP4
			IFITM3	-1.13515		0.787417	POSTN
			POSTN	-1.13705		0.786184	CDKN1C
			LIFR	-1.15226		0.780349	LIFR
			CTLA4	-1.1568		0.778388	TIMP4
			PTGDS	-1.16355		0.775443	CCL14
			ITIH5	-1.16561		0.767946	PTPRC
			THBS2	-1.18991		0.755527	FNDC1
			COL4A1	-1.23183		0.751907	MATK
			COL4A2	-1.24668		0.723983	CSF1
			EFEMP1	-1.25093		0.708443	FOSB
			SELENOP	-1.27002		0.697466	MYH11
			MYLK	-1.27281		0.692175	IL6R
			FBN1	-1.2911		0.687475	CYGB
			SYNM	-1.30944		0.685824	NKG7
			CD8A	-1.32201		0.675911	FBLN2
			CST7	-1.34882		0.664154	SERPINB9
			COL1A1	-1.35009		0.645885	COL15A1
			FCN1	-1.3542		0.637759	CBLB
			CYGB	-1.36093		0.625241	DKK3
			CHI3L1	-1.3632		0.606166	SRPX
			ADGRL4	-1.36632		0.595532	DEFB1
			FRZB	-1.36857		0.592873	CTSG
			CAVIN2	-1.37535		0.591848	FAP
			CLEC4C	-1.38929		0.589872	APOD
			TNFRSF17	-1.39356		0.58591	NOTCH1
			FMOD	-1.39368		0.556436	RAMP2
			ERG	-1.39881		0.553256	AQP3
			MFAP5	-1.40609		0.545133	TGFBR3
			KLRB1	-1.40659		0.539418	PLAC9
			TENT5C	-1.41294		0.536303	FBN1
			CRISPLD2	-1.44008		0.535696	LAMP3
			PTN	-1.44099		0.531707	CD1C
			MS4A1	-1.45428		0.530364	AKAP12
			CCR2	-1.45919		0.524627	ANPEP
			SNCG	-1.46409		0.514511	CCL19
			DPT	-1.46709		0.512947	CCR2
			SLC40A1	-1.48415		0.496842	SEMA3C
			FSCN1	-1.49827		0.483428	SLAMF7
			FHL2	-1.50116		0.462226	JUNB
			PDGFRA	-1.51487		0.460535	CD28
			CD3D	-1.54799		0.45734	SOCS3
			GZMA	-1.54829		0.447552	CCL8
			EBI3	-1.57157		0.433707	HPGDS
			MCAM	-1.58106		0.422259	IER5L
			DIRAS3	-1.58723		0.416795	SOD2
			PLAC8	-1.60489		0.413274	FBP1
			CD3E	-1.60502		0.410487	EBI3
			RGS5	-1.61194		0.4085	CD27
			CARMN	-1.64918		0.401955	CD2
			CPXM1	-1.65595		0.37973	PCNA
			SFRP4	-1.65602		0.3665	NTN4
			IL1R2	-1.67941		0.363354	PLCG2
			TRAC	-1.67964		0.333388	CPXM1
			MMRN1	-1.68379		0.30917	FBXO32
			IL2RA	-1.69844		0.307847	CCL5
			PDGFRB	-1.756		0.302365	VCAN
			PID1	-1.76705		0.295334	THBS2
			COL15A1	-1.81041		0.294836	LDHA
			CXCL12	-1.82959		0.278982	STAT2
			TGFB3	-1.86586		0.272165	COL5A2
			VWF	-1.8664		0.2419	CD3E
			CD27	-1.88355		0.217366	CXCL9
			GZMK	-1.90237		0.195795	CRABP2
			THY1	-1.90292		0.195276	CD300E
			LYVE1	-1.95579		0.192054	C7
			ASPN	-1.96906		0.18812	OGN
			OGN	-1.97713		0.178184	ADAM17
			CD93	-1.9798		0.175511	LILRB2
			AKAP12	-1.98563		0.165558	DIO2
			MMRN2	-2.01284		0.134652	MMP9
			SPIB	-2.12601		0.130248	FKBP11
			GGT5	-2.13329		0.123725	RGCC
			CCR7	-2.17713		0.101746	CXCL13
			F13A1	-2.21776		-0.112182	ACTA2
			APLNR	-2.25544		-0.142746	SDC2
			SRPX	-2.25959		-0.146583	CHI3L1
			FBLN2	-2.28665		-0.148986	TCF12
			COMP	-2.31085		-0.160675	BASP1
			IGF1	-2.31941		-0.162175	NOTCH2
			FNDC1	-2.32702		-0.168591	TCF4
			DIO2	-2.34244		-0.18079	GPR183
			FBLN1	-2.38579		-0.190317	TNC
			PLD4	-2.42211		-0.203634	FCER1A
			CXCL13	-2.43258		-0.225462	ITGBL1
			CD1E	-2.46983		-0.225919	ENO1
			CD79A	-2.50483		-0.231186	APOC1
			FGFBP2	-2.51634		-0.262234	AQP1
			MYH11	-2.53872		-0.269097	ASPN
			MS4A2	-2.55015		-0.274547	GATM
			MZB1	-2.56427		-0.279098	IL4R
			LAMP3	-2.6683		-0.293903	CXCL14
			C7	-2.68925		-0.319908	HSD3B7
			CD34	-2.74929		-0.340619	CFB
			GATA2	-2.77533		-0.351069	EGFL7
			CPA3	-2.79468		-0.352223	DST
			KIT	-2.82741		-0.356275	THY1
			MEST	-2.88119		-0.358073	FMOD
			CCL14	-3.0417		-0.386798	SPI1
			EGFL7	-3.12309		-0.404721	IGSF6
			CCL19	-3.13865		-0.405188	FCN1
			SFRP1	-3.20946		-0.40875	MEF2C
			FCER1A	-3.22543		-0.413707	PDGFRB
			APOD	-3.2317		-0.437415	CHI3L2
			CD1C	-3.36498		-0.444949	FCGR1A
			SCG2	-3.50806		-0.461441	FSCN1
			CTSG	-3.56588		-0.487082	ICAM1
			SFRP2	-3.69533		-0.490797	FBLN1
			CXCL14	-4.04971		-0.516167	CSTB
						-0.52236	IRF8
						-0.52979	COMP
						-0.544497	IGFBP6
						-0.548597	PCOLCE
						-0.551014	KCNMA1
						-0.571401	TGFBR1
						-0.579258	ACTG2
						-0.589568	AKT1
						-0.623125	PECAM1
						-0.627231	COL6A3
						-0.627352	HLA-DQB2
						-0.643961	TREM2
						-0.644399	IFITM3
						-0.679465	ITGB1
						-0.696482	CD86
						-0.724036	FBLN5
						-0.727395	TLR7
						-0.752785	TGFBR2
						-0.772619	CAVIN1
						-0.787842	HSPA1A
						-0.791874	GLIPR1
						-0.799061	COL1A1
						-0.855966	FAM20C
						-0.865738	LY86
						-0.877504	TGFB1
						-0.883708	COL6A1
						-0.919615	MMP2
						-0.921669	PDCD1LG2
						-0.932846	CTSL
						-0.937227	FGL2
						-0.942208	SPARC
						-0.968391	EFEMP1
						-0.983015	CD9
						-0.984094	EMP3
						-0.999928	RHOB
						-1.00465	LILRB4
						-1.01007	C1orf162
						-1.01685	CAPG
						-1.0465	CTNNB1
						-1.13486	CLEC10A
						-1.1619	CTSK
						-1.16401	SFRP1
						-1.16705	IGF1
						-1.26712	VSIG4
						-1.29291	FCGR3A
						-1.30422	HAVCR2
						-1.37343	EMP1
						-1.37505	MPEG1
						-1.38941	MMP14
						-1.39333	PTGDS
						-1.39344	C3
						-1.4067	CXCL12
						-1.43745	GPNMB
						-1.49683	CD4
						-1.56806	DPT
						-1.57748	CCL13
						-1.60322	LTBP2
						-1.61504	SERPINF1
						-1.62348	MARCO
						-1.66975	CD163
						-1.7846	CD68
						-1.79268	COLEC12
						-1.83758	CD74
						-1.86477	CD14
						-1.88454	TIMD4
						-1.9064	MRC1
						-1.92018	A2M
						-2.04401	HLA-DQA1
						-2.05976	APOE
						-2.08668	MS4A4A
						-2.10655	MS4A6A
						-2.12285	MAMDC2
						-2.17575	CCL18
						-2.17805	LGMN
						-2.25459	FOLR2
						-2.27345	CSF1R
						-2.28781	PMP22
						-2.44326	SLCO2B1
						-2.66464	STAB1
						-2.74706	SLC40A1
						-3.00805	F13A1
						-3.03624	RNASE1
						-3.03969	LYVE1
						-3.28894	SELENOP
