## Supplemental_tables for "*SPP1*^hi^ macrophages in fibrin niches promote hyperplastic tissue remodeling in rheumatoid arthritis synovium": Supplementary_table_1N_NichDE_full_list.xlsx

### Sheet: F2_M25_Niche_DE
Genes	sig_samples	n_sig_samples	mean_p_adj	Up_or_down
BASP1	RA1,RA2,RA3,RA4,RA5,RA6,RA7,RA8,RA9	9	0.0045012	Up
CD74	RA2,RA3,RA4,RA5,RA6,RA7,RA8,RA9,RA10	9	0.000179604	Up
PDPN	RA2,RA3,RA4,RA5,RA6,RA7,RA8,RA9,RA10	9	0.00470977	Up
CD163	RA2,RA3,RA5,RA6,RA7,RA8,RA9,RA10	8	6.93889e-16	Up
CD68	RA2,RA4,RA5,RA6,RA7,RA8,RA9,RA10	8	7.04986e-05	Up
COL1A1	RA2,RA3,RA5,RA6,RA7,RA8,RA9,RA10	8	3.23457e-11	Up
COL5A2	RA2,RA3,RA5,RA6,RA7,RA8,RA9,RA10	8	1.69957e-12	Up
ITGB1	RA1,RA2,RA3,RA5,RA6,RA7,RA9,RA10	8	0.0015059	Up
LGMN	RA2,RA3,RA4,RA5,RA6,RA8,RA9,RA10	8	1.60669e-07	Up
PSME2	RA2,RA4,RA5,RA6,RA7,RA8,RA9,RA10	8	0.00136684	Up
RNASE1	RA2,RA3,RA4,RA5,RA7,RA8,RA9,RA10	8	1.35615e-05	Up
SPARC	RA2,RA3,RA5,RA6,RA7,RA8,RA9,RA10	8	0	Up
COL6A3	RA2,RA3,RA5,RA6,RA8,RA9,RA10	7	0	Up
CSTB	RA2,RA4,RA5,RA6,RA7,RA8,RA9	7	0.000122966	Up
CTSL	RA2,RA3,RA5,RA7,RA8,RA9,RA10	7	0.000977862	Up
DPT	RA2,RA3,RA4,RA6,RA7,RA8,RA9	7	0.00251977	Up
MARCO	RA2,RA3,RA5,RA6,RA7,RA9,RA10	7	2.30395e-10	Up
SERPINF1	RA2,RA4,RA5,RA6,RA8,RA9,RA10	7	0.0052062	Up
SMIM3	RA2,RA4,RA5,RA6,RA8,RA9,RA10	7	0.00531139	Up
TNC	RA2,RA3,RA5,RA6,RA7,RA8,RA10	7	0.000128761	Up
CHI3L2	RA3,RA5,RA6,RA7,RA8,RA10	6	0.000199231	Up
COL6A1	RA2,RA3,RA5,RA8,RA9,RA10	6	3.36333e-06	Up
CTSK	RA2,RA3,RA4,RA5,RA6,RA9	6	8.38521e-11	Up
FKBP11	RA2,RA5,RA7,RA8,RA9,RA10	6	0.000324704	Up
LDHA	RA1,RA3,RA4,RA6,RA7,RA8	6	0.00101235	Up
LTBP2	RA2,RA3,RA4,RA5,RA8,RA9	6	1.04801e-06	Up
MMP1	RA2,RA3,RA4,RA6,RA7,RA8	6	0.00371467	Up
PCOLCE	RA2,RA3,RA4,RA6,RA7,RA10	6	0.00157989	Up
STAT1	RA2,RA4,RA5,RA6,RA8,RA9	6	0.00634004	Up
TGFB1	RA2,RA3,RA4,RA5,RA6,RA9	6	4.32435e-08	Up
CAPG	RA2,RA6,RA8,RA9,RA10	5	2.98953e-07	Up
CAV1	RA2,RA5,RA6,RA7,RA10	5	0.0011683	Up
CFB	RA3,RA4,RA6,RA7,RA8	5	1.69198e-13	Up
CHI3L1	RA2,RA3,RA5,RA8,RA9	5	0	Up
CXCL12	RA2,RA4,RA5,RA8,RA9	5	0.00212966	Up
CXCL6	RA2,RA3,RA5,RA7,RA9	5	0.00295833	Up
FAP	RA3,RA4,RA6,RA7,RA9	5	0.00118535	Up
FBN1	RA1,RA2,RA5,RA8,RA10	5	0.000475596	Up
GJB2	RA3,RA5,RA6,RA8,RA9	5	0.000218275	Up
IL1R1	RA3,RA4,RA5,RA6,RA7	5	0.000222982	Up
MMP3	RA3,RA4,RA6,RA7,RA8	5	0	Up
ANPEP	RA2,RA5,RA6,RA8	4	0.00103428	Up
CD14	RA2,RA5,RA7,RA10	4	2.97221e-05	Up
CFHR1	RA2,RA5,RA6,RA8	4	6.20487e-05	Up
COL12A1	RA2,RA5,RA6,RA8	4	8.05494e-05	Up
COL4A1	RA1,RA2,RA6,RA10	4	0.000820236	Up
EGR1	RA2,RA4,RA5,RA6	4	0.0111664	Up
ENO1	RA1,RA3,RA7,RA8	4	2.17692e-05	Up
FCGR3A	RA2,RA5,RA7,RA10	4	3.21851e-06	Up
GLIPR1	RA2,RA5,RA6,RA7	4	0.00219663	Up
ITGBL1	RA4,RA6,RA9,RA10	4	0.0124208	Up
MS4A6A	RA2,RA7,RA8,RA10	4	7.94531e-06	Up
SDC2	RA2,RA5,RA6,RA10	4	2.13478e-05	Up
SOCS3	RA2,RA5,RA6,RA7	4	0.0024674	Up
SOD2	RA4,RA6,RA7,RA9	4	7.98672e-07	Up
THBS2	RA3,RA5,RA9,RA10	4	3.20577e-13	Up
THY1	RA2,RA3,RA5,RA10	4	1.94953e-06	Up
ALDH1A3	RA1,RA4,RA9	3	1.05146e-05	Up
APOE	RA4,RA6,RA7	3	2.5912e-05	Up
CCL2	RA2,RA5,RA10	3	0.00158748	Up
CTNNB1	RA4,RA7,RA9	3	5.87328e-09	Up
CXCL9	RA2,RA3,RA5	3	4.19705e-09	Up
FSCN1	RA2,RA3,RA5	3	1.59231e-05	Up
GEM	RA4,RA5,RA9	3	0.000529637	Up
JUNB	RA2,RA4,RA5	3	0.000962474	Up
NAMPT	RA3,RA4,RA7	3	1.17729e-05	Up
STEAP4	RA4,RA6,RA7	3	0.00803301	Up
VEGFC	RA2,RA9,RA10	3	0.0150239	Up
AKR1C1	RA3,RA7	2	2.75101e-05	Up
AMTN	RA4,RA9	2	1.92568e-12	Up
AQP1	RA3,RA8	2	0.00197504	Up
CAVIN1	RA7,RA10	2	0.000190898	Up
CCL18	RA2,RA8	2	0	Up
CCL5	RA2,RA8	2	0	Up
CXCL2	RA3,RA7	2	0.000956648	Up
GPNMB	RA2,RA9	2	0.000741616	Up
HLA-DQA1	RA2,RA8	2	0	Up
ICAM1	RA1,RA2	2	4.89628e-08	Up
IFITM3	RA4,RA6	2	0.0254658	Up
IGFBP3	RA4,RA9	2	1.48298e-11	Up
LIFR	RA2,RA4	2	0.0206861	Up
PCSK6	RA4,RA6	2	0.00102022	Up
RGS16	RA2,RA3	2	6.10676e-05	Up
SLC40A1	RA5,RA9	2	2.53541e-08	Up
STAT2	RA2,RA8	2	7.8519e-06	Up
TAC1	RA4,RA9	2	2.21391e-08	Up
APOC1	RA8	1	0	Up
C1QTNF3	RA6	1	0.000804104	Up
C3	RA7	1	1.24225e-10	Up
CD109	RA3	1	0.00132685	Up
CD4	RA8	1	2.33147e-13	Up
COL15A1	RA1	1	0.00808948	Up
COL4A2	RA1	1	9.62819e-11	Up
COMP	RA9	1	0	Up
EFEMP1	RA4	1	0.0430212	Up
FAM20C	RA8	1	6.66134e-15	Up
FMOD	RA3	1	3.16771e-07	Up
FN1	RA6	1	0.000178704	Up
FOSB	RA7	1	1.66136e-05	Up
GBP1	RA2	1	5.51914e-06	Up
GNG11	RA9	1	0.030264	Up
IER3	RA9	1	0.0345216	Up
IGFBP6	RA10	1	0.0232209	Up
ITGB8	RA6	1	1.74462e-11	Up
MEDAG	RA4	1	0.0116499	Up
MMP14	RA2	1	5.11741e-06	Up
MMP2	RA2	1	0.00376099	Up
MT1G	RA7	1	8.66132e-06	Up
NOTCH2	RA4	1	0.00348589	Up
PDGFRA	RA4	1	8.58808e-07	Up
PLAC9	RA10	1	0.0072122	Up
PTGDS	RA6	1	0	Up
RAMP3	RA8	1	0	Up
RGCC	RA6	1	0.000564481	Up
RGS2	RA3	1	4.44089e-15	Up
SEMA3C	RA6	1	1.09241e-09	Up
SERPINE1	RA1	1	0.000705115	Up
SFRP4	RA9	1	8.81689e-10	Up
SPP1	RA1	1	1.83102e-05	Up
STAT3	RA4	1	0.0123565	Up
TFPI	RA4	1	0.0130918	Up
TGFBR1	RA7	1	8.35344e-05	Up
VEGFA	RA1	1	4.94631e-06	Up
CAPS	RA1,RA2,RA3,RA4,RA5,RA6,RA7,RA8,RA9,RA10	10	4.59766e-06	Down
CD9	RA2,RA3,RA4,RA5,RA6,RA7,RA8,RA9,RA10	9	0.000257329	Down
EFEMP1	RA1,RA2,RA3,RA5,RA6,RA7,RA8,RA9,RA10	9	2.83464e-07	Down
FGL2	RA2,RA3,RA4,RA5,RA6,RA7,RA8,RA9,RA10	9	1.51298e-11	Down
HSPA1A	RA2,RA3,RA4,RA5,RA6,RA7,RA8,RA9,RA10	9	0.00404064	Down
PMP22	RA2,RA3,RA4,RA5,RA6,RA7,RA8,RA9,RA10	9	0.00130935	Down
RHOB	RA2,RA3,RA4,RA5,RA6,RA7,RA8,RA9,RA10	9	9.78678e-08	Down
SELENOP	RA1,RA2,RA3,RA4,RA5,RA6,RA7,RA8,RA9	9	0.00199575	Down
TGFBR3	RA2,RA3,RA4,RA5,RA6,RA7,RA8,RA9,RA10	9	0.00189614	Down
CLIC5	RA2,RA3,RA4,RA5,RA6,RA7,RA8,RA9	8	0.000968988	Down
COLEC12	RA2,RA3,RA5,RA6,RA7,RA8,RA9,RA10	8	1.71363e-06	Down
CSF1	RA1,RA2,RA3,RA5,RA6,RA7,RA8,RA9	8	0.00319589	Down
HBEGF	RA2,RA3,RA5,RA6,RA7,RA8,RA9,RA10	8	8.57373e-09	Down
IGFBP6	RA2,RA3,RA4,RA5,RA6,RA7,RA8,RA9	8	0.0108166	Down
MAMDC2	RA2,RA3,RA4,RA5,RA6,RA8,RA9,RA10	8	0.00127074	Down
RGCC	RA1,RA2,RA3,RA4,RA5,RA8,RA9,RA10	8	0.00545115	Down
SEMA3C	RA1,RA2,RA3,RA5,RA7,RA8,RA9,RA10	8	3.17375e-06	Down
TGFBR2	RA1,RA2,RA3,RA5,RA6,RA7,RA8,RA10	8	0.000128197	Down
VCAN	RA2,RA3,RA4,RA5,RA6,RA7,RA9,RA10	8	1.17453e-06	Down
EGFR	RA3,RA4,RA5,RA6,RA7,RA8,RA10	7	0.00471127	Down
EMP1	RA3,RA4,RA5,RA6,RA7,RA8,RA9	7	0.000156991	Down
EMP3	RA2,RA3,RA4,RA5,RA6,RA8,RA9	7	8.3692e-05	Down
GPR1	RA2,RA3,RA4,RA5,RA6,RA7,RA8	7	9.03521e-06	Down
GPRC5A	RA2,RA3,RA5,RA6,RA8,RA9,RA10	7	0.000150656	Down
HTRA4	RA3,RA5,RA6,RA7,RA8,RA9,RA10	7	1.691e-05	Down
NTN4	RA2,RA3,RA5,RA6,RA8,RA9,RA10	7	0.00772602	Down
PCSK6	RA1,RA2,RA3,RA5,RA7,RA8,RA9	7	0.000368208	Down
PDGFRA	RA2,RA3,RA5,RA6,RA7,RA8,RA10	7	4.23585e-05	Down
STAT3	RA3,RA5,RA6,RA7,RA8,RA9,RA10	7	0.00256699	Down
TMEM100	RA2,RA3,RA5,RA6,RA7,RA8,RA9	7	0.000209155	Down
AQP1	RA1,RA2,RA4,RA5,RA9,RA10	6	0.0083696	Down
DIRC3	RA3,RA4,RA5,RA6,RA7,RA8	6	0.000513038	Down
DST	RA1,RA3,RA5,RA6,RA7,RA8	6	0.00322723	Down
HSD3B7	RA2,RA3,RA5,RA6,RA8,RA9	6	2.13534e-05	Down
TFPI	RA2,RA3,RA5,RA7,RA8,RA10	6	0.00309597	Down
TMEM196	RA2,RA3,RA5,RA7,RA8,RA9	6	2.1595e-09	Down
CAVIN1	RA2,RA3,RA4,RA5,RA8	5	0.00197092	Down
F13A1	RA1,RA2,RA3,RA5,RA9	5	4.07158e-05	Down
FERMT2	RA2,RA5,RA6,RA7,RA8	5	0.0161876	Down
FMOD	RA2,RA5,RA6,RA9,RA10	5	0.00518222	Down
GNG11	RA2,RA5,RA6,RA7,RA8	5	0.00453373	Down
IFITM3	RA1,RA2,RA3,RA5,RA10	5	0.00671576	Down
ITGB8	RA2,RA3,RA7,RA8,RA9	5	1.66533e-14	Down
MEDAG	RA2,RA3,RA5,RA8,RA10	5	0.00918981	Down
MMP2	RA1,RA5,RA6,RA7,RA9	5	1.11587e-06	Down
NOTCH2	RA3,RA5,RA6,RA7,RA8	5	0.000538765	Down
PTGDS	RA3,RA5,RA7,RA8,RA10	5	0.000551201	Down
SOD2	RA2,RA3,RA5,RA8,RA10	5	0.00406433	Down
STEAP4	RA2,RA3,RA5,RA8,RA10	5	0.0136486	Down
ACTG2	RA2,RA3,RA6,RA8	4	0.0115287	Down
AKR1C1	RA4,RA5,RA6,RA8	4	7.04339e-06	Down
AKT1	RA3,RA5,RA6,RA8	4	0.0215464	Down
C3	RA2,RA3,RA5,RA8	4	0.0115214	Down
COL4A2	RA3,RA5,RA7,RA8	4	1.60542e-05	Down
DNASE1L3	RA4,RA5,RA8,RA9	4	0.00091531	Down
FN1	RA4,RA7,RA8,RA10	4	0.0184026	Down
GBP1	RA3,RA5,RA6,RA8	4	0.00260316	Down
GPNMB	RA3,RA6,RA7,RA8	4	0.00197731	Down
IFIT3	RA3,RA6,RA7,RA8	4	0.00223819	Down
ITGBL1	RA3,RA5,RA7,RA8	4	4.32646e-06	Down
ITIH5	RA4,RA6,RA7,RA8	4	6.38778e-11	Down
JUND	RA2,RA3,RA6,RA7	4	0.000412473	Down
LIFR	RA3,RA5,RA6,RA8	4	5.16916e-06	Down
MET	RA2,RA3,RA6,RA8	4	0.000269175	Down
PDGFRB	RA1,RA4,RA7,RA10	4	0.00500362	Down
RSPO3	RA3,RA5,RA6,RA8	4	0.000315471	Down
SDC2	RA1,RA4,RA7,RA9	4	0.000109828	Down
SFRP1	RA2,RA4,RA6,RA10	4	3.08087e-14	Down
TCF4	RA3,RA5,RA8,RA10	4	0.0032257	Down
TGFB2	RA3,RA5,RA7,RA8	4	1.01679e-06	Down
ACTA2	RA3,RA6,RA8	3	0.00456979	Down
CAV1	RA1,RA3,RA8	3	0.0047704	Down
CFB	RA1,RA2,RA10	3	0.0167439	Down
COL12A1	RA1,RA3,RA9	3	0.000606716	Down
COL4A1	RA3,RA7,RA9	3	0.00252493	Down
CXCL12	RA1,RA6,RA7	3	0.0166128	Down
DEFB1	RA2,RA5,RA8	3	3.38617e-08	Down
EGR1	RA3,RA7,RA8	3	0.00737938	Down
FBLN1	RA5,RA6,RA10	3	0	Down
FBN1	RA6,RA7,RA9	3	0.00853263	Down
IFIT1	RA3,RA6,RA8	3	0.000232617	Down
JUNB	RA3,RA8,RA10	3	0.00599734	Down
MATN2	RA4,RA6,RA8	3	0	Down
MYC	RA3,RA5,RA7	3	0.00157275	Down
NAMPT	RA2,RA5,RA6	3	2.17192e-07	Down
OGN	RA4,RA5,RA10	3	1.20064e-08	Down
SELP	RA6,RA7,RA10	3	0.00780557	Down
TCF7L2	RA5,RA6,RA8	3	2.19098e-09	Down
VWA5A	RA2,RA5,RA6	3	2.8053e-05	Down
ALDH1A3	RA3,RA7	2	2.18762e-08	Down
APOE	RA2,RA3	2	3.312e-10	Down
ASPN	RA2,RA10	2	3.20048e-05	Down
CHI3L1	RA1,RA10	2	2.67759e-11	Down
COL15A1	RA3,RA9	2	0	Down
COL6A1	RA4,RA6	2	0.0171713	Down
CXCL2	RA2,RA5	2	0.000181807	Down
ERBB2	RA3,RA7	2	1.94161e-12	Down
KCNMA1	RA6,RA9	2	0.00322929	Down
LDHA	RA2,RA5	2	1.30846e-05	Down
MMP14	RA6,RA7	2	5.52995e-07	Down
NOX4	RA6,RA8	2	0.00352286	Down
PPARG	RA3,RA6	2	3.23718e-08	Down
STAT1	RA3,RA7	2	0.00835669	Down
TCF12	RA3,RA6	2	0.000241797	Down
VEGFA	RA2,RA6	2	0	Down
AMTN	RA2	1	1.45907e-06	Down
C1QTNF3	RA5	1	1.75859e-12	Down
CBLB	RA6	1	2.18196e-08	Down
CHI3L2	RA1	1	0.000232091	Down
COL1A1	RA4	1	9.65398e-07	Down
COMP	RA10	1	0	Down
CRABP2	RA1	1	0.00449981	Down
CTNNB1	RA8	1	0.000749911	Down
CTSK	RA1	1	7.96696e-13	Down
DKK3	RA6	1	0	Down
DPT	RA1	1	0	Down
ENO1	RA2	1	0	Down
FAP	RA5	1	0.013593	Down
FAS	RA6	1	2.59547e-05	Down
FBXO32	RA8	1	0.0497649	Down
GJB2	RA7	1	0.000239054	Down
ICAM1	RA3	1	0	Down
IGF1	RA10	1	3.46997e-06	Down
IL1R1	RA1	1	0.0275669	Down
MMP3	RA2	1	0.0186135	Down
PCNA	RA5	1	0.0144505	Down
PCOLCE	RA1	1	2.62055e-08	Down
PDPN	RA1	1	4.66934e-05	Down
PID1	RA6	1	0.0017751	Down
PLAC9	RA8	1	1.91724e-09	Down
PSME2	RA3	1	0	Down
RAMP2	RA8	1	0	Down
SERPINF1	RA1	1	6.45728e-10	Down
SFRP4	RA10	1	0.00327482	Down
SPARC	RA1	1	0.000147446	Down
STAT2	RA3	1	3.04855e-08	Down
THY1	RA9	1	4.20524e-09	Down
TIMP4	RA8	1	0.000948085	Down
TNC	RA4	1	3.70028e-07	Down
VEGFC	RA8	1	0.0384389	Down
