## Supplemental_tables for "*SPP1*^hi^ macrophages in fibrin niches promote hyperplastic tissue remodeling in rheumatoid arthritis synovium": Supplementary_table_2A_fibrinarea_spp1prop_spp1area.xlsx

### Sheet: Sheet1
Patient ID	%Fibrin+ area of total area (distal section)	%SPP1hi macrophages of total cells (spatial transcriptomics)	%SPP1hi macrophage containing area of total area (spatial transcriptomics)
RA1	0.0416313	0.0882894	0.127855
RA2	0.0130761	0.0562905	0.058787
RA3	0.00670623	0.0573857	0.050553
RA4	0.00277033	0.0241594	0.019659
RA5	0.0103936	0.0251038	0.019819
RA6	0.0110138	0.0762279	0.074824
RA7	0.027388	0.0817548	0.055673
RA8	0.0243312	0.0496101	0.036582
RA9	0.0319736	0.0491883	0.040577
RA10	0.00085274	0.0281319	0.024483
