## Supplemental_tables for "*SPP1*^hi^ macrophages in fibrin niches promote hyperplastic tissue remodeling in rheumatoid arthritis synovium": Supplementary_table_2B_birefringence_overlap_with_spp1.xlsx

### Sheet: Sheet1
Patient ID	SPP1hi mac+	SPP1hi mac-
RA1	0.0137256	0.840401
RA2	0.039327	0.648073
RA3	0.000944734	0.0115671
RA5	0.0211389	0.672328
RA7	0.0113234	0.555977
RA8	0.0304705	0.631673
RA9	0.030522	0.362742
RA10	0.0578816	0.593274
*of the birefringence area, what percentage overlaps with SPP1hi macrophage-containing regions of tissue (SPP1hi mac+) and what percentage overlaps with SPP1hi macrophage-devoid regions of tissue (SPP1hi mac-)
